# Wild *Luteibacter* populations exhibit climate-associated divergence and distinct genomic strategies for osmotic stress tolerance

**DOI:** 10.64898/2026.09.27.754828

**Authors:** Nichole Ginnan, Carmen Rodriguez, Brian J. Sanderson, Felicity Tso, Natalie E. Ford, Manuel Kleiner, Maggie R. Wagner

## Abstract

Soil bacteria play a crucial role in supporting ecosystem health, yet little is known about how wild populations adapt to abiotic stressors, like limited water availability. We used 186 *Luteibacter* isolates from maize roots grown in never-irrigated prairie soils collected from a steep precipitation gradient in Kansas, US to test whether climate history is associated with osmotic stress tolerance and genomic differentiation. *In vitro*, strains from semi-arid sites were more tolerant to osmotic-stress treatment than those from humid sites. Comparative genomics of a subset of 96 isolates identified four strongly biogeographically structured lineages and extensive accessory-genome diversity. Semi-arid climate-associated strains were enriched for genes involved in osmotic homeostasis, oxidative stress protection, motility, and type IV secretion. Humid climate-associated strains were enriched in environmental sensing, metabolic versatility, biofilm formation, iron acquisition, type VI secretion, and resource competition. GWAS identified 22 candidate genes associated with osmotic-stress tolerance, including those related to type IV pili, biofilm production, DNA repair, and phage. No candidates were shared between semi-arid and humid strains, suggesting distinct genetic mechanisms of osmotic tolerance. Predicted prophage composition was also geographically structured, although total prophage gene content did not predict osmotic-stress tolerance. Together, these results show that adaptation to long-term differences in water availability likely involves coordinated shifts in stress physiology, genome content, and ecological interactions in wild bacterial populations, providing insight into predicting microbial responses to changing climates.

**IMPORTANCE:** Soil bacteria support plant growth, nutrient cycling, and ecosystem health, but we know surprisingly little about how natural bacterial populations adapt to different climates. By studying hundreds of *Luteibacter* strains collected across a natural precipitation gradient, we show that bacteria from drier environments are better able to tolerate water-related stress, but this resilience comes with trade-offs in growth. We also found that populations from dry and wet climates use different genetic and ecological strategies to cope with stress, including differences in metabolism, cell-surface traits, and interactions with bacterial viruses. These findings demonstrate that bacterial adaptation to climate involves more than a single stress-response mechanism. Understanding this natural diversity can improve predictions of how soil microbiomes will respond to climate change and help identify or engineer resilient microbes for agricultural and environmental applications.
