## Supplemental Table S16 for "Wild *Luteibacter* populations exhibit climate-associated divergence and distinct genomic strategies for osmotic stress tolerance"

### Sheet: Sheet1
strain	prophage_1	Type	prophage_2	Type	total_prophage_genes	lineage	climate	Sequences
SVR3-7D	none				0	II	semi-arid
SVR3-8G	none				0	II	semi-arid
SVR3-9F	none				0	II	semi-arid
SVR3-9G	none				0	II	semi-arid
SVR4-10G	none				0	II	semi-arid
SVR4-7E	none				0	II	semi-arid
SVR5-1A	none				0	II	semi-arid
SVR5-3A	none				0	II	semi-arid
KNZ1-1H	questionable	Filamentous bacteriophages (Inoviridae-like)			7	I	humid	>1 contig_31,[organism=Luteibacter,spp],[strain=KNZ1-1H],[gcode=11],[topology=linear]:367-5800 GTGTCGCCGCTGATGGACCCGTCGTGGTACGTCCAGCGGGGCGAGGTGCTTCCACAGGTG TCGGTCACCGACCGCGCTTCCGGGATCTGGATCGGGGACCGGTTCGTGCCGGTCCATGTG CAGCCGTTGGCGGCTGCGACCCGTTTCACCCCCGCCCATGGCGGCGACTACGCGCCCCCT GTCGTAGCGTCGCCATGGTCCGGGGACTTTGTACCGGGCACCTCGGTACACAGCGGAGCC GTGCGCTCGGAAGGCCCGATCAGTAATACGGGCCTAACAGGTTCCCTCAGGGAAGGGCAG…
KNZ12-10F	incomplete	temperate prophage Caudoviricetes-like			7	I	humid	>1 contig_1,[organism=Luteibacter,spp],[strain=KNZ12-10F],[gcode=11],[topology=linear]:1252942-1259912 TCACCGCGTGGCCGCGATGGCCGCCTCGATCAGGCCCACGTCGTCGACGATGCCGTAGTC GGGCGGCGCGGAGTAACCGAAGCGCACCACCACCAGATGCTCGGACGGCACGATGTAGAT GCGCTGGCCCATGGTGCCGCTGGCGAAGAATCCGTCCTTGGGGAAGCCACCCTCGACGCG TCGGCGGGCCAGGTCGCTCGGGCCGTCGTTGGTCCAGAAGCCGGCGCCGTAAGGGGCTCC CAGCGTGGAGGTTCGCGACCAGCCGACCCAGCCTTCGGGAAGCAGCCGCCTA…
KNZ12-12B	incomplete	temperate prophage Caudoviricetes-like			7	I	humid	>1 contig_6,[organism=Luteibacter,spp],[strain=KNZ12-12B],[gcode=11],[topology=linear]:199096-206057 TCACCGCGTGGCCGCGATGGCCGCCTCGATCAGGCCCACGTCGTCGACGATGCCGTAGTC GGGCGGCGCGGAGTAACCGAAGCGCACCACCACCAGATGCTCGGACGGCACGATGTAGAT GCGCTGGCCCATGGTGCCGCTGGCGAAGAATCCGTCCTTGGGGAAGCCACCCTCGACGCG TCGGCGGGCCAGGTCGCTCGGGCCGTCGTTGGTCCAGAAGCCGGCGCCGTAAGGGGCTCC CAGCGTGGAGGTTCGCGACCAGCCGACCCAGCCTTCGGGAAGCAGCCGCCTACC…
KNZ12-1A	incomplete	temperate prophage Caudoviricetes-like			7	I	humid	>1 contig_3,[organism=Luteibacter,spp],[strain=KNZ12-1A],[gcode=11],[topology=linear]:199096-206066 TCACCGCGTGGCCGCGATGGCCGCCTCGATCAGGCCCACGTCGTCGACGATGCCGTAGTC GGGCGGCGCGGAGTAACCGAAGCGCACCACCACCAGATGCTCGGACGGCACGATGTAGAT GCGCTGGCCCATGGTGCCGCTGGCGAAGAATCCGTCCTTGGGGAAGCCACCCTCGACGCG TCGGCGGGCCAGGTCGCTCGGGCCGTCGTTGGTCCAGAAGCCGGCGCCGTAAGGGGCTCC CAGCGTGGAGGTTCGCGACCAGCCGACCCAGCCTTCGGGAAGCAGCCGCCTACCG…
KNZ12-1B	incomplete	temperate prophage Caudoviricetes-like			7	I	humid	>1 contig_1,[organism=Luteibacter,spp],[strain=KNZ12-1B],[gcode=11],[topology=linear]:800569-807539 TCACCGCGTGGCCGCGATGGCCGCCTCGATCAGGCCCACGTCGTCGACGATGCCGTAGTC GGGCGGCGCGGAGTAACCGAAGCGCACCACCACCAGATGCTCGGACGGCACGATGTAGAT GCGCTGGCCCATGGTGCCGCTGGCGAAGAATCCGTCCTTGGGGAAGCCACCCTCGACGCG TCGGCGGGCCAGGTCGCTCGGGCCGTCGTTGGTCCAGAAGCCGGCGCCGTAAGGGGCTCC CAGCGTGGAGGTTCGCGACCAGCCGACCCAGCCTTCGGGAAGCAGCCGCCTACCG…
KNZ12-6F	incomplete	temperate prophage Caudoviricetes-like			7	I	humid	>1 contig_4,[organism=Luteibacter,spp],[strain=KNZ12-6F],[gcode=11],[topology=linear]:49639-56609 TCAGCGCATGCCGCCCGAGGCGATGATCAGTTCGCCGGTGATCCAGCGCGCGTCGTCCGA GGCCAGGAAGGCGACGATGGGGGCGATGTCGTCCACCTGGCCGACACGGCCGAGCGGCGT CTGGCTGACCGCGAAGGCCTCGAAGTCGGAACCCTCGATGCCTGCCGCCTTCACGCCTTC GGTGATCACCATGCCCGGGTTCACCGCGTTCACGCGGATACCGCGCGGACCCAGTTCGCG GGCGAGCACGCCCGTGATCGCGTCCACCGCACCCTTGGTACCGGTGTAGACGGCGCT…
KNZ12-7H	incomplete	temperate prophage Caudoviricetes-like			7	I	humid	>1 contig_5,[organism=Luteibacter,spp],[strain=KNZ12-7H],[gcode=11],[topology=linear]:199096-206066 TCACCGCGTGGCCGCGATGGCCGCCTCGATCAGGCCCACGTCGTCGACGATGCCGTAGTC GGGCGGCGCGGAGTAACCGAAGCGCACCACCACCAGATGCTCGGACGGCACGATGTAGAT GCGCTGGCCCATGGTGCCGCTGGCGAAGAATCCGTCCTTGGGGAAGCCACCCTCGACGCG TCGGCGGGCCAGGTCGCTCGGGCCGTCGTTGGTCCAGAAGCCGGCGCCGTAAGGGGCTCC CAGCGTGGAGGTTCGCGACCAGCCGACCCAGCCTTCGGGAAGCAGCCGCCTACCG…
KNZ13-10G	incomplete	temperate prophage Caudoviricetes-like			7	I	humid	>1 contig_2,[organism=Luteibacter,spp],[strain=KNZ13-10G],[gcode=11],[topology=linear]:120147-127117 TCAGCGCATGCCGCCCGAGGCGATGATCAGTTCGCCGGTGATCCAGCGCGCGTCGTCCGA GGCCAGGAAGGCGACGATGGGGGCGATGTCGTCCACCTGGCCGACACGGCCGAGCGGCGT CTGGCTGACCGCGAAGGCCTCGAAGTCGGAACCCTCGATGCCTGCCGCCTTCACGCCTTC GGTGATCACCATGCCCGGGTTCACCGCGTTCACGCGGATACCGCGCGGACCCAGTTCGCG GGCGAGCACGCCCGTGATCGCGTCCACCGCACCCTTGGTACCGGTGTAGACGGC…
KNZ13-1A	incomplete	temperate prophage Caudoviricetes-like			7	I	humid	>1 contig_1,[organism=Luteibacter,spp],[strain=KNZ13-1A],[gcode=11],[topology=linear]:120179-127149 TCAGCGCATGCCGCCCGAGGCGATGATCAGTTCGCCGGTGATCCAGCGCGCGTCGTCCGA GGCCAGGAAGGCGACGATGGGGGCGATGTCGTCCACCTGGCCGACACGGCCGAGCGGCGT CTGGCTGACCGCGAAGGCCTCGAAGTCGGAACCCTCGATGCCTGCCGCCTTCACGCCTTC GGTGATCACCATGCCCGGGTTCACCGCGTTCACGCGGATACCGCGCGGACCCAGTTCGCG GGCGAGCACGCCCGTGATCGCGTCCACCGCACCCTTGGTACCGGTGTAGACGGCG…
KNZ14-11B	incomplete	temperate prophage Caudoviricetes-like			7	I	humid	>1 contig_1,[organism=Luteibacter,spp],[strain=KNZ14-11B],[gcode=11],[topology=linear]:120167-127137 TCAGCGCATGCCGCCCGAGGCGATGATCAGTTCGCCGGTGATCCAGCGCGCGTCGTCCGA GGCCAGGAAGGCGACGATGGGGGCGATGTCGTCCACCTGGCCGACACGGCCGAGCGGCGT CTGGCTGACCGCGAAGGCCTCGAAGTCGGAACCCTCGATGCCTGCCGCCTTCACGCCTTC GGTGATCACCATGCCCGGGTTCACCGCGTTCACGCGGATACCGCGCGGACCCAGTTCGCG GGCGAGCACGCCCGTGATCGCGTCCACCGCACCCTTGGTACCGGTGTAGACGGC…
KNZ14-9G	incomplete	temperate prophage Caudoviricetes-like			7	I	humid	>1 contig_1,[organism=Luteibacter,spp],[strain=KNZ14-9G],[gcode=11],[topology=linear]:655985-662955 TCACCGCGTGGCCGCGATGGCCGCCTCGATCAGGCCCACGTCGTCGACGATGCCGTAGTC GGGCGGCGCGGAGTAACCGAAGCGCACCACCACCAGATGCTCGGACGGCACGATGTAGAT GCGCTGGCCCATGGTGCCGCTGGCGAAGAATCCGTCCTTGGGGAAGCCACCCTCGACGCG TCGGCGGGCCAGGTCGCTCGGGCCGTCGTTGGTCCAGAAGCCGGCGCCGTAAGGGGCTCC CAGCGTGGAGGTTCGCGACCAGCCGACCCAGCCTTCGGGAAGCAGCCGCCTACCG…
TLI6-10H	incomplete	temperate prophage Caudoviricetes-like			7	I	humid	>1 contig_1,[organism=Luteibacter,spp],[strain=TLI6-10H],[gcode=11],[topology=linear]:641044-648013 TCACCGCGTGGCCGCGATGGCCGCCTCGATCAGGCCCACGTCGTCGACGATGCCGTAGTC GGGCGGCGCGGAGTAACCGAAGCGCACCACCACCAGATGCTCGGACGGCACGATGTAGAT GCGCTGGCCCATGGTGCCGCTGGCGAAGAATCCGTCCTTGGGGAAGCCACCCTCGACGCG TCGGCGGGCCAGGTCGCTCGGGCCGTCGTTGGTCCAGAAGCCGGCGCCGTAAGGGGCTCC CAGCGTGGAGGTTCGCGACCAGCCGACCCAGCCTTCGGGAAGCAGCCGCCTACCG…
TLI6-11F	incomplete	temperate prophage Caudoviricetes-like			7	I	humid	>1 contig_1,[organism=Luteibacter,spp],[strain=TLI6-11F],[gcode=11],[topology=linear]:700308-707277 TCACCGCGTGGCCGCGATGGCCGCCTCGATCAGGCCCACGTCGTCGACGATGCCGTAGTC GGGCGGCGCGGAGTAACCGAAGCGCACCACCACCAGATGCTCGGACGGCACGATGTAGAT GCGCTGGCCCATGGTGCCGCTGGCGAAGAATCCGTCCTTGGGGAAGCCACCCTCGACGCG TCGGCGGGCCAGGTCGCTCGGGCCGTCGTTGGTCCAGAAGCCGGCGCCGTAAGGGGCTCC CAGCGTGGAGGTTCGCGACCAGCCGACCCAGCCTTCGGGAAGCAGCCGCCTACCG…
TLI6-3F	incomplete	temperate prophage Caudoviricetes-like			7	I	humid	>1 contig_1,[organism=Luteibacter,spp],[strain=TLI6-3F],[gcode=11],[topology=linear]:678573-685542 TCACCGCGTGGCCGCGATGGCCGCCTCGATCAGGCCCACGTCGTCGACGATGCCGTAGTC GGGCGGCGCGGAGTAACCGAAGCGCACCACCACCAGATGCTCGGACGGCACGATGTAGAT GCGCTGGCCCATGGTGCCGCTGGCGAAGAATCCGTCCTTGGGGAAGCCACCCTCGACGCG TCGGCGGGCCAGGTCGCTCGGGCCGTCGTTGGTCCAGAAGCCGGCGCCGTAAGGGGCTCC CAGCGTGGAGGTTCGCGACCAGCCGACCCAGCCTTCGGGAAGCAGCCGCCTACCGT…
TLI6-4A	incomplete	temperate prophage Caudoviricetes-like			7	I	humid	>1 contig_1,[organism=Luteibacter,spp],[strain=TLI6-4A],[gcode=11],[topology=linear]:423804-430773 TCACCGCGTGGCCGCGATGGCCGCCTCGATCAGGCCCACGTCGTCGACGATGCCGTAGTC GGGCGGCGCGGAGTAACCGAAGCGCACCACCACCAGATGCTCGGACGGCACGATGTAGAT GCGCTGGCCCATGGTGCCGCTGGCGAAGAATCCGTCCTTGGGGAAGCCACCCTCGACGCG TCGGCGGGCCAGGTCGCTCGGGCCGTCGTTGGTCCAGAAGCCGGCGCCGTAAGGGGCTCC CAGCGTGGAGGTTCGCGACCAGCCGACCCAGCCTTCGGGAAGCAGCCGCCTACCGT…
TLI6-5F	incomplete	temperate prophage Caudoviricetes-like			7	I	humid	>1 contig_1,[organism=Luteibacter,spp],[strain=TLI6-5F],[gcode=11],[topology=linear]:375102-382071 TCAGCGCATGCCGCCCGAGGCGATGATCAGTTCGCCGGTGATCCAGCGCGCGTCGTCCGA GGCCAGGAAGGCGACGATGGGGGCGATGTCGTCCACCTGGCCGACACGGCCGAGCGGCGT CTGGCTGACCGCGAAGGCCTCGAAGTCGGAACCCTCGATGCCTGCCGCCTTCACGCCTTC GGTGATCACCATGCCCGGGTTCACCGCGTTCACGCGGATACCGCGCGGACCCAGTTCGCG GGCGAGCACGCCCGTGATCGCGTCCACCGCACCCTTGGTACCGGTGTAGACGGCGC…
TLI6-8H	incomplete	temperate prophage Caudoviricetes-like			7	I	humid	>1 contig_1,[organism=Luteibacter,spp],[strain=TLI6-8H],[gcode=11],[topology=linear]:678495-685464 TCACCGCGTGGCCGCGATGGCCGCCTCGATCAGGCCCACGTCGTCGACGATGCCGTAGTC GGGCGGCGCGGAGTAACCGAAGCGCACCACCACCAGATGCTCGGACGGCACGATGTAGAT GCGCTGGCCCATGGTGCCGCTGGCGAAGAATCCGTCCTTGGGGAAGCCACCCTCGACGCG TCGGCGGGCCAGGTCGCTCGGGCCGTCGTTGGTCCAGAAGCCGGCGCCGTAAGGGGCTCC CAGCGTGGAGGTTCGCGACCAGCCGACCCAGCCTTCGGGAAGCAGCCGCCTACCGT…
TLI6-IE	incomplete	temperate prophage Caudoviricetes-like			7	I	humid	>1 contig_1,[organism=Luteibacter,spp],[strain=TLI6-IE],[gcode=11],[topology=linear]:309773-316742 TCACCGCGTGGCCGCGATGGCCGCCTCGATCAGGCCCACGTCGTCGACGATGCCGTAGTC GGGCGGCGCGGAGTAACCGAAGCGCACCACCACCAGATGCTCGGACGGCACGATGTAGAT GCGCTGGCCCATGGTGCCGCTGGCGAAGAATCCGTCCTTGGGGAAGCCACCCTCGACGCG TCGGCGGGCCAGGTCGCTCGGGCCGTCGTTGGTCCAGAAGCCGGCGCCGTAAGGGGCTCC CAGCGTGGAGGTTCGCGACCAGCCGACCCAGCCTTCGGGAAGCAGCCGCCTACCGT…
TLI7-5F	incomplete	temperate prophage Caudoviricetes-like			7	I	humid	>1 contig_1,[organism=Luteibacter,spp],[strain=TLI7-5F],[gcode=11],[topology=linear]:641044-648013 TCACCGCGTGGCCGCGATGGCCGCCTCGATCAGGCCCACGTCGTCGACGATGCCGTAGTC GGGCGGCGCGGAGTAACCGAAGCGCACCACCACCAGATGCTCGGACGGCACGATGTAGAT GCGCTGGCCCATGGTGCCGCTGGCGAAGAATCCGTCCTTGGGGAAGCCACCCTCGACGCG TCGGCGGGCCAGGTCGCTCGGGCCGTCGTTGGTCCAGAAGCCGGCGCCGTAAGGGGCTCC CAGCGTGGAGGTTCGCGACCAGCCGACCCAGCCTTCGGGAAGCAGCCGCCTACCGT…
TLI7-6A	incomplete	temperate prophage Caudoviricetes-like			7	I	humid	>1 contig_1,[organism=Luteibacter,spp],[strain=TLI7-6A],[gcode=11],[topology=linear]:678573-685542 TCACCGCGTGGCCGCGATGGCCGCCTCGATCAGGCCCACGTCGTCGACGATGCCGTAGTC GGGCGGCGCGGAGTAACCGAAGCGCACCACCACCAGATGCTCGGACGGCACGATGTAGAT GCGCTGGCCCATGGTGCCGCTGGCGAAGAATCCGTCCTTGGGGAAGCCACCCTCGACGCG TCGGCGGGCCAGGTCGCTCGGGCCGTCGTTGGTCCAGAAGCCGGCGCCGTAAGGGGCTCC CAGCGTGGAGGTTCGCGACCAGCCGACCCAGCCTTCGGGAAGCAGCCGCCTACCGT…
TLI7-7G	incomplete	temperate prophage Caudoviricetes-like			7	I	humid	>1 contig_1,[organism=Luteibacter,spp],[strain=TLI7-7G],[gcode=11],[topology=linear]:402138-409107 TCACCGCGTGGCCGCGATGGCCGCCTCGATCAGGCCCACGTCGTCGACGATGCCGTAGTC GGGCGGCGCGGAGTAACCGAAGCGCACCACCACCAGATGCTCGGACGGCACGATGTAGAT GCGCTGGCCCATGGTGCCGCTGGCGAAGAATCCGTCCTTGGGGAAGCCACCCTCGACGCG TCGGCGGGCCAGGTCGCTCGGGCCGTCGTTGGTCCAGAAGCCGGCGCCGTAAGGGGCTCC CAGCGTGGAGGTTCGCGACCAGCCGACCCAGCCTTCGGGAAGCAGCCGCCTACCGT…
TLI8-4H	incomplete	temperate prophage Caudoviricetes-like			7	I	humid	>1 contig_1,[organism=Luteibacter,spp],[strain=TLI8-4H],[gcode=11],[topology=linear]:678573-685542 TCACCGCGTGGCCGCGATGGCCGCCTCGATCAGGCCCACGTCGTCGACGATGCCGTAGTC GGGCGGCGCGGAGTAACCGAAGCGCACCACCACCAGATGCTCGGACGGCACGATGTAGAT GCGCTGGCCCATGGTGCCGCTGGCGAAGAATCCGTCCTTGGGGAAGCCACCCTCGACGCG TCGGCGGGCCAGGTCGCTCGGGCCGTCGTTGGTCCAGAAGCCGGCGCCGTAAGGGGCTCC CAGCGTGGAGGTTCGCGACCAGCCGACCCAGCCTTCGGGAAGCAGCCGCCTACCGT…
TLI8-6C	incomplete	temperate prophage Caudoviricetes-like			7	I	humid	>1 contig_1,[organism=Luteibacter,spp],[strain=TLI8-6C],[gcode=11],[topology=linear]:402142-409111 TCACCGCGTGGCCGCGATGGCCGCCTCGATCAGGCCCACGTCGTCGACGATGCCGTAGTC GGGCGGCGCGGAGTAACCGAAGCGCACCACCACCAGATGCTCGGACGGCACGATGTAGAT GCGCTGGCCCATGGTGCCGCTGGCGAAGAATCCGTCCTTGGGGAAGCCACCCTCGACGCG TCGGCGGGCCAGGTCGCTCGGGCCGTCGTTGGTCCAGAAGCCGGCGCCGTAAGGGGCTCC CAGCGTGGAGGTTCGCGACCAGCCGACCCAGCCTTCGGGAAGCAGCCGCCTACCGT…
TLI8-7A	incomplete	temperate prophage Caudoviricetes-like			7	I	humid	>1 contig_1,[organism=Luteibacter,spp],[strain=TLI8-7A],[gcode=11],[topology=linear]:669968-676937 TCACCGCGTGGCCGCGATGGCCGCCTCGATCAGGCCCACGTCGTCGACGATGCCGTAGTC GGGCGGCGCGGAGTAACCGAAGCGCACCACCACCAGATGCTCGGACGGCACGATGTAGAT GCGCTGGCCCATGGTGCCGCTGGCGAAGAATCCGTCCTTGGGGAAGCCACCCTCGACGCG TCGGCGGGCCAGGTCGCTCGGGCCGTCGTTGGTCCAGAAGCCGGCGCCGTAAGGGGCTCC CAGCGTGGAGGTTCGCGACCAGCCGACCCAGCCTTCGGGAAGCAGCCGCCTACCGT…
TLI8-8A	incomplete	temperate prophage Caudoviricetes-like			7	I	humid	>1 contig_1,[organism=Luteibacter,spp],[strain=TLI8-8A],[gcode=11],[topology=linear]:741896-748865 TCACCGCGTGGCCGCGATGGCCGCCTCGATCAGGCCCACGTCGTCGACGATGCCGTAGTC GGGCGGCGCGGAGTAACCGAAGCGCACCACCACCAGATGCTCGGACGGCACGATGTAGAT GCGCTGGCCCATGGTGCCGCTGGCGAAGAATCCGTCCTTGGGGAAGCCACCCTCGACGCG TCGGCGGGCCAGGTCGCTCGGGCCGTCGTTGGTCCAGAAGCCGGCGCCGTAAGGGGCTCC CAGCGTGGAGGTTCGCGACCAGCCGACCCAGCCTTCGGGAAGCAGCCGCCTACCGT…
TLI8-8F	incomplete	temperate prophage Caudoviricetes-like			7	I	humid	>1 contig_2,[organism=Luteibacter,spp],[strain=TLI8-8F],[gcode=11],[topology=linear]:402040-409009 TCACCGCGTGGCCGCGATGGCCGCCTCGATCAGGCCCACGTCGTCGACGATGCCGTAGTC GGGCGGCGCGGAGTAACCGAAGCGCACCACCACCAGATGCTCGGACGGCACGATGTAGAT GCGCTGGCCCATGGTGCCGCTGGCGAAGAATCCGTCCTTGGGGAAGCCACCCTCGACGCG TCGGCGGGCCAGGTCGCTCGGGCCGTCGTTGGTCCAGAAGCCGGCGCCGTAAGGGGCTCC CAGCGTGGAGGTTCGCGACCAGCCGACCCAGCCTTCGGGAAGCAGCCGCCTACCGT…
TLI9-11B	incomplete	temperate prophage Caudoviricetes-like			7	I	humid	>1 contig_1,[organism=Luteibacter,spp],[strain=TLI9-11B],[gcode=11],[topology=linear]:401803-408772 TCACCGCGTGGCCGCGATGGCCGCCTCGATCAGGCCCACGTCGTCGACGATGCCGTAGTC GGGCGGCGCGGAGTAACCGAAGCGCACCACCACCAGATGCTCGGACGGCACGATGTAGAT GCGCTGGCCCATGGTGCCGCTGGCGAAGAATCCGTCCTTGGGGAAGCCACCCTCGACGCG TCGGCGGGCCAGGTCGCTCGGGCCGTCGTTGGTCCAGAAGCCGGCGCCGTAAGGGGCTCC CAGCGTGGAGGTTCGCGACCAGCCGACCCAGCCTTCGGGAAGCAGCCGCCTACCG…
TLI9-11C	incomplete	temperate prophage Caudoviricetes-like			7	I	humid	>1 contig_1,[organism=Luteibacter,spp],[strain=TLI9-11C],[gcode=11],[topology=linear]:529805-536774 TCACCGCGTGGCCGCGATGGCCGCCTCGATCAGGCCCACGTCGTCGACGATGCCGTAGTC GGGCGGCGCGGAGTAACCGAAGCGCACCACCACCAGATGCTCGGACGGCACGATGTAGAT GCGCTGGCCCATGGTGCCGCTGGCGAAGAATCCGTCCTTGGGGAAGCCACCCTCGACGCG TCGGCGGGCCAGGTCGCTCGGGCCGTCGTTGGTCCAGAAGCCGGCGCCGTAAGGGGCTCC CAGCGTGGAGGTTCGCGACCAGCCGACCCAGCCTTCGGGAAGCAGCCGCCTACCG…
TLI9-12B	incomplete	temperate prophage Caudoviricetes-like			7	I	humid	>1 contig_1,[organism=Luteibacter,spp],[strain=TLI9-12B],[gcode=11],[topology=linear]:672305-679274 TCACCGCGTGGCCGCGATGGCCGCCTCGATCAGGCCCACGTCGTCGACGATGCCGTAGTC GGGCGGCGCGGAGTAACCGAAGCGCACCACCACCAGATGCTCGGACGGCACGATGTAGAT GCGCTGGCCCATGGTGCCGCTGGCGAAGAATCCGTCCTTGGGGAAGCCACCCTCGACGCG TCGGCGGGCCAGGTCGCTCGGGCCGTCGTTGGTCCAGAAGCCGGCGCCGTAAGGGGCTCC CAGCGTGGAGGTTCGCGACCAGCCGACCCAGCCTTCGGGAAGCAGCCGCCTACCG…
TLI9-3A	incomplete	temperate prophage Caudoviricetes-like			7	I	humid	>1 contig_1,[organism=Luteibacter,spp],[strain=TLI9-3A],[gcode=11],[topology=linear]:678573-685542 TCACCGCGTGGCCGCGATGGCCGCCTCGATCAGGCCCACGTCGTCGACGATGCCGTAGTC GGGCGGCGCGGAGTAACCGAAGCGCACCACCACCAGATGCTCGGACGGCACGATGTAGAT GCGCTGGCCCATGGTGCCGCTGGCGAAGAATCCGTCCTTGGGGAAGCCACCCTCGACGCG TCGGCGGGCCAGGTCGCTCGGGCCGTCGTTGGTCCAGAAGCCGGCGCCGTAAGGGGCTCC CAGCGTGGAGGTTCGCGACCAGCCGACCCAGCCTTCGGGAAGCAGCCGCCTACCGT…
KNZ13-6D	incomplete	temperate prophage Caudoviricetes-like			8	I	humid	>1 contig_3,[organism=Luteibacter,spp],[strain=KNZ13-6D],[gcode=11],[topology=linear]:120200-127170 TCAGCGCATGCCGCCCGAGGCGATGATCAGTTCGCCGGTGATCCAGCGCGCGTCGTCCGA GGCCAGGAAGGCGACGATGGGGGCGATGTCGTCCACCTGGCCGACACGGCCGAGCGGCGT CTGGCTGACCGCGAAGGCCTCGAAGTCGGAACCCTCGATGCCTGCCGCCTTCACGCCTTC GGTGATCACCATGCCCGGGTTCACCGCGTTCACGCGGATACCGCGCGGACCCAGTTCGCG GGCGAGCACGCCCGTGATCGCGTCCACCGCACCCTTGGTACCGGTGTAGACGGCG…
TLI6-1G	incomplete	temperate prophage Caudoviricetes-like			8	I	humid	>1 contig_1,[organism=Luteibacter,spp],[strain=TLI6-1G],[gcode=11],[topology=linear]:496581-503550 TCAGCGCATGCCGCCCGAGGCGATGATCAGTTCGCCGGTGATCCAGCGCGCGTCGTCCGA GGCCAGGAAGGCGACGATGGGGGCGATGTCGTCCACCTGGCCGACACGGCCGAGCGGCGT CTGGCTGACCGCGAAGGCCTCGAAGTCGGAACCCTCGATGCCTGCCGCCTTCACGCCTTC GGTGATCACCATGCCCGGGTTCACCGCGTTCACGCGGATACCGCGCGGACCCAGTTCGCG GGCGAGCACGCCCGTGATCGCGTCCACCGCACCCTTGGTACCGGTGTAGACGGCGC…
TLI6-5H	incomplete	temperate prophage Caudoviricetes-like			8	I	humid	>1 contig_1,[organism=Luteibacter,spp],[strain=TLI6-5H],[gcode=11],[topology=linear]:335132-342101 TCAGCGCATGCCGCCCGAGGCGATGATCAGTTCGCCGGTGATCCAGCGCGCGTCGTCCGA GGCCAGGAAGGCGACGATGGGGGCGATGTCGTCCACCTGGCCGACACGGCCGAGCGGCGT CTGGCTGACCGCGAAGGCCTCGAAGTCGGAACCCTCGATGCCTGCCGCCTTCACGCCTTC GGTGATCACCATGCCCGGGTTCACCGCGTTCACGCGGATACCGCGCGGACCCAGTTCGCG GGCGAGCACGCCCGTGATCGCGTCCACCGCACCCTTGGTACCGGTGTAGACGGCGC…
TLI7-7B	incomplete	temperate prophage Caudoviricetes-like			8	I	humid	>1 contig_1,[organism=Luteibacter,spp],[strain=TLI7-7B],[gcode=11],[topology=linear]:66248-73217 TCAGCGCATGCCGCCCGAGGCGATGATCAGTTCGCCGGTGATCCAGCGCGCGTCGTCCGA GGCCAGGAAGGCGACGATGGGGGCGATGTCGTCCACCTGGCCGACACGGCCGAGCGGCGT CTGGCTGACCGCGAAGGCCTCGAAGTCGGAACCCTCGATGCCTGCCGCCTTCACGCCTTC GGTGATCACCATGCCCGGGTTCACCGCGTTCACGCGGATACCGCGCGGACCCAGTTCGCG GGCGAGCACGCCCGTGATCGCGTCCACCGCACCCTTGGTACCGGTGTAGACGGCGCTC…
TLI8-10B	incomplete	temperate prophage Caudoviricetes-like			8	I	humid	>1 contig_1,[organism=Luteibacter,spp],[strain=TLI8-10B],[gcode=11],[topology=linear]:66248-73217 TCAGCGCATGCCGCCCGAGGCGATGATCAGTTCGCCGGTGATCCAGCGCGCGTCGTCCGA GGCCAGGAAGGCGACGATGGGGGCGATGTCGTCCACCTGGCCGACACGGCCGAGCGGCGT CTGGCTGACCGCGAAGGCCTCGAAGTCGGAACCCTCGATGCCTGCCGCCTTCACGCCTTC GGTGATCACCATGCCCGGGTTCACCGCGTTCACGCGGATACCGCGCGGACCCAGTTCGCG GGCGAGCACGCCCGTGATCGCGTCCACCGCACCCTTGGTACCGGTGTAGACGGCGCT…
TLI8-9D	incomplete	temperate prophage Caudoviricetes-like			8	I	humid	>1 contig_1,[organism=Luteibacter,spp],[strain=TLI8-9D],[gcode=11],[topology=linear]:369745-376714 TCAGCGCATGCCGCCCGAGGCGATGATCAGTTCGCCGGTGATCCAGCGCGCGTCGTCCGA GGCCAGGAAGGCGACGATGGGGGCGATGTCGTCCACCTGGCCGACACGGCCGAGCGGCGT CTGGCTGACCGCGAAGGCCTCGAAGTCGGAACCCTCGATGCCTGCCGCCTTCACGCCTTC GGTGATCACCATGCCCGGGTTCACCGCGTTCACGCGGATACCGCGCGGACCCAGTTCGCG GGCGAGCACGCCCGTGATCGCGTCCACCGCACCCTTGGTACCGGTGTAGACGGCGC…
TLI8-9H	incomplete	temperate prophage Caudoviricetes-like			8	I	humid	>1 contig_1,[organism=Luteibacter,spp],[strain=TLI8-9H],[gcode=11],[topology=linear]:337816-344785 TCAGCGCATGCCGCCCGAGGCGATGATCAGTTCGCCGGTGATCCAGCGCGCGTCGTCCGA GGCCAGGAAGGCGACGATGGGGGCGATGTCGTCCACCTGGCCGACACGGCCGAGCGGCGT CTGGCTGACCGCGAAGGCCTCGAAGTCGGAACCCTCGATGCCTGCCGCCTTCACGCCTTC GGTGATCACCATGCCCGGGTTCACCGCGTTCACGCGGATACCGCGCGGACCCAGTTCGCG GGCGAGCACGCCCGTGATCGCGTCCACCGCACCCTTGGTACCGGTGTAGACGGCGC…
TLI9-1C	incomplete	temperate prophage Caudoviricetes-like			8	I	humid	>1 contig_1,[organism=Luteibacter,spp],[strain=TLI9-1C],[gcode=11],[topology=linear]:375102-382071 TCAGCGCATGCCGCCCGAGGCGATGATCAGTTCGCCGGTGATCCAGCGCGCGTCGTCCGA GGCCAGGAAGGCGACGATGGGGGCGATGTCGTCCACCTGGCCGACACGGCCGAGCGGCGT CTGGCTGACCGCGAAGGCCTCGAAGTCGGAACCCTCGATGCCTGCCGCCTTCACGCCTTC GGTGATCACCATGCCCGGGTTCACCGCGTTCACGCGGATACCGCGCGGACCCAGTTCGCG GGCGAGCACGCCCGTGATCGCGTCCACCGCACCCTTGGTACCGGTGTAGACGGCGC…
KNZ1-6H	questionable	Filamentous bacteriophages (Inoviridae-like)			12	I	humid	>1 contig_9,[organism=Luteibacter,spp],[strain=KNZ1-6H],[gcode=11],[topology=linear]:154870-163952 TTATCGCTGTCGAATCGAGGCCGCGAACCGCTTCGGTGAAATTCCGACAACTCGGGTGAA AGCGGTGCTGAACGCGCTTGGTGATTGAAATCCGACAGACAGCCCGATTTCACCAATACC GCTCGTACCGAGTCGCAGTGCGTCCTTTGCCAGCGCCATACGCCAATGCTGCAAGTATTC GACGGGCGCCATCCCGACGATTGTACGAAAACGAACGGCAAAAGCGGAACGTGAGACGCC GCAAAGCCGAGCCAGGTCGGCTACGGTCCAGTCCTTCTGCACGTCACGGTGGACCG…
KNZ2-5C	questionable	Filamentous bacteriophages (Inoviridae-like)			12	I	humid	>1 contig_1,[organism=Luteibacter,spp],[strain=KNZ2-5C],[gcode=11],[topology=linear]:404-10729 TTACTCGCCGATCGCGGAGACCGTGGTCAATTCCGGCGGCGTGTACGGTTGATCGGTCGG GCGCGCTCCCCACTCCGGCTTGTCTCGCTTGCGCGGCTCGCTCTGTGACGGCTCGCTAAC GCTCGGCGTCACAGAGGGAGCCGCTGCGTATGACCCGCGAACATCGGCGGGGATCGTACC CGGCATATCCAGCGGCCAACGCGTCGCCACGATGGATTGCTTCTGCCACCCGATCTTCAC CCCGTATGGCTTCACGTCGACCGTCACGCCCATCGAACGCAGTTCGTCGAACGTCATGCG…
KNZ2-4C	questionable	Filamentous bacteriophages (Inoviridae-like)			13	I	humid	>1 contig_1,[organism=Luteibacter,spp],[strain=KNZ2-4C],[gcode=11],[topology=linear]:908-9990 GTGTCGCCGCTGATGGACCCGTCGTGGTACGTCCAGCGGGGCGAGGTGCTTCCACAGGTG TCGGTCACCGACCGCGCTTCCGGGATCTGGATCGGGGACCGGTTCGTGCCGGTCCATGTG CAGCCGTTGGCGGCTGCGACCCGTTTCACCCCCGCCCATGGCGGCGACTACGCGCCCCCT GTCGTAGCGTCGCCATGGTCCGGGGACTTTGTACCGGGCACCTCGGTACACAGCGGAGCC GTGCGCTCGGAAGGCCCGATCAGTAATACGGGCCTAACAGGTTCCCTCAGGGAAGGGCAG …
KNZ2-3D	questionable	Filamentous bacteriophages (Inoviridae-like)			15	I	humid	>1 contig_45,[organism=Luteibacter,spp],[strain=KNZ2-3D],[gcode=11],[topology=linear]:908-12607 GTGTCGCCGCTGATGGACCCGTCGTGGTACGTCCAGCGGGGCGAGGTGCTTCCACAGGTG TCGGTCACCGACCGCGCTTCCGGGATCTGGATCGGGGACCGGTTCGTGCCGGTCCATGTG CAGCCGTTGGCGGCTGCGACCCGTTTCACCCCCGCCCATGGCGGCGACTACGCGCCCCCT GTCGTAGCGTCGCCATGGTCCGGGGACTTTGTACCGGGCACCTCGGTACACAGCGGAGCC GTGCGCTCGGAAGGCCCGATCAGTAATACGGGCCTAACAGGTTCCCTCAGGGAAGGGCA…
KNZ2-1B	questionable	Filamentous bacteriophages (Inoviridae-like)			17	I	humid	>1 contig_1,[organism=Luteibacter,spp],[strain=KNZ2-1B],[gcode=11],[topology=linear]:154891-168982 TTATCGCTGTCGAATCGAGGCCGCGAACCGCTTCGGTGAAATTCCGACAACTCGGGTGAA AGCGGTGCTGAACGCGCTTGGTGATTGAAATCCGACAGACAGCCCGATTTCACCAATACC GCTCGTACCGAGTCGCAGTGCGTCCTTTGCCAGCGCCATACGCCAATGCTGCAAGTATTC GACGGGCGCCATCCCGACGATTGTACGAAAACGAACGGCAAAAGCGGAACGTGAGACGCC GCAAAGCCGAGCCAGGTCGGCTACGGTCCAGTCCTTCTGCACGTCACGGTGGACCG…
KNZ2-9B	questionable	Filamentous bacteriophages (Inoviridae-like)			17	I	humid	>1 contig_2,[organism=Luteibacter,spp],[strain=KNZ2-9B],[gcode=11],[topology=linear]:393031-407122 TTATCGCTGTCGAATCGAGGCCGCGAACCGCTTCGGTGAAATTCCGACAACTCGGGTGAA AGCGGTGCTGAACGCGCTTGGTGATTGAAATCCGACAGACAGCCCGATTTCACCAATACC GCTCGTACCGAGTCGCAGTGCGTCCTTTGCCAGCGCCATACGCCAATGCTGCAAGTATTC GACGGGCGCCATCCCGACGATTGTACGAAAACGAACGGCAAAAGCGGAACGTGAGACGCC GCAAAGCCGAGCCAGGTCGGCTACGGTCCAGTCCTTCTGCACGTCACGGTGGACCG…
KNZ1-4G	questionable	Filamentous bacteriophages (Inoviridae-like)			18	I	humid	>1 contig_1,[organism=Luteibacter,spp],[strain=KNZ1-4G],[gcode=11],[topology=linear]:172082-186173 GTGAATACGATCTACAGGGTTGTTCGGAATGCCTCGACCGGAAAATGGGTAGTAGCTTCG GAGCTCGCGAAAGGGCGCAAGAAAAAGCTCGCACGTGCCGCGGGCCTGGTTGTCGGCATG GCCATGGCATCGGCGGGAAGCAATGTCGCCTTCGCTGCCAGCACGGGTAACGGTGCCATC CAGCTTTGCGAAGGAGCGGAGAAGGGCACCAATGGATATGCCATTGGTTATGGCTCCGCG GGCACTACCACGGATCGCTGCAACGATGGCAGTGAAATGTCCTTCACCATGTACAA…
KNZ2-12A	questionable	Filamentous bacteriophages (Inoviridae-like)			18	I	humid	>1 contig_1,[organism=Luteibacter,spp],[strain=KNZ2-12A],[gcode=11],[topology=linear]:154856-168830 TTATCGCTGTCGAATCGAGGCCGCGAACCGCTTCGGTGAAATTCCGACAACTCGGGTGAA AGCGGTGCTGAACGCGCTTGGTGATTGAAATCCGACAGACAGCCCGATTTCACCAATACC GCTCGTACCGAGTCGCAGTGCGTCCTTTGCCAGCGCCATACGCCAATGCTGCAAGTATTC GACGGGCGCCATCCCGACGATTGTACGAAAACGAACGGCAAAAGCGGAACGTGAGACGCC GCAAAGCCGAGCCAGGTCGGCTACGGTCCAGTCCTTCTGCACGTCACGGTGGACC…
KNZ2-1C	questionable	Filamentous bacteriophages (Inoviridae-like)			18	I	humid	>1 contig_1,[organism=Luteibacter,spp],[strain=KNZ2-1C],[gcode=11],[topology=linear]:394029-408120 GTGAATACGATCTACAGGGTTGTTCGGAATGCCTCGACCGGAAAATGGGTAGTAGCTTCG GAGCTCGCGAAAGGGCGCAAGAAAAAGCTCGCACGTGCCGCGGGCCTGGTTGTCGGCATG GCCATGGCATCGGCGGGAAGCAATGTCGCCTTCGCTGCCAGCACGGGTAACGGTGCCATC CAGCTTTGCGAAGGAGCGGAGAAGGGCACCAATGGATATGCCATTGGTTATGGCTCCGCG GGCACTACCACGGATCGCTGCAACGATGGCAGTGAAATGTCCTTCACCATGTACAA…
KNZ1-9H	questionable	Filamentous bacteriophages (Inoviridae-like)			19	I	humid	>1 contig_1,[organism=Luteibacter,spp],[strain=KNZ1-9H],[gcode=11],[topology=linear]:427063-441154 GTGAATACGATCTACAGGGTTGTTCGGAATGCCTCGACCGGAAAATGGGTAGTAGCTTCG GAGCTCGCGAAAGGGCGCAAGAAAAAGCTCGCACGTGCCGCGGGCCTGGTTGTCGGCATG GCCATGGCATCGGCGGGAAGCAATGTCGCCTTCGCTGCCAGCACGGGTAACGGTGCCATC CAGCTTTGCGAAGGAGCGGAGAAGGGCACCAATGGATATGCCATTGGTTATGGCTCCGCG GGCACTACCACGGATCGCTGCAACGATGGCAGTGAAATGTCCTTCACCATGTACAA…
KNZ2-5D	questionable	Filamentous bacteriophages (Inoviridae-like)			19	I	humid	>1 contig_1,[organism=Luteibacter,spp],[strain=KNZ2-5D],[gcode=11],[topology=linear]:427060-441151 GTGAATACGATCTACAGGGTTGTTCGGAATGCCTCGACCGGAAAATGGGTAGTAGCTTCG GAGCTCGCGAAAGGGCGCAAGAAAAAGCTCGCACGTGCCGCGGGCCTGGTTGTCGGCATG GCCATGGCATCGGCGGGAAGCAATGTCGCCTTCGCTGCCAGCACGGGTAACGGTGCCATC CAGCTTTGCGAAGGAGCGGAGAAGGGCACCAATGGATATGCCATTGGTTATGGCTCCGCG GGCACTACCACGGATCGCTGCAACGATGGCAGTGAAATGTCCTTCACCATGTACAA…
KNZ2-6B	questionable	Filamentous bacteriophages (Inoviridae-like)			19	I	humid	>1 contig_1,[organism=Luteibacter,spp],[strain=KNZ2-6B],[gcode=11],[topology=linear]:427197-441288 GTGAATACGATCTACAGGGTTGTTCGGAATGCCTCGACCGGAAAATGGGTAGTAGCTTCG GAGCTCGCGAAAGGGCGCAAGAAAAAGCTCGCACGTGCCGCGGGCCTGGTTGTCGGCATG GCCATGGCATCGGCGGGAAGCAATGTCGCCTTCGCTGCCAGCACGGGTAACGGTGCCATC CAGCTTTGCGAAGGAGCGGAGAAGGGCACCAATGGATATGCCATTGGTTATGGCTCCGCG GGCACTACCACGGATCGCTGCAACGATGGCAGTGAAATGTCCTTCACCATGTACAA…
KNZ2-7A	questionable	Filamentous bacteriophages (Inoviridae-like)			19	I	humid	>1 contig_1,[organism=Luteibacter,spp],[strain=KNZ2-7A],[gcode=11],[topology=linear]:394045-408136 GTGAATACGATCTACAGGGTTGTTCGGAATGCCTCGACCGGAAAATGGGTAGTAGCTTCG GAGCTCGCGAAAGGGCGCAAGAAAAAGCTCGCACGTGCCGCGGGCCTGGTTGTCGGCATG GCCATGGCATCGGCGGGAAGCAATGTCGCCTTCGCTGCCAGCACGGGTAACGGTGCCATC CAGCTTTGCGAAGGAGCGGAGAAGGGCACCAATGGATATGCCATTGGTTATGGCTCCGCG GGCACTACCACGGATCGCTGCAACGATGGCAGTGAAATGTCCTTCACCATGTACAA…
KNZ2-8B	questionable	Filamentous bacteriophages (Inoviridae-like)			19	I	humid	>1 contig_1,[organism=Luteibacter,spp],[strain=KNZ2-8B],[gcode=11],[topology=linear]:508663-522754 GTGAATACGATCTACAGGGTTGTTCGGAATGCCTCGACCGGAAAATGGGTAGTAGCTTCG GAGCTCGCGAAAGGGCGCAAGAAAAAGCTCGCACGTGCCGCGGGCCTGGTTGTCGGCATG GCCATGGCATCGGCGGGAAGCAATGTCGCCTTCGCTGCCAGCACGGGTAACGGTGCCATC CAGCTTTGCGAAGGAGCGGAGAAGGGCACCAATGGATATGCCATTGGTTATGGCTCCGCG GGCACTACCACGGATCGCTGCAACGATGGCAGTGAAATGTCCTTCACCATGTACAA…
KNZ2-8D	questionable	Filamentous bacteriophages (Inoviridae-like)			19	I	humid	>1 contig_1,[organism=Luteibacter,spp],[strain=KNZ2-8D],[gcode=11],[topology=linear]:508663-522754 GTGAATACGATCTACAGGGTTGTTCGGAATGCCTCGACCGGAAAATGGGTAGTAGCTTCG GAGCTCGCGAAAGGGCGCAAGAAAAAGCTCGCACGTGCCGCGGGCCTGGTTGTCGGCATG GCCATGGCATCGGCGGGAAGCAATGTCGCCTTCGCTGCCAGCACGGGTAACGGTGCCATC CAGCTTTGCGAAGGAGCGGAGAAGGGCACCAATGGATATGCCATTGGTTATGGCTCCGCG GGCACTACCACGGATCGCTGCAACGATGGCAGTGAAATGTCCTTCACCATGTACAA…
KNZ1-1G	questionable	Filamentous bacteriophages (Inoviridae-like)			27	I	humid	>1 contig_1,[organism=Luteibacter,spp],[strain=KNZ1-1G],[gcode=11],[topology=linear]:392517-414199 TTATCGCTGTCGAATCGAGGCCGCGAACCGCTTCGGTGAAATTCCGACAACTCGGGTGAA AGCGGTGCTGAACGCGCTTGGTGATTGAAATCCGACAGACAGCCCGATTTCACCAATACC GCTCGTACCGAGTCGCAGTGCGTCCTTTGCCAGCGCCATACGCCAATGCTGCAAGTATTC GACGGGCGCCATCCCGACGATTGTACGAAAACGAACGGCAAAAGCGGAACGTGAGACGCC GCAAAGCCGAGCCAGGTCGGCTACGGTCCAGTCCTTCTGCACGTCACGGTGGACCG…
KNZ2-5A	questionable	Filamentous bacteriophages (Inoviridae-like)			27	I	humid	>1 contig_1,[organism=Luteibacter,spp],[strain=KNZ2-5A],[gcode=11],[topology=linear]:154896-176578 TTATCGCTGTCGAATCGAGGCCGCGAACCGCTTCGGTGAAATTCCGACAACTCGGGTGAA AGCGGTGCTGAACGCGCTTGGTGATTGAAATCCGACAGACAGCCCGATTTCACCAATACC GCTCGTACCGAGTCGCAGTGCGTCCTTTGCCAGCGCCATACGCCAATGCTGCAAGTATTC GACGGGCGCCATCCCGACGATTGTACGAAAACGAACGGCAAAAGCGGAACGTGAGACGCC GCAAAGCCGAGCCAGGTCGGCTACGGTCCAGTCCTTCTGCACGTCACGGTGGACCG…
KNZ2-6D	questionable	Filamentous bacteriophages (Inoviridae-like)			28	I	humid	>1 contig_1,[organism=Luteibacter,spp],[strain=KNZ2-6D],[gcode=11],[topology=linear]:427050-447155 GTGAATACGATCTACAGGGTTGTTCGGAATGCCTCGACCGGAAAATGGGTAGTAGCTTCG GAGCTCGCGAAAGGGCGCAAGAAAAAGCTCGCACGTGCCGCGGGCCTGGTTGTCGGCATG GCCATGGCATCGGCGGGAAGCAATGTCGCCTTCGCTGCCAGCACGGGTAACGGTGCCATC CAGCTTTGCGAAGGAGCGGAGAAGGGCACCAATGGATATGCCATTGGTTATGGCTCCGCG GGCACTACCACGGATCGCTGCAACGATGGCAGTGAAATGTCCTTCACCATGTACAA…
HAY1-4A	questionable	temperate prophage Caudoviricetes-like	incomplete	Temperate integrated prophage/remnant	44	IV	semi-arid	>1 contig_1,[organism=Luteibacter,spp],[strain=HAY1-4A],[gcode=11],[topology=linear]:990106-1009145 TCAGCCGATTTTCCCGTAGGCGCTATTGGGGTCGAGACCCCATGAGGTTGAGAACGAGCC GGGGCCGGTGTAATTGCCACCCCCGAGCAGGCCAGCGCTCTGCTGTGCAGACGGGCTTCC GTAGGAACTGGCCGTGACGGACTGGCCCCGCGATCCGAGGTATTGCCCCGCGATCCCTGT GAGGCTGTTGACGAGATTGCTGTTGGCGTTGGCCGAGTCGTAGAGTCCCTGCCCTGCTGC ATTTGCCCCTGCAAGGCTAAAGTTGCCCTGCTGGGCAGCGTTACCCGTACCGATG…
SVR3-12F	intact	temperate prophage Caudoviricetes-like (phiL7-like)	incomplete	Temperate integrated prophage/remnant	56	III	semi-arid	>1 contig_6,[organism=Luteibacter,spp],[strain=SVR3-12F],[gcode=11],[topology=linear]:90833-105415 ATGAACGGCAGCACCGCAACGCCGGCGGACGTCTCGCCGGCCACGCCCGTCCGGGAGCGG CTGCGCATCACCGAGATCTTCCACTCCGTGCAAGGCGAGGCCGATGCCATCGGCTGGCCG ACGGTGTTCGTACGCCTGACCGGTTGCCCGCTGCGCTGCGTGTGGTGCGATACCGAGTAC TCGTTCCACGGCGGCCAGTGGCATGACATCGACGCGATCCTCGCGGAAGTCGCCAGCCAC GGGGCGCGCCACGTCTGCGTGACCGGCGGCGAGCCGCTGGCGCAGAAGCGCTGCCT…
SVR3-8D	intact	temperate prophage Caudoviricetes-like (phiL7-like)	incomplete	Temperate integrated prophage/remnant	56	III	semi-arid	>1 contig_9,[organism=Luteibacter,spp],[strain=SVR3-8D],[gcode=11],[topology=linear]:96696-111278 ATGAACGGCAGCACCGCAACGCCGGCGGACGTCTCGCCGGCCACGCCCGTCCGGGAGCGG CTGCGCATCACCGAGATCTTCCACTCCGTGCAAGGCGAGGCCGATGCCATCGGCTGGCCG ACGGTGTTCGTACGCCTGACCGGTTGCCCGCTGCGCTGCGTGTGGTGCGATACCGAGTAC TCGTTCCACGGCGGCCAGTGGCATGACATCGACGCGATCCTCGCGGAAGTCGCCAGCCAC GGGGCGCGCCACGTCTGCGTGACCGGCGGCGAGCCGCTGGCGCAGAAGCGCTGCCTG…
SVR3-9D	intact	temperate prophage Caudoviricetes-like (phiL7-like)	incomplete	Temperate integrated prophage/remnant	56	III	semi-arid	>1 contig_6,[organism=Luteibacter,spp],[strain=SVR3-9D],[gcode=11],[topology=linear]:95662-110244 ATGAACGGCAGCACCGCAACGCCGGCGGACGTCTCGCCGGCCACGCCCGTCCGGGAGCGG CTGCGCATCACCGAGATCTTCCACTCCGTGCAAGGCGAGGCCGATGCCATCGGCTGGCCG ACGGTGTTCGTACGCCTGACCGGTTGCCCGCTGCGCTGCGTGTGGTGCGATACCGAGTAC TCGTTCCACGGCGGCCAGTGGCATGACATCGACGCGATCCTCGCGGAAGTCGCCAGCCAC GGGGCGCGCCACGTCTGCGTGACCGGCGGCGAGCCGCTGGCGCAGAAGCGCTGCCTG…
SVR3-9H	intact	temperate prophage Caudoviricetes-like (phiL7-like)	incomplete	Temperate integrated prophage/remnant	56	III	semi-arid	>1 contig_1,[organism=Luteibacter,spp],[strain=SVR3-9H],[gcode=11],[topology=linear]:175267-189849 ATGAACGGCAGCACCGCAACGCCGGCGGACGTCTCGCCGGCCACGCCCGTCCGGGAGCGG CTGCGCATCACCGAGATCTTCCACTCCGTGCAAGGCGAGGCCGATGCCATCGGCTGGCCG ACGGTGTTCGTACGCCTGACCGGTTGCCCGCTGCGCTGCGTGTGGTGCGATACCGAGTAC TCGTTCCACGGCGGCCAGTGGCATGACATCGACGCGATCCTCGCGGAAGTCGCCAGCCAC GGGGCGCGCCACGTCTGCGTGACCGGCGGCGAGCCGCTGGCGCAGAAGCGCTGCCT…
SVR4-9A	intact	temperate prophage Caudoviricetes-like (phiL7-like)	incomplete	Temperate integrated prophage/remnant	56	III	semi-arid	>1 contig_7,[organism=Luteibacter,spp],[strain=SVR4-9A],[gcode=11],[topology=linear]:96695-111277 ATGAACGGCAGCACCGCAACGCCGGCGGACGTCTCGCCGGCCACGCCCGTCCGGGAGCGG CTGCGCATCACCGAGATCTTCCACTCCGTGCAAGGCGAGGCCGATGCCATCGGCTGGCCG ACGGTGTTCGTACGCCTGACCGGTTGCCCGCTGCGCTGCGTGTGGTGCGATACCGAGTAC TCGTTCCACGGCGGCCAGTGGCATGACATCGACGCGATCCTCGCGGAAGTCGCCAGCCAC GGGGCGCGCCACGTCTGCGTGACCGGCGGCGAGCCGCTGGCGCAGAAGCGCTGCCTG…
SVR5-10A	intact	temperate prophage Caudoviricetes-like (phiL7-like)	incomplete	Temperate integrated prophage/remnant	56	III	semi-arid	>1 contig_2,[organism=Luteibacter,spp],[strain=SVR5-10A],[gcode=11],[topology=linear]:371693-386275 ATGAACGGCAGCACCGCAACGCCGGCGGACGTCTCGCCGGCCACGCCCGTCCGGGAGCGG CTGCGCATCACCGAGATCTTCCACTCCGTGCAAGGCGAGGCCGATGCCATCGGCTGGCCG ACGGTGTTCGTACGCCTGACCGGTTGCCCGCTGCGCTGCGTGTGGTGCGATACCGAGTAC TCGTTCCACGGCGGCCAGTGGCATGACATCGACGCGATCCTCGCGGAAGTCGCCAGCCAC GGGGCGCGCCACGTCTGCGTGACCGGCGGCGAGCCGCTGGCGCAGAAGCGCTGCC…
SVR5-11B	intact	temperate prophage Caudoviricetes-like (phiL7-like)	incomplete	Temperate integrated prophage/remnant	56	III	semi-arid	>1 contig_8,[organism=Luteibacter,spp],[strain=SVR5-11B],[gcode=11],[topology=linear]:96664-111246 ATGAACGGCAGCACCGCAACGCCGGCGGACGTCTCGCCGGCCACGCCCGTCCGGGAGCGG CTGCGCATCACCGAGATCTTCCACTCCGTGCAAGGCGAGGCCGATGCCATCGGCTGGCCG ACGGTGTTCGTACGCCTGACCGGTTGCCCGCTGCGCTGCGTGTGGTGCGATACCGAGTAC TCGTTCCACGGCGGCCAGTGGCATGACATCGACGCGATCCTCGCGGAAGTCGCCAGCCAC GGGGCGCGCCACGTCTGCGTGACCGGCGGCGAGCCGCTGGCGCAGAAGCGCTGCCT…
SVR5-12D	intact	temperate prophage Caudoviricetes-like (phiL7-like)	incomplete	Temperate integrated prophage/remnant	56	III	semi-arid	>1 contig_8,[organism=Luteibacter,spp],[strain=SVR5-12D],[gcode=11],[topology=linear]:97226-111808 ATGAACGGCAGCACCGCAACGCCGGCGGACGTCTCGCCGGCCACGCCCGTCCGGGAGCGG CTGCGCATCACCGAGATCTTCCACTCCGTGCAAGGCGAGGCCGATGCCATCGGCTGGCCG ACGGTGTTCGTACGCCTGACCGGTTGCCCGCTGCGCTGCGTGTGGTGCGATACCGAGTAC TCGTTCCACGGCGGCCAGTGGCATGACATCGACGCGATCCTCGCGGAAGTCGCCAGCCAC GGGGCGCGCCACGTCTGCGTGACCGGCGGCGAGCCGCTGGCGCAGAAGCGCTGCCT…
SVR5-1B	intact	temperate prophage Caudoviricetes-like (phiL7-like)	incomplete	Temperate integrated prophage/remnant	56	III	semi-arid	>1 contig_8,[organism=Luteibacter,spp],[strain=SVR5-1B],[gcode=11],[topology=linear]:90891-105473 ATGAACGGCAGCACCGCAACGCCGGCGGACGTCTCGCCGGCCACGCCCGTCCGGGAGCGG CTGCGCATCACCGAGATCTTCCACTCCGTGCAAGGCGAGGCCGATGCCATCGGCTGGCCG ACGGTGTTCGTACGCCTGACCGGTTGCCCGCTGCGCTGCGTGTGGTGCGATACCGAGTAC TCGTTCCACGGCGGCCAGTGGCATGACATCGACGCGATCCTCGCGGAAGTCGCCAGCCAC GGGGCGCGCCACGTCTGCGTGACCGGCGGCGAGCCGCTGGCGCAGAAGCGCTGCCTG…
SVR5-2B	intact	temperate prophage Caudoviricetes-like (phiL7-like)	incomplete	Temperate integrated prophage/remnant	56	III	semi-arid	>1 contig_5,[organism=Luteibacter,spp],[strain=SVR5-2B],[gcode=11],[topology=linear]:96745-111327 ATGAACGGCAGCACCGCAACGCCGGCGGACGTCTCGCCGGCCACGCCCGTCCGGGAGCGG CTGCGCATCACCGAGATCTTCCACTCCGTGCAAGGCGAGGCCGATGCCATCGGCTGGCCG ACGGTGTTCGTACGCCTGACCGGTTGCCCGCTGCGCTGCGTGTGGTGCGATACCGAGTAC TCGTTCCACGGCGGCCAGTGGCATGACATCGACGCGATCCTCGCGGAAGTCGCCAGCCAC GGGGCGCGCCACGTCTGCGTGACCGGCGGCGAGCCGCTGGCGCAGAAGCGCTGCCTG…
SVR6-11A	intact	temperate prophage Caudoviricetes-like (phiL7-like)	incomplete	Temperate integrated prophage/remnant	56	III	semi-arid	>1 contig_8,[organism=Luteibacter,spp],[strain=SVR6-11A],[gcode=11],[topology=linear]:96671-111253 ATGAACGGCAGCACCGCAACGCCGGCGGACGTCTCGCCGGCCACGCCCGTCCGGGAGCGG CTGCGCATCACCGAGATCTTCCACTCCGTGCAAGGCGAGGCCGATGCCATCGGCTGGCCG ACGGTGTTCGTACGCCTGACCGGTTGCCCGCTGCGCTGCGTGTGGTGCGATACCGAGTAC TCGTTCCACGGCGGCCAGTGGCATGACATCGACGCGATCCTCGCGGAAGTCGCCAGCCAC GGGGCGCGCCACGTCTGCGTGACCGGCGGCGAGCCGCTGGCGCAGAAGCGCTGCCT…
SVR6-11D	intact	temperate prophage Caudoviricetes-like (phiL7-like)	incomplete	Temperate integrated prophage/remnant	56	III	semi-arid	>1 contig_14,[organism=Luteibacter,spp],[strain=SVR6-11D],[gcode=11],[topology=linear]:18316-32898 ATGAACGGCAGCACCGCAACGCCGGCGGACGTCTCGCCGGCCACGCCCGTCCGGGAGCGG CTGCGCATCACCGAGATCTTCCACTCCGTGCAAGGCGAGGCCGATGCCATCGGCTGGCCG ACGGTGTTCGTACGCCTGACCGGTTGCCCGCTGCGCTGCGTGTGGTGCGATACCGAGTAC TCGTTCCACGGCGGCCAGTGGCATGACATCGACGCGATCCTCGCGGAAGTCGCCAGCCAC GGGGCGCGCCACGTCTGCGTGACCGGCGGCGAGCCGCTGGCGCAGAAGCGCTGCCT…
SVR6-7A	intact	temperate prophage Caudoviricetes-like (phiL7-like)	incomplete	Temperate integrated prophage/remnant	56	III	semi-arid	>1 contig_7,[organism=Luteibacter,spp],[strain=SVR6-7A],[gcode=11],[topology=linear]:96695-111277 ATGAACGGCAGCACCGCAACGCCGGCGGACGTCTCGCCGGCCACGCCCGTCCGGGAGCGG CTGCGCATCACCGAGATCTTCCACTCCGTGCAAGGCGAGGCCGATGCCATCGGCTGGCCG ACGGTGTTCGTACGCCTGACCGGTTGCCCGCTGCGCTGCGTGTGGTGCGATACCGAGTAC TCGTTCCACGGCGGCCAGTGGCATGACATCGACGCGATCCTCGCGGAAGTCGCCAGCCAC GGGGCGCGCCACGTCTGCGTGACCGGCGGCGAGCCGCTGGCGCAGAAGCGCTGCCTG…
SVR3-6C	intact	temperate prophage Caudoviricetes-like (phiL7-like)	incomplete	Temperate integrated prophage/remnant	58	III	semi-arid	>1 contig_7,[organism=Luteibacter,spp],[strain=SVR3-6C],[gcode=11],[topology=linear]:35486-65671 TTAGGCGTTCGCCACCGGCGGCAGCTGGGACTCGATGATCTGCCCAGGCGGATGCATCAC CCAGCCGAACGCCTCGGGCTGCGGGGCCATGGCGATCACCTCTTCCAGCGTCGGGATGAC CGAGGGCAACTGGCCGTTGAAGCCCGCCTGCCATTCCGATGCCCACTTCCACAGGGCGCT CCGCCAGCGCTTCATCGCGAGTGCGTCGCCGGCGAACTGCGCTATCTCGTCGTTTTCGTA GGACACGCACGACAGGACCGAGTCGTAGGCGTTCGACCGAGCAACCGCTTCCATCCAT…
SVR4-9G	intact	temperate prophage Caudoviricetes-like (phiL7-like)	incomplete	Temperate integrated prophage/remnant	58	III	semi-arid	>1 contig_8,[organism=Luteibacter,spp],[strain=SVR4-9G],[gcode=11],[topology=linear]:35311-65496 TTAGGCGTTCGCCACCGGCGGCAGCTGGGACTCGATGATCTGCCCAGGCGGATGCATCAC CCAGCCGAACGCCTCGGGCTGCGGGGCCATGGCGATCACCTCTTCCAGCGTCGGGATGAC CGAGGGCAACTGGCCGTTGAAGCCCGCCTGCCATTCCGATGCCCACTTCCACAGGGCGCT CCGCCAGCGCTTCATCGCGAGTGCGTCGCCGGCGAACTGCGCTATCTCGTCGTTTTCGTA GGACACGCACGACAGGACCGAGTCGTAGGCGTTCGACCGAGCAACCGCTTCCATCCAT…
SVR5-12G	intact	temperate prophage Caudoviricetes-like (phiL7-like)	incomplete	Temperate integrated prophage/remnant	58	III	semi-arid	>1 contig_8,[organism=Luteibacter,spp],[strain=SVR5-12G],[gcode=11],[topology=linear]:35498-65683 TTAGGCGTTCGCCACCGGCGGCAGCTGGGACTCGATGATCTGCCCAGGCGGATGCATCAC CCAGCCGAACGCCTCGGGCTGCGGGGCCATGGCGATCACCTCTTCCAGCGTCGGGATGAC CGAGGGCAACTGGCCGTTGAAGCCCGCCTGCCATTCCGATGCCCACTTCCACAGGGCGCT CCGCCAGCGCTTCATCGCGAGTGCGTCGCCGGCGAACTGCGCTATCTCGTCGTTTTCGTA GGACACGCACGACAGGACCGAGTCGTAGGCGTTCGACCGAGCAACCGCTTCCATCCA…
SVR5-3E	intact	temperate prophage Caudoviricetes-like (phiL7-like)	incomplete	Temperate integrated prophage/remnant	58	III	semi-arid	>1 contig_7,[organism=Luteibacter,spp],[strain=SVR5-3E],[gcode=11],[topology=linear]:35472-65657 TTAGGCGTTCGCCACCGGCGGCAGCTGGGACTCGATGATCTGCCCAGGCGGATGCATCAC CCAGCCGAACGCCTCGGGCTGCGGGGCCATGGCGATCACCTCTTCCAGCGTCGGGATGAC CGAGGGCAACTGGCCGTTGAAGCCCGCCTGCCATTCCGATGCCCACTTCCACAGGGCGCT CCGCCAGCGCTTCATCGCGAGTGCGTCGCCGGCGAACTGCGCTATCTCGTCGTTTTCGTA GGACACGCACGACAGGACCGAGTCGTAGGCGTTCGACCGAGCAACCGCTTCCATCCAT…
SVR5-5G	intact	temperate prophage Caudoviricetes-like (phiL7-like)	incomplete	Temperate integrated prophage/remnant	58	III	semi-arid	>1 contig_1,[organism=Luteibacter,spp],[strain=SVR5-5G],[gcode=11],[topology=linear]:385380-415565 TTAGGCGTTCGCCACCGGCGGCAGCTGGGACTCGATGATCTGCCCAGGCGGATGCATCAC CCAGCCGAACGCCTCGGGCTGCGGGGCCATGGCGATCACCTCTTCCAGCGTCGGGATGAC CGAGGGCAACTGGCCGTTGAAGCCCGCCTGCCATTCCGATGCCCACTTCCACAGGGCGCT CCGCCAGCGCTTCATCGCGAGTGCGTCGCCGGCGAACTGCGCTATCTCGTCGTTTTCGTA GGACACGCACGACAGGACCGAGTCGTAGGCGTTCGACCGAGCAACCGCTTCCATCC…
SVR5-9B	intact	temperate prophage Caudoviricetes-like (phiL7-like)	incomplete	Temperate integrated prophage/remnant	58	III	semi-arid	>1 contig_4,[organism=Luteibacter,spp],[strain=SVR5-9B],[gcode=11],[topology=linear]:35486-65671 TTAGGCGTTCGCCACCGGCGGCAGCTGGGACTCGATGATCTGCCCAGGCGGATGCATCAC CCAGCCGAACGCCTCGGGCTGCGGGGCCATGGCGATCACCTCTTCCAGCGTCGGGATGAC CGAGGGCAACTGGCCGTTGAAGCCCGCCTGCCATTCCGATGCCCACTTCCACAGGGCGCT CCGCCAGCGCTTCATCGCGAGTGCGTCGCCGGCGAACTGCGCTATCTCGTCGTTTTCGTA GGACACGCACGACAGGACCGAGTCGTAGGCGTTCGACCGAGCAACCGCTTCCATCCAT…
SVR6-10C	intact	temperate prophage Caudoviricetes-like (phiL7-like)	incomplete	Temperate integrated prophage/remnant	58	III	semi-arid	>1 contig_7,[organism=Luteibacter,spp],[strain=SVR6-10C],[gcode=11],[topology=linear]:35496-65681 TTAGGCGTTCGCCACCGGCGGCAGCTGGGACTCGATGATCTGCCCAGGCGGATGCATCAC CCAGCCGAACGCCTCGGGCTGCGGGGCCATGGCGATCACCTCTTCCAGCGTCGGGATGAC CGAGGGCAACTGGCCGTTGAAGCCCGCCTGCCATTCCGATGCCCACTTCCACAGGGCGCT CCGCCAGCGCTTCATCGCGAGTGCGTCGCCGGCGAACTGCGCTATCTCGTCGTTTTCGTA GGACACGCACGACAGGACCGAGTCGTAGGCGTTCGACCGAGCAACCGCTTCCATCCA…
SVR6-10D	intact	temperate prophage Caudoviricetes-like (phiL7-like)	incomplete	Temperate integrated prophage/remnant	58	III	semi-arid	>1 contig_8,[organism=Luteibacter,spp],[strain=SVR6-10D],[gcode=11],[topology=linear]:35447-65632 TTAGGCGTTCGCCACCGGCGGCAGCTGGGACTCGATGATCTGCCCAGGCGGATGCATCAC CCAGCCGAACGCCTCGGGCTGCGGGGCCATGGCGATCACCTCTTCCAGCGTCGGGATGAC CGAGGGCAACTGGCCGTTGAAGCCCGCCTGCCATTCCGATGCCCACTTCCACAGGGCGCT CCGCCAGCGCTTCATCGCGAGTGCGTCGCCGGCGAACTGCGCTATCTCGTCGTTTTCGTA GGACACGCACGACAGGACCGAGTCGTAGGCGTTCGACCGAGCAACCGCTTCCATCCA…
SVR6-8A	intact	temperate prophage Caudoviricetes-like (phiL7-like)	incomplete	Temperate integrated prophage/remnant	58	III	semi-arid	>1 contig_7,[organism=Luteibacter,spp],[strain=SVR6-8A],[gcode=11],[topology=linear]:35486-65671 TTAGGCGTTCGCCACCGGCGGCAGCTGGGACTCGATGATCTGCCCAGGCGGATGCATCAC CCAGCCGAACGCCTCGGGCTGCGGGGCCATGGCGATCACCTCTTCCAGCGTCGGGATGAC CGAGGGCAACTGGCCGTTGAAGCCCGCCTGCCATTCCGATGCCCACTTCCACAGGGCGCT CCGCCAGCGCTTCATCGCGAGTGCGTCGCCGGCGAACTGCGCTATCTCGTCGTTTTCGTA GGACACGCACGACAGGACCGAGTCGTAGGCGTTCGACCGAGCAACCGCTTCCATCCAT…
SVR6-9D	intact	temperate prophage Caudoviricetes-like (phiL7-like)	incomplete	Temperate integrated prophage/remnant	58	III	semi-arid	>1 contig_9,[organism=Luteibacter,spp],[strain=SVR6-9D],[gcode=11],[topology=linear]:35486-65671 TTAGGCGTTCGCCACCGGCGGCAGCTGGGACTCGATGATCTGCCCAGGCGGATGCATCAC CCAGCCGAACGCCTCGGGCTGCGGGGCCATGGCGATCACCTCTTCCAGCGTCGGGATGAC CGAGGGCAACTGGCCGTTGAAGCCCGCCTGCCATTCCGATGCCCACTTCCACAGGGCGCT CCGCCAGCGCTTCATCGCGAGTGCGTCGCCGGCGAACTGCGCTATCTCGTCGTTTTCGTA GGACACGCACGACAGGACCGAGTCGTAGGCGTTCGACCGAGCAACCGCTTCCATCCAT…
SVR3-5F	intact	temperate prophage Caudoviricetes-like (phiL7-like)	incomplete	Temperate integrated prophage/remnant	59	III	semi-arid	>1 contig_1,[organism=Luteibacter,spp],[strain=SVR3-5F],[gcode=11],[topology=linear]:90814-105396 ATGAACGGCAGCACCGCAACGCCGGCGGACGTCTCGCCGGCCACGCCCGTCCGGGAGCGG CTGCGCATCACCGAGATCTTCCACTCCGTGCAAGGCGAGGCCGATGCCATCGGCTGGCCG ACGGTGTTCGTACGCCTGACCGGTTGCCCGCTGCGCTGCGTGTGGTGCGATACCGAGTAC TCGTTCCACGGCGGCCAGTGGCATGACATCGACGCGATCCTCGCGGAAGTCGCCAGCCAC GGGGCGCGCCACGTCTGCGTGACCGGCGGCGAGCCGCTGGCGCAGAAGCGCTGCCTG…
SVR4-12F	intact	temperate prophage Caudoviricetes-like (phiL7-like)	incomplete	Temperate integrated prophage/remnant	59	III	semi-arid	>1 contig_1,[organism=Luteibacter,spp],[strain=SVR4-12F],[gcode=11],[topology=linear]:96701-111283 ATGAACGGCAGCACCGCAACGCCGGCGGACGTCTCGCCGGCCACGCCCGTCCGGGAGCGG CTGCGCATCACCGAGATCTTCCACTCCGTGCAAGGCGAGGCCGATGCCATCGGCTGGCCG ACGGTGTTCGTACGCCTGACCGGTTGCCCGCTGCGCTGCGTGTGGTGCGATACCGAGTAC TCGTTCCACGGCGGCCAGTGGCATGACATCGACGCGATCCTCGCGGAAGTCGCCAGCCAC GGGGCGCGCCACGTCTGCGTGACCGGCGGCGAGCCGCTGGCGCAGAAGCGCTGCCT…
SVR4-1A	intact	temperate prophage Caudoviricetes-like (phiL7-like)	incomplete	Temperate integrated prophage/remnant	59	III	semi-arid	>1 contig_1,[organism=Luteibacter,spp],[strain=SVR4-1A],[gcode=11],[topology=linear]:90941-105523 ATGAACGGCAGCACCGCAACGCCGGCGGACGTCTCGCCGGCCACGCCCGTCCGGGAGCGG CTGCGCATCACCGAGATCTTCCACTCCGTGCAAGGCGAGGCCGATGCCATCGGCTGGCCG ACGGTGTTCGTACGCCTGACCGGTTGCCCGCTGCGCTGCGTGTGGTGCGATACCGAGTAC TCGTTCCACGGCGGCCAGTGGCATGACATCGACGCGATCCTCGCGGAAGTCGCCAGCCAC GGGGCGCGCCACGTCTGCGTGACCGGCGGCGAGCCGCTGGCGCAGAAGCGCTGCCTG…
SVR5-1H	intact	temperate prophage Caudoviricetes-like (phiL7-like)	incomplete	Temperate integrated prophage/remnant	59	III	semi-arid	>1 contig_1,[organism=Luteibacter,spp],[strain=SVR5-1H],[gcode=11],[topology=linear]:96658-111240 ATGAACGGCAGCACCGCAACGCCGGCGGACGTCTCGCCGGCCACGCCCGTCCGGGAGCGG CTGCGCATCACCGAGATCTTCCACTCCGTGCAAGGCGAGGCCGATGCCATCGGCTGGCCG ACGGTGTTCGTACGCCTGACCGGTTGCCCGCTGCGCTGCGTGTGGTGCGATACCGAGTAC TCGTTCCACGGCGGCCAGTGGCATGACATCGACGCGATCCTCGCGGAAGTCGCCAGCCAC GGGGCGCGCCACGTCTGCGTGACCGGCGGCGAGCCGCTGGCGCAGAAGCGCTGCCTG…
SVR5-3C	intact	temperate prophage Caudoviricetes-like (phiL7-like)	incomplete	Temperate integrated prophage/remnant	59	III	semi-arid	>1 contig_1,[organism=Luteibacter,spp],[strain=SVR5-3C],[gcode=11],[topology=linear]:251307-265889 ATGAACGGCAGCACCGCAACGCCGGCGGACGTCTCGCCGGCCACGCCCGTCCGGGAGCGG CTGCGCATCACCGAGATCTTCCACTCCGTGCAAGGCGAGGCCGATGCCATCGGCTGGCCG ACGGTGTTCGTACGCCTGACCGGTTGCCCGCTGCGCTGCGTGTGGTGCGATACCGAGTAC TCGTTCCACGGCGGCCAGTGGCATGACATCGACGCGATCCTCGCGGAAGTCGCCAGCCAC GGGGCGCGCCACGTCTGCGTGACCGGCGGCGAGCCGCTGGCGCAGAAGCGCTGCCT…
SVR5-4F	intact	temperate prophage Caudoviricetes-like (phiL7-like)	incomplete	Temperate integrated prophage/remnant	59	III	semi-arid	>1 contig_2,[organism=Luteibacter,spp],[strain=SVR5-4F],[gcode=11],[topology=linear]:96689-111271 ATGAACGGCAGCACCGCAACGCCGGCGGACGTCTCGCCGGCCACGCCCGTCCGGGAGCGG CTGCGCATCACCGAGATCTTCCACTCCGTGCAAGGCGAGGCCGATGCCATCGGCTGGCCG ACGGTGTTCGTACGCCTGACCGGTTGCCCGCTGCGCTGCGTGTGGTGCGATACCGAGTAC TCGTTCCACGGCGGCCAGTGGCATGACATCGACGCGATCCTCGCGGAAGTCGCCAGCCAC GGGGCGCGCCACGTCTGCGTGACCGGCGGCGAGCCGCTGGCGCAGAAGCGCTGCCTG…
SVR4-1E	intact	temperate prophage Caudoviricetes-like (phiL7-like)	incomplete	Temperate integrated prophage/remnant	60	III	semi-arid	>1 contig_2,[organism=Luteibacter,spp],[strain=SVR4-1E],[gcode=11],[topology=linear]:182039-212224 TTAGGCGTTCGCCACCGGCGGCAGCTGGGACTCGATGATCTGCCCAGGCGGATGCATCAC CCAGCCGAACGCCTCGGGCTGCGGGGCCATGGCGATCACCTCTTCCAGCGTCGGGATGAC CGAGGGCAACTGGCCGTTGAAGCCCGCCTGCCATTCCGATGCCCACTTCCACAGGGCGCT CCGCCAGCGCTTCATCGCGAGTGCGTCGCCGGCGAACTGCGCTATCTCGTCGTTTTCGTA GGACACGCACGACAGGACCGAGTCGTAGGCGTTCGACCGAGCAACCGCTTCCATCC…
SVR3-7F	intact	temperate prophage Caudoviricetes-like (phiL7-like)	incomplete	Temperate integrated prophage/remnant	61	III	semi-arid	>1 contig_5,[organism=Luteibacter,spp],[strain=SVR3-7F],[gcode=11],[topology=linear]:175356-189938 ATGAACGGCAGCACCGCAACGCCGGCGGACGTCTCGCCGGCCACGCCCGTCCGGGAGCGG CTGCGCATCACCGAGATCTTCCACTCCGTGCAAGGCGAGGCCGATGCCATCGGCTGGCCG ACGGTGTTCGTACGCCTGACCGGTTGCCCGCTGCGCTGCGTGTGGTGCGATACCGAGTAC TCGTTCCACGGCGGCCAGTGGCATGACATCGACGCGATCCTCGCGGAAGTCGCCAGCCAC GGGGCGCGCCACGTCTGCGTGACCGGCGGCGAGCCGCTGGCGCAGAAGCGCTGCCT…
