## Supplemental Table S2 for "Wild *Luteibacter* populations exhibit climate-associated divergence and distinct genomic strategies for osmotic stress tolerance"

### Sheet: Sheet1
Treatment	Strain	Tech.rep.count
Control	SVR3-6C	2
Control	SVR6-10D	2
PEG_10	HAY1-4A	2
PEG_10	SVR8-6A	2
Control	KNZ1-1H	3
Control	KNZ12-12D	3
Control	KNZ12-1D	3
Control	KNZ12-7H	3
Control	KNZ13-6D	3
Control	KNZ13-6G	3
Control	KNZ2-12C	3
Control	KNZ2-1B	3
Control	KNZ2-5B	3
Control	SVR4-1E	3
Control	SVR5-2B	3
Control	SVR5-3D	3
Control	SVR5-3E	3
Control	SVR5-3F	3
Control	SVR6-10C	3
Control	SVR6-11C	3
Control	SVR6-9D	3
Control	TLI6-11F	3
Control	TLI6-12G	3
Control	TLI6-5F	3
Control	TLI6-8H	3
Control	TLI6-9F	3
Control	TLI7-6A	3
Control	TLI7-7G	3
Control	TLI7-8C	3
Control	TLI8-5B	3
Control	TLI8-6F	3
Control	TLI9-1A	3
Control	TLI9-8A	3
NaCl_0.3	KNZ1-1H	3
NaCl_0.3	KNZ12-12D	3
NaCl_0.3	KNZ12-1D	3
NaCl_0.3	KNZ12-7H	3
NaCl_0.3	KNZ13-6D	3
NaCl_0.3	KNZ13-6G	3
NaCl_0.3	KNZ2-12C	3
NaCl_0.3	KNZ2-1B	3
NaCl_0.3	KNZ2-5B	3
NaCl_0.3	SVR3-6C	3
NaCl_0.3	SVR4-1E	3
NaCl_0.3	SVR5-2B	3
NaCl_0.3	SVR5-3D	3
NaCl_0.3	SVR5-3E	3
NaCl_0.3	SVR5-3F	3
NaCl_0.3	SVR6-10C	3
NaCl_0.3	SVR6-10D	3
NaCl_0.3	SVR6-11C	3
NaCl_0.3	SVR6-9D	3
NaCl_0.3	TLI6-11F	3
NaCl_0.3	TLI6-12G	3
NaCl_0.3	TLI6-5F	3
NaCl_0.3	TLI6-8H	3
NaCl_0.3	TLI6-9F	3
NaCl_0.3	TLI7-6A	3
NaCl_0.3	TLI7-7G	3
NaCl_0.3	TLI7-8C	3
NaCl_0.3	TLI8-5B	3
NaCl_0.3	TLI8-6F	3
NaCl_0.3	TLI9-1A	3
NaCl_0.3	TLI9-8A	3
PEG_10	KNZ1-1H	3
PEG_10	KNZ1-4G	3
PEG_10	KNZ1-7G	3
PEG_10	KNZ1-7H	3
PEG_10	KNZ1-9H	3
PEG_10	KNZ12-12B	3
PEG_10	KNZ12-12D	3
PEG_10	KNZ12-1D	3
PEG_10	KNZ12-7H	3
PEG_10	KNZ13-10C	3
PEG_10	KNZ13-10E	3
PEG_10	KNZ13-6D	3
PEG_10	KNZ13-6G	3
PEG_10	KNZ13-8D	3
PEG_10	KNZ13-8G	3
PEG_10	KNZ14-11B	3
PEG_10	KNZ14-5C	3
PEG_10	KNZ14-6C	3
PEG_10	KNZ14-9G	3
PEG_10	KNZ2-12A	3
PEG_10	KNZ2-12C	3
PEG_10	KNZ2-1B	3
PEG_10	KNZ2-1C	3
PEG_10	KNZ2-4C	3
PEG_10	KNZ2-5A	3
PEG_10	KNZ2-5B	3
PEG_10	KNZ2-5D	3
PEG_10	KNZ2-6B	3
PEG_10	KNZ2-7A	3
PEG_10	KNZ2-8B	3
PEG_10	KNZ2-8D	3
PEG_10	SVR3-10H	3
PEG_10	SVR3-12F	3
PEG_10	SVR3-5C	3
PEG_10	SVR3-6C	3
PEG_10	SVR3-7D	3
PEG_10	SVR3-7E	3
PEG_10	SVR3-8D	3
PEG_10	SVR3-9D	3
PEG_10	SVR3-9F	3
PEG_10	SVR4-12F	3
PEG_10	SVR4-1A	3
PEG_10	SVR4-1E	3
PEG_10	SVR4-3H	3
PEG_10	SVR4-5B	3
PEG_10	SVR4-9G	3
PEG_10	SVR5-11B	3
PEG_10	SVR5-12D	3
PEG_10	SVR5-12F	3
PEG_10	SVR5-12G	3
PEG_10	SVR5-1A	3
PEG_10	SVR5-1B	3
PEG_10	SVR5-1D	3
PEG_10	SVR5-2B	3
PEG_10	SVR5-3D	3
PEG_10	SVR5-3E	3
PEG_10	SVR5-3F	3
PEG_10	SVR5-4F	3
PEG_10	SVR5-4H	3
PEG_10	SVR5-5F	3
PEG_10	SVR6-10C	3
PEG_10	SVR6-10D	3
PEG_10	SVR6-11C	3
PEG_10	SVR6-11E	3
PEG_10	SVR6-1C	3
PEG_10	SVR6-9D	3
PEG_10	TLI6-11F	3
PEG_10	TLI6-12G	3
PEG_10	TLI6-3F	3
PEG_10	TLI6-4H	3
PEG_10	TLI6-5F	3
PEG_10	TLI6-5H	3
PEG_10	TLI6-8H	3
PEG_10	TLI6-9F	3
PEG_10	TLI7-6A	3
PEG_10	TLI7-6E	3
PEG_10	TLI7-7B	3
PEG_10	TLI7-7G	3
PEG_10	TLI7-8C	3
PEG_10	TLI8-10B	3
PEG_10	TLI8-12G	3
PEG_10	TLI8-3B	3
PEG_10	TLI8-5B	3
PEG_10	TLI8-6F	3
PEG_10	TLI8-7D	3
PEG_10	TLI8-8A	3
PEG_10	TLI9-11C	3
PEG_10	TLI9-12B	3
PEG_10	TLI9-1A	3
PEG_10	TLI9-7C	3
PEG_10	TLI9-8A	3
NaCl_3.0	SVR3-9D	4
NaCl_3.0	SVR6-7A	4
NaCl_3.0	TLI6-6H	4
NaCl_3.0	TLI7-11B	4
NaCl_1.8	HAY1-4A	4
NaCl_1.8	KNZ2-4C	4
NaCl_1.8	SVR5-12F	4
Control	HAY1-4A	5
Control	KNZ2-6D	5
NaCl_3.0	KNZ1-1G	5
NaCl_3.0	KNZ1-2H	5
NaCl_3.0	KNZ1-4G	5
NaCl_3.0	KNZ1-6H	5
NaCl_3.0	KNZ14-4C	5
NaCl_3.0	KNZ2-12A	5
NaCl_3.0	KNZ2-1C	5
NaCl_3.0	KNZ2-2C	5
NaCl_3.0	KNZ2-4C	5
NaCl_3.0	KNZ2-6B	5
NaCl_3.0	KNZ2-8B	5
NaCl_3.0	KNZ2-8D	5
NaCl_3.0	SVR3-5C	5
NaCl_3.0	SVR3-5F	5
NaCl_3.0	SVR3-7D	5
NaCl_3.0	SVR3-8D	5
NaCl_3.0	SVR4-10G	5
NaCl_3.0	SVR4-11F	5
NaCl_3.0	SVR4-3H	5
NaCl_3.0	SVR5-10A	5
NaCl_3.0	SVR5-12D	5
NaCl_3.0	SVR5-12F	5
NaCl_3.0	SVR5-1F	5
NaCl_3.0	SVR6-10C	5
NaCl_3.0	SVR8-6A	5
NaCl_3.0	TLI6-11G	5
NaCl_3.0	TLI6-12F	5
NaCl_3.0	TLI6-1E	5
NaCl_3.0	TLI6-8H	5
NaCl_3.0	TLI7-7F	5
NaCl_3.0	TLI8-10D	5
NaCl_3.0	TLI8-7A	5
NaCl_1.8	KNZ1-1G	5
NaCl_1.8	KNZ1-2H	5
NaCl_1.8	KNZ1-6H	5
NaCl_1.8	KNZ1-9H	5
NaCl_1.8	KNZ12-6F	5
NaCl_1.8	KNZ13-10G	5
NaCl_1.8	KNZ13-1A	5
NaCl_1.8	KNZ2-1C	5
NaCl_1.8	KNZ2-3D	5
NaCl_1.8	KNZ2-5C	5
NaCl_1.8	SVR3-8D	5
NaCl_1.8	SVR3-8G	5
NaCl_1.8	SVR3-9D	5
NaCl_1.8	SVR3-9G	5
NaCl_1.8	SVR4-1A	5
NaCl_1.8	SVR5-10A	5
NaCl_1.8	SVR5-1D	5
NaCl_1.8	SVR5-2E	5
NaCl_1.8	SVR5-3A	5
NaCl_1.8	SVR5-4H	5
NaCl_1.8	SVR5-9B	5
NaCl_1.8	SVR6-11A	5
NaCl_1.8	TLI6-3F	5
NaCl_1.8	TLI7-5F	5
NaCl_1.8	TLI8-6C	5
NaCl_1.8	TLI8-7E	5
NaCl_1.8	TLI8-9G	5
NaCl_1.8	TLI9-8C	5
NaCl_0.3	HAY1-4A	5
NaCl_0.3	SVR3-8D	5
NaCl_0.3	SVR3-9F	5
NaCl_0.3	SVR4-1A	5
NaCl_0.3	SVR4-3H	5
NaCl_0.3	SVR5-1D	5
NaCl_0.3	SVR5-4H	5
NaCl_0.3	SVR6-11D	5
NaCl_0.3	SVR6-1C	5
PEG_40	KNZ1-10F	5
PEG_40	KNZ1-1H	5
PEG_40	KNZ13-6D	5
PEG_40	KNZ13-6G	5
PEG_40	KNZ13-9F	5
PEG_40	KNZ2-12A	5
PEG_40	KNZ2-12C	5
PEG_40	SVR3-5F	5
PEG_40	SVR4-7E	5
PEG_40	SVR5-3E	5
PEG_40	SVR6-11C	5
PEG_40	TLI6-11F	5
PEG_40	TLI7-4A	5
PEG_40	TLI8-8F	5
PEG_30	KNZ1-7G	5
PEG_30	KNZ2-5A	5
PEG_30	KNZ2-8B	5
PEG_30	SVR3-8D	5
PEG_30	SVR4-12F	5
PEG_30	SVR4-1A	5
PEG_30	SVR4-5B	5
PEG_30	SVR5-1B	5
PEG_30	SVR5-3C	5
PEG_30	SVR6-10D	5
PEG_30	SVR6-7A	5
PEG_30	TLI6-4H	5
PEG_30	TLI8-7D	5
PEG_30	TLI9-10C	5
PEG_30	TLI9-12B	5
Control	KNZ1-10F	6
Control	KNZ1-11G	6
Control	KNZ1-1G	6
Control	KNZ1-2H	6
Control	KNZ1-4G	6
Control	KNZ1-6H	6
Control	KNZ1-7G	6
Control	KNZ1-7H	6
Control	KNZ1-9H	6
Control	KNZ12-10F	6
Control	KNZ12-11B	6
Control	KNZ12-11F	6
Control	KNZ12-12B	6
Control	KNZ12-1A	6
Control	KNZ12-1B	6
Control	KNZ12-6F	6
Control	KNZ12-6H	6
Control	KNZ13-10C	6
Control	KNZ13-10D	6
Control	KNZ13-10E	6
Control	KNZ13-10G	6
Control	KNZ13-1A	6
Control	KNZ13-2H	6
Control	KNZ13-8D	6
Control	KNZ13-8G	6
Control	KNZ13-9F	6
Control	KNZ14-11B	6
Control	KNZ14-11G	6
Control	KNZ14-12A	6
Control	KNZ14-4C	6
Control	KNZ14-4D	6
Control	KNZ14-5C	6
Control	KNZ14-6C	6
Control	KNZ14-8D	6
Control	KNZ14-9G	6
Control	KNZ2-12A	6
Control	KNZ2-12B	6
Control	KNZ2-1C	6
Control	KNZ2-2C	6
Control	KNZ2-3C	6
Control	KNZ2-3D	6
Control	KNZ2-4C	6
Control	KNZ2-5A	6
Control	KNZ2-5C	6
Control	KNZ2-5D	6
Control	KNZ2-6B	6
Control	KNZ2-7A	6
Control	KNZ2-8B	6
Control	KNZ2-8D	6
Control	KNZ2-9B	6
Control	SVR3-10H	6
Control	SVR3-12F	6
Control	SVR3-3G	6
Control	SVR3-5C	6
Control	SVR3-5F	6
Control	SVR3-7D	6
Control	SVR3-7E	6
Control	SVR3-7F	6
Control	SVR3-8D	6
Control	SVR3-8G	6
Control	SVR3-9D	6
Control	SVR3-9F	6
Control	SVR3-9G	6
Control	SVR3-9H	6
Control	SVR4-10G	6
Control	SVR4-11F	6
Control	SVR4-12F	6
Control	SVR4-1A	6
Control	SVR4-2F	6
Control	SVR4-3H	6
Control	SVR4-5B	6
Control	SVR4-7E	6
Control	SVR4-9A	6
Control	SVR4-9G	6
Control	SVR5-10A	6
Control	SVR5-11B	6
Control	SVR5-12D	6
Control	SVR5-12F	6
Control	SVR5-12G	6
Control	SVR5-1A	6
Control	SVR5-1B	6
Control	SVR5-1D	6
Control	SVR5-1F	6
Control	SVR5-1H	6
Control	SVR5-2E	6
Control	SVR5-3A	6
Control	SVR5-3C	6
Control	SVR5-4F	6
Control	SVR5-4G	6
Control	SVR5-4H	6
Control	SVR5-5E	6
Control	SVR5-5F	6
Control	SVR5-5G	6
Control	SVR5-9B	6
Control	SVR6-11A	6
Control	SVR6-11D	6
Control	SVR6-11E	6
Control	SVR6-1C	6
Control	SVR6-7A	6
Control	SVR6-7D	6
Control	SVR6-8A	6
Control	SVR8-6A	6
Control	TLI6-10H	6
Control	TLI6-11G	6
Control	TLI6-12E	6
Control	TLI6-12F	6
Control	TLI6-1E	6
Control	TLI6-1G	6
Control	TLI6-2H	6
Control	TLI6-3E	6
Control	TLI6-3F	6
Control	TLI6-3H	6
Control	TLI6-4H	6
Control	TLI6-5H	6
Control	TLI6-6H	6
Control	TLI6-7H	6
Control	TLI7-11B	6
Control	TLI7-2G	6
Control	TLI7-4A	6
Control	TLI7-5F	6
Control	TLI7-5H	6
Control	TLI7-6E	6
Control	TLI7-7B	6
Control	TLI7-7F	6
Control	TLI7-9E	6
Control	TLI8-10B	6
Control	TLI8-10D	6
Control	TLI8-10F	6
Control	TLI8-12G	6
Control	TLI8-1B	6
Control	TLI8-1C	6
Control	TLI8-1F	6
Control	TLI8-3B	6
Control	TLI8-4H	6
Control	TLI8-6C	6
Control	TLI8-6G	6
Control	TLI8-7A	6
Control	TLI8-7D	6
Control	TLI8-7E	6
Control	TLI8-8A	6
Control	TLI8-8F	6
Control	TLI8-8G	6
Control	TLI8-9D	6
Control	TLI8-9G	6
Control	TLI8-9H	6
Control	TLI9-10C	6
Control	TLI9-11B	6
Control	TLI9-11C	6
Control	TLI9-12B	6
Control	TLI9-1C	6
Control	TLI9-3A	6
Control	TLI9-7C	6
Control	TLI9-8C	6
NaCl_3.0	HAY1-4A	6
NaCl_3.0	KNZ1-10F	6
NaCl_3.0	KNZ1-11G	6
NaCl_3.0	KNZ1-1H	6
NaCl_3.0	KNZ1-7G	6
NaCl_3.0	KNZ1-7H	6
NaCl_3.0	KNZ1-9H	6
NaCl_3.0	KNZ12-10F	6
NaCl_3.0	KNZ12-11B	6
NaCl_3.0	KNZ12-11F	6
NaCl_3.0	KNZ12-12B	6
NaCl_3.0	KNZ12-12D	6
NaCl_3.0	KNZ12-1A	6
NaCl_3.0	KNZ12-1B	6
NaCl_3.0	KNZ12-1D	6
NaCl_3.0	KNZ12-6F	6
NaCl_3.0	KNZ12-6H	6
NaCl_3.0	KNZ12-7H	6
NaCl_3.0	KNZ13-10C	6
NaCl_3.0	KNZ13-10D	6
NaCl_3.0	KNZ13-10E	6
NaCl_3.0	KNZ13-10G	6
NaCl_3.0	KNZ13-1A	6
NaCl_3.0	KNZ13-2H	6
NaCl_3.0	KNZ13-6D	6
NaCl_3.0	KNZ13-6G	6
NaCl_3.0	KNZ13-8D	6
NaCl_3.0	KNZ13-8G	6
NaCl_3.0	KNZ13-9F	6
NaCl_3.0	KNZ14-11B	6
NaCl_3.0	KNZ14-11G	6
NaCl_3.0	KNZ14-12A	6
NaCl_3.0	KNZ14-4D	6
NaCl_3.0	KNZ14-5C	6
NaCl_3.0	KNZ14-6C	6
NaCl_3.0	KNZ14-8D	6
NaCl_3.0	KNZ14-9G	6
NaCl_3.0	KNZ2-12B	6
NaCl_3.0	KNZ2-12C	6
NaCl_3.0	KNZ2-1B	6
NaCl_3.0	KNZ2-3C	6
NaCl_3.0	KNZ2-3D	6
NaCl_3.0	KNZ2-5A	6
NaCl_3.0	KNZ2-5B	6
NaCl_3.0	KNZ2-5C	6
NaCl_3.0	KNZ2-5D	6
NaCl_3.0	KNZ2-6D	6
NaCl_3.0	KNZ2-7A	6
NaCl_3.0	KNZ2-9B	6
NaCl_3.0	SVR3-10H	6
NaCl_3.0	SVR3-12F	6
NaCl_3.0	SVR3-3G	6
NaCl_3.0	SVR3-6C	6
NaCl_3.0	SVR3-7E	6
NaCl_3.0	SVR3-7F	6
NaCl_3.0	SVR3-8G	6
NaCl_3.0	SVR3-9F	6
NaCl_3.0	SVR3-9G	6
NaCl_3.0	SVR3-9H	6
NaCl_3.0	SVR4-12F	6
NaCl_3.0	SVR4-1A	6
NaCl_3.0	SVR4-1E	6
NaCl_3.0	SVR4-2F	6
NaCl_3.0	SVR4-5B	6
NaCl_3.0	SVR4-7E	6
NaCl_3.0	SVR4-9A	6
NaCl_3.0	SVR4-9G	6
NaCl_3.0	SVR5-11B	6
NaCl_3.0	SVR5-12G	6
NaCl_3.0	SVR5-1A	6
NaCl_3.0	SVR5-1B	6
NaCl_3.0	SVR5-1D	6
NaCl_3.0	SVR5-1H	6
NaCl_3.0	SVR5-2B	6
NaCl_3.0	SVR5-2E	6
NaCl_3.0	SVR5-3A	6
NaCl_3.0	SVR5-3C	6
NaCl_3.0	SVR5-3D	6
NaCl_3.0	SVR5-3E	6
NaCl_3.0	SVR5-3F	6
NaCl_3.0	SVR5-4F	6
NaCl_3.0	SVR5-4G	6
NaCl_3.0	SVR5-4H	6
NaCl_3.0	SVR5-5E	6
NaCl_3.0	SVR5-5F	6
NaCl_3.0	SVR5-5G	6
NaCl_3.0	SVR5-9B	6
NaCl_3.0	SVR6-10D	6
NaCl_3.0	SVR6-11A	6
NaCl_3.0	SVR6-11C	6
NaCl_3.0	SVR6-11D	6
NaCl_3.0	SVR6-11E	6
NaCl_3.0	SVR6-1C	6
NaCl_3.0	SVR6-7D	6
NaCl_3.0	SVR6-8A	6
NaCl_3.0	SVR6-9D	6
NaCl_3.0	TLI6-10H	6
NaCl_3.0	TLI6-11F	6
NaCl_3.0	TLI6-12E	6
NaCl_3.0	TLI6-12G	6
NaCl_3.0	TLI6-1G	6
NaCl_3.0	TLI6-2H	6
NaCl_3.0	TLI6-3E	6
NaCl_3.0	TLI6-3F	6
NaCl_3.0	TLI6-3H	6
NaCl_3.0	TLI6-4H	6
NaCl_3.0	TLI6-5F	6
NaCl_3.0	TLI6-5H	6
NaCl_3.0	TLI6-7H	6
NaCl_3.0	TLI6-9F	6
NaCl_3.0	TLI7-2G	6
NaCl_3.0	TLI7-4A	6
NaCl_3.0	TLI7-5F	6
NaCl_3.0	TLI7-5H	6
NaCl_3.0	TLI7-6A	6
NaCl_3.0	TLI7-6E	6
NaCl_3.0	TLI7-7B	6
NaCl_3.0	TLI7-7G	6
NaCl_3.0	TLI7-8C	6
NaCl_3.0	TLI7-9E	6
NaCl_3.0	TLI8-10B	6
NaCl_3.0	TLI8-10F	6
NaCl_3.0	TLI8-12G	6
NaCl_3.0	TLI8-1B	6
NaCl_3.0	TLI8-1C	6
NaCl_3.0	TLI8-1F	6
NaCl_3.0	TLI8-3B	6
NaCl_3.0	TLI8-4H	6
NaCl_3.0	TLI8-5B	6
NaCl_3.0	TLI8-6C	6
NaCl_3.0	TLI8-6F	6
NaCl_3.0	TLI8-6G	6
NaCl_3.0	TLI8-7D	6
NaCl_3.0	TLI8-7E	6
NaCl_3.0	TLI8-8A	6
NaCl_3.0	TLI8-8F	6
NaCl_3.0	TLI8-8G	6
NaCl_3.0	TLI8-9D	6
NaCl_3.0	TLI8-9G	6
NaCl_3.0	TLI8-9H	6
NaCl_3.0	TLI9-10C	6
NaCl_3.0	TLI9-11B	6
NaCl_3.0	TLI9-11C	6
NaCl_3.0	TLI9-12B	6
NaCl_3.0	TLI9-1A	6
NaCl_3.0	TLI9-1C	6
NaCl_3.0	TLI9-3A	6
NaCl_3.0	TLI9-7C	6
NaCl_3.0	TLI9-8A	6
NaCl_3.0	TLI9-8C	6
NaCl_1.8	KNZ1-10F	6
NaCl_1.8	KNZ1-11G	6
NaCl_1.8	KNZ1-1H	6
NaCl_1.8	KNZ1-4G	6
NaCl_1.8	KNZ1-7G	6
NaCl_1.8	KNZ1-7H	6
NaCl_1.8	KNZ12-10F	6
NaCl_1.8	KNZ12-11B	6
NaCl_1.8	KNZ12-11F	6
NaCl_1.8	KNZ12-12B	6
NaCl_1.8	KNZ12-12D	6
NaCl_1.8	KNZ12-1A	6
NaCl_1.8	KNZ12-1B	6
NaCl_1.8	KNZ12-1D	6
NaCl_1.8	KNZ12-6H	6
NaCl_1.8	KNZ12-7H	6
NaCl_1.8	KNZ13-10C	6
NaCl_1.8	KNZ13-10D	6
NaCl_1.8	KNZ13-10E	6
NaCl_1.8	KNZ13-2H	6
NaCl_1.8	KNZ13-6D	6
NaCl_1.8	KNZ13-6G	6
NaCl_1.8	KNZ13-8D	6
NaCl_1.8	KNZ13-8G	6
NaCl_1.8	KNZ13-9F	6
NaCl_1.8	KNZ14-11B	6
NaCl_1.8	KNZ14-11G	6
NaCl_1.8	KNZ14-12A	6
NaCl_1.8	KNZ14-4C	6
NaCl_1.8	KNZ14-4D	6
NaCl_1.8	KNZ14-5C	6
NaCl_1.8	KNZ14-6C	6
NaCl_1.8	KNZ14-8D	6
NaCl_1.8	KNZ14-9G	6
NaCl_1.8	KNZ2-12A	6
NaCl_1.8	KNZ2-12B	6
NaCl_1.8	KNZ2-12C	6
NaCl_1.8	KNZ2-1B	6
NaCl_1.8	KNZ2-2C	6
NaCl_1.8	KNZ2-3C	6
NaCl_1.8	KNZ2-5A	6
NaCl_1.8	KNZ2-5B	6
NaCl_1.8	KNZ2-5D	6
NaCl_1.8	KNZ2-6B	6
NaCl_1.8	KNZ2-6D	6
NaCl_1.8	KNZ2-7A	6
NaCl_1.8	KNZ2-8B	6
NaCl_1.8	KNZ2-8D	6
NaCl_1.8	KNZ2-9B	6
NaCl_1.8	SVR3-10H	6
NaCl_1.8	SVR3-12F	6
NaCl_1.8	SVR3-3G	6
NaCl_1.8	SVR3-5C	6
NaCl_1.8	SVR3-5F	6
NaCl_1.8	SVR3-6C	6
NaCl_1.8	SVR3-7D	6
NaCl_1.8	SVR3-7E	6
NaCl_1.8	SVR3-7F	6
NaCl_1.8	SVR3-9F	6
NaCl_1.8	SVR3-9H	6
NaCl_1.8	SVR4-10G	6
NaCl_1.8	SVR4-11F	6
NaCl_1.8	SVR4-12F	6
NaCl_1.8	SVR4-1E	6
NaCl_1.8	SVR4-2F	6
NaCl_1.8	SVR4-3H	6
NaCl_1.8	SVR4-5B	6
NaCl_1.8	SVR4-7E	6
NaCl_1.8	SVR4-9A	6
NaCl_1.8	SVR4-9G	6
NaCl_1.8	SVR5-11B	6
NaCl_1.8	SVR5-12D	6
NaCl_1.8	SVR5-12G	6
NaCl_1.8	SVR5-1A	6
NaCl_1.8	SVR5-1B	6
NaCl_1.8	SVR5-1F	6
NaCl_1.8	SVR5-1H	6
NaCl_1.8	SVR5-2B	6
NaCl_1.8	SVR5-3C	6
NaCl_1.8	SVR5-3D	6
NaCl_1.8	SVR5-3E	6
NaCl_1.8	SVR5-3F	6
NaCl_1.8	SVR5-4F	6
NaCl_1.8	SVR5-4G	6
NaCl_1.8	SVR5-5E	6
NaCl_1.8	SVR5-5F	6
NaCl_1.8	SVR5-5G	6
NaCl_1.8	SVR6-10C	6
NaCl_1.8	SVR6-10D	6
NaCl_1.8	SVR6-11C	6
NaCl_1.8	SVR6-11D	6
NaCl_1.8	SVR6-11E	6
NaCl_1.8	SVR6-1C	6
NaCl_1.8	SVR6-7A	6
NaCl_1.8	SVR6-7D	6
NaCl_1.8	SVR6-8A	6
NaCl_1.8	SVR6-9D	6
NaCl_1.8	SVR8-6A	6
NaCl_1.8	TLI6-10H	6
NaCl_1.8	TLI6-11F	6
NaCl_1.8	TLI6-11G	6
NaCl_1.8	TLI6-12E	6
NaCl_1.8	TLI6-12F	6
NaCl_1.8	TLI6-12G	6
NaCl_1.8	TLI6-1E	6
NaCl_1.8	TLI6-1G	6
NaCl_1.8	TLI6-2H	6
NaCl_1.8	TLI6-3E	6
NaCl_1.8	TLI6-3H	6
NaCl_1.8	TLI6-4H	6
NaCl_1.8	TLI6-5F	6
NaCl_1.8	TLI6-5H	6
NaCl_1.8	TLI6-6H	6
NaCl_1.8	TLI6-7H	6
NaCl_1.8	TLI6-8H	6
NaCl_1.8	TLI6-9F	6
NaCl_1.8	TLI7-11B	6
NaCl_1.8	TLI7-2G	6
NaCl_1.8	TLI7-4A	6
NaCl_1.8	TLI7-5H	6
NaCl_1.8	TLI7-6A	6
NaCl_1.8	TLI7-6E	6
NaCl_1.8	TLI7-7B	6
NaCl_1.8	TLI7-7F	6
NaCl_1.8	TLI7-7G	6
NaCl_1.8	TLI7-8C	6
NaCl_1.8	TLI7-9E	6
NaCl_1.8	TLI8-10B	6
NaCl_1.8	TLI8-10D	6
NaCl_1.8	TLI8-10F	6
NaCl_1.8	TLI8-12G	6
NaCl_1.8	TLI8-1B	6
NaCl_1.8	TLI8-1C	6
NaCl_1.8	TLI8-1F	6
NaCl_1.8	TLI8-3B	6
NaCl_1.8	TLI8-4H	6
NaCl_1.8	TLI8-5B	6
NaCl_1.8	TLI8-6F	6
NaCl_1.8	TLI8-6G	6
NaCl_1.8	TLI8-7A	6
NaCl_1.8	TLI8-7D	6
NaCl_1.8	TLI8-8A	6
NaCl_1.8	TLI8-8F	6
NaCl_1.8	TLI8-8G	6
NaCl_1.8	TLI8-9D	6
NaCl_1.8	TLI8-9H	6
NaCl_1.8	TLI9-10C	6
NaCl_1.8	TLI9-11B	6
NaCl_1.8	TLI9-11C	6
NaCl_1.8	TLI9-12B	6
NaCl_1.8	TLI9-1A	6
NaCl_1.8	TLI9-1C	6
NaCl_1.8	TLI9-3A	6
NaCl_1.8	TLI9-7C	6
NaCl_1.8	TLI9-8A	6
NaCl_0.3	KNZ1-10F	6
NaCl_0.3	KNZ1-11G	6
NaCl_0.3	KNZ1-1G	6
NaCl_0.3	KNZ1-2H	6
NaCl_0.3	KNZ1-4G	6
NaCl_0.3	KNZ1-6H	6
NaCl_0.3	KNZ1-7G	6
NaCl_0.3	KNZ1-7H	6
NaCl_0.3	KNZ1-9H	6
NaCl_0.3	KNZ12-10F	6
NaCl_0.3	KNZ12-11B	6
NaCl_0.3	KNZ12-11F	6
NaCl_0.3	KNZ12-12B	6
NaCl_0.3	KNZ12-1A	6
NaCl_0.3	KNZ12-1B	6
NaCl_0.3	KNZ12-6F	6
NaCl_0.3	KNZ12-6H	6
NaCl_0.3	KNZ13-10C	6
NaCl_0.3	KNZ13-10D	6
NaCl_0.3	KNZ13-10E	6
NaCl_0.3	KNZ13-10G	6
NaCl_0.3	KNZ13-1A	6
NaCl_0.3	KNZ13-2H	6
NaCl_0.3	KNZ13-8D	6
NaCl_0.3	KNZ13-8G	6
NaCl_0.3	KNZ13-9F	6
NaCl_0.3	KNZ14-11B	6
NaCl_0.3	KNZ14-11G	6
NaCl_0.3	KNZ14-12A	6
NaCl_0.3	KNZ14-4C	6
NaCl_0.3	KNZ14-4D	6
NaCl_0.3	KNZ14-5C	6
NaCl_0.3	KNZ14-6C	6
NaCl_0.3	KNZ14-8D	6
NaCl_0.3	KNZ14-9G	6
NaCl_0.3	KNZ2-12A	6
NaCl_0.3	KNZ2-12B	6
NaCl_0.3	KNZ2-1C	6
NaCl_0.3	KNZ2-2C	6
NaCl_0.3	KNZ2-3C	6
NaCl_0.3	KNZ2-3D	6
NaCl_0.3	KNZ2-4C	6
NaCl_0.3	KNZ2-5A	6
NaCl_0.3	KNZ2-5C	6
NaCl_0.3	KNZ2-5D	6
NaCl_0.3	KNZ2-6B	6
NaCl_0.3	KNZ2-6D	6
NaCl_0.3	KNZ2-7A	6
NaCl_0.3	KNZ2-8B	6
NaCl_0.3	KNZ2-8D	6
NaCl_0.3	KNZ2-9B	6
NaCl_0.3	SVR3-10H	6
NaCl_0.3	SVR3-12F	6
NaCl_0.3	SVR3-3G	6
NaCl_0.3	SVR3-5C	6
NaCl_0.3	SVR3-5F	6
NaCl_0.3	SVR3-7D	6
NaCl_0.3	SVR3-7E	6
NaCl_0.3	SVR3-7F	6
NaCl_0.3	SVR3-8G	6
NaCl_0.3	SVR3-9D	6
NaCl_0.3	SVR3-9G	6
NaCl_0.3	SVR3-9H	6
NaCl_0.3	SVR4-10G	6
NaCl_0.3	SVR4-11F	6
NaCl_0.3	SVR4-12F	6
NaCl_0.3	SVR4-2F	6
NaCl_0.3	SVR4-5B	6
NaCl_0.3	SVR4-7E	6
NaCl_0.3	SVR4-9A	6
NaCl_0.3	SVR4-9G	6
NaCl_0.3	SVR5-10A	6
NaCl_0.3	SVR5-11B	6
NaCl_0.3	SVR5-12D	6
NaCl_0.3	SVR5-12F	6
NaCl_0.3	SVR5-12G	6
NaCl_0.3	SVR5-1A	6
NaCl_0.3	SVR5-1B	6
NaCl_0.3	SVR5-1F	6
NaCl_0.3	SVR5-1H	6
NaCl_0.3	SVR5-2E	6
NaCl_0.3	SVR5-3A	6
NaCl_0.3	SVR5-3C	6
NaCl_0.3	SVR5-4F	6
NaCl_0.3	SVR5-4G	6
NaCl_0.3	SVR5-5E	6
NaCl_0.3	SVR5-5F	6
NaCl_0.3	SVR5-5G	6
NaCl_0.3	SVR5-9B	6
NaCl_0.3	SVR6-11A	6
NaCl_0.3	SVR6-11E	6
NaCl_0.3	SVR6-7A	6
NaCl_0.3	SVR6-7D	6
NaCl_0.3	SVR6-8A	6
NaCl_0.3	SVR8-6A	6
NaCl_0.3	TLI6-10H	6
NaCl_0.3	TLI6-11G	6
NaCl_0.3	TLI6-12E	6
NaCl_0.3	TLI6-12F	6
NaCl_0.3	TLI6-1E	6
NaCl_0.3	TLI6-1G	6
NaCl_0.3	TLI6-2H	6
NaCl_0.3	TLI6-3E	6
NaCl_0.3	TLI6-3F	6
NaCl_0.3	TLI6-3H	6
NaCl_0.3	TLI6-4H	6
NaCl_0.3	TLI6-5H	6
NaCl_0.3	TLI6-6H	6
NaCl_0.3	TLI6-7H	6
NaCl_0.3	TLI7-11B	6
NaCl_0.3	TLI7-2G	6
NaCl_0.3	TLI7-4A	6
NaCl_0.3	TLI7-5F	6
NaCl_0.3	TLI7-5H	6
NaCl_0.3	TLI7-6E	6
NaCl_0.3	TLI7-7B	6
NaCl_0.3	TLI7-7F	6
NaCl_0.3	TLI7-9E	6
NaCl_0.3	TLI8-10B	6
NaCl_0.3	TLI8-10D	6
NaCl_0.3	TLI8-10F	6
NaCl_0.3	TLI8-12G	6
NaCl_0.3	TLI8-1B	6
NaCl_0.3	TLI8-1C	6
NaCl_0.3	TLI8-1F	6
NaCl_0.3	TLI8-3B	6
NaCl_0.3	TLI8-4H	6
NaCl_0.3	TLI8-6C	6
NaCl_0.3	TLI8-6G	6
NaCl_0.3	TLI8-7A	6
NaCl_0.3	TLI8-7D	6
NaCl_0.3	TLI8-7E	6
NaCl_0.3	TLI8-8A	6
NaCl_0.3	TLI8-8F	6
NaCl_0.3	TLI8-8G	6
NaCl_0.3	TLI8-9D	6
NaCl_0.3	TLI8-9G	6
NaCl_0.3	TLI8-9H	6
NaCl_0.3	TLI9-10C	6
NaCl_0.3	TLI9-11B	6
NaCl_0.3	TLI9-11C	6
NaCl_0.3	TLI9-12B	6
NaCl_0.3	TLI9-1C	6
NaCl_0.3	TLI9-3A	6
NaCl_0.3	TLI9-7C	6
NaCl_0.3	TLI9-8C	6
PEG_40	HAY1-4A	6
PEG_40	KNZ1-1G	6
PEG_40	KNZ1-4G	6
PEG_40	KNZ1-6H	6
PEG_40	KNZ1-7G	6
PEG_40	KNZ1-7H	6
PEG_40	KNZ1-9H	6
PEG_40	KNZ12-10F	6
PEG_40	KNZ12-11B	6
PEG_40	KNZ12-12B	6
PEG_40	KNZ12-12D	6
PEG_40	KNZ12-1B	6
PEG_40	KNZ12-1D	6
PEG_40	KNZ12-6H	6
PEG_40	KNZ12-7H	6
PEG_40	KNZ13-10C	6
PEG_40	KNZ13-10D	6
PEG_40	KNZ13-10E	6
PEG_40	KNZ13-2H	6
PEG_40	KNZ13-8D	6
PEG_40	KNZ13-8G	6
PEG_40	KNZ14-11B	6
PEG_40	KNZ14-11G	6
PEG_40	KNZ14-12A	6
PEG_40	KNZ14-4C	6
PEG_40	KNZ14-4D	6
PEG_40	KNZ14-5C	6
PEG_40	KNZ14-6C	6
PEG_40	KNZ14-8D	6
PEG_40	KNZ14-9G	6
PEG_40	KNZ2-12B	6
PEG_40	KNZ2-1B	6
PEG_40	KNZ2-1C	6
PEG_40	KNZ2-2C	6
PEG_40	KNZ2-3C	6
PEG_40	KNZ2-4C	6
PEG_40	KNZ2-5A	6
PEG_40	KNZ2-5B	6
PEG_40	KNZ2-5D	6
PEG_40	KNZ2-6B	6
PEG_40	KNZ2-7A	6
PEG_40	KNZ2-8B	6
PEG_40	KNZ2-8D	6
PEG_40	KNZ2-9B	6
PEG_40	SVR3-10H	6
PEG_40	SVR3-12F	6
PEG_40	SVR3-5C	6
PEG_40	SVR3-6C	6
PEG_40	SVR3-7D	6
PEG_40	SVR3-7E	6
PEG_40	SVR3-7F	6
PEG_40	SVR3-8D	6
PEG_40	SVR3-9D	6
PEG_40	SVR3-9F	6
PEG_40	SVR3-9H	6
PEG_40	SVR4-12F	6
PEG_40	SVR4-1A	6
PEG_40	SVR4-1E	6
PEG_40	SVR4-2F	6
PEG_40	SVR4-3H	6
PEG_40	SVR4-5B	6
PEG_40	SVR4-9A	6
PEG_40	SVR4-9G	6
PEG_40	SVR5-10A	6
PEG_40	SVR5-11B	6
PEG_40	SVR5-12D	6
PEG_40	SVR5-12F	6
PEG_40	SVR5-12G	6
PEG_40	SVR5-1A	6
PEG_40	SVR5-1B	6
PEG_40	SVR5-1D	6
PEG_40	SVR5-1F	6
PEG_40	SVR5-1H	6
PEG_40	SVR5-2B	6
PEG_40	SVR5-2E	6
PEG_40	SVR5-3C	6
PEG_40	SVR5-3D	6
PEG_40	SVR5-3F	6
PEG_40	SVR5-4F	6
PEG_40	SVR5-4G	6
PEG_40	SVR5-4H	6
PEG_40	SVR5-5E	6
PEG_40	SVR5-5F	6
PEG_40	SVR5-5G	6
PEG_40	SVR6-10C	6
PEG_40	SVR6-10D	6
PEG_40	SVR6-11E	6
PEG_40	SVR6-1C	6
PEG_40	SVR6-7A	6
PEG_40	SVR6-7D	6
PEG_40	SVR6-8A	6
PEG_40	SVR6-9D	6
PEG_40	SVR8-6A	6
PEG_40	TLI6-11G	6
PEG_40	TLI6-12E	6
PEG_40	TLI6-12F	6
PEG_40	TLI6-12G	6
PEG_40	TLI6-1E	6
PEG_40	TLI6-3E	6
PEG_40	TLI6-3F	6
PEG_40	TLI6-3H	6
PEG_40	TLI6-4H	6
PEG_40	TLI6-5F	6
PEG_40	TLI6-5H	6
PEG_40	TLI6-6H	6
PEG_40	TLI6-7H	6
PEG_40	TLI6-8H	6
PEG_40	TLI6-9F	6
PEG_40	TLI7-11B	6
PEG_40	TLI7-2G	6
PEG_40	TLI7-5H	6
PEG_40	TLI7-6A	6
PEG_40	TLI7-6E	6
PEG_40	TLI7-7B	6
PEG_40	TLI7-7F	6
PEG_40	TLI7-7G	6
PEG_40	TLI7-8C	6
PEG_40	TLI7-9E	6
PEG_40	TLI8-10B	6
PEG_40	TLI8-10D	6
PEG_40	TLI8-10F	6
PEG_40	TLI8-12G	6
PEG_40	TLI8-1B	6
PEG_40	TLI8-1C	6
PEG_40	TLI8-3B	6
PEG_40	TLI8-5B	6
PEG_40	TLI8-6F	6
PEG_40	TLI8-6G	6
PEG_40	TLI8-7D	6
PEG_40	TLI8-8A	6
PEG_40	TLI8-8G	6
PEG_40	TLI8-9G	6
PEG_40	TLI8-9H	6
PEG_40	TLI9-10C	6
PEG_40	TLI9-11C	6
PEG_40	TLI9-12B	6
PEG_40	TLI9-1A	6
PEG_40	TLI9-3A	6
PEG_40	TLI9-7C	6
PEG_40	TLI9-8A	6
PEG_40	TLI9-8C	6
PEG_30	HAY1-4A	6
PEG_30	KNZ1-10F	6
PEG_30	KNZ1-1G	6
PEG_30	KNZ1-1H	6
PEG_30	KNZ1-4G	6
PEG_30	KNZ1-6H	6
PEG_30	KNZ1-7H	6
PEG_30	KNZ1-9H	6
PEG_30	KNZ12-10F	6
PEG_30	KNZ12-11B	6
PEG_30	KNZ12-12B	6
PEG_30	KNZ12-12D	6
PEG_30	KNZ12-1B	6
PEG_30	KNZ12-1D	6
PEG_30	KNZ12-6H	6
PEG_30	KNZ12-7H	6
PEG_30	KNZ13-10C	6
PEG_30	KNZ13-10D	6
PEG_30	KNZ13-10E	6
PEG_30	KNZ13-2H	6
PEG_30	KNZ13-6D	6
PEG_30	KNZ13-6G	6
PEG_30	KNZ13-8D	6
PEG_30	KNZ13-8G	6
PEG_30	KNZ13-9F	6
PEG_30	KNZ14-11B	6
PEG_30	KNZ14-11G	6
PEG_30	KNZ14-12A	6
PEG_30	KNZ14-4C	6
PEG_30	KNZ14-4D	6
PEG_30	KNZ14-5C	6
PEG_30	KNZ14-6C	6
PEG_30	KNZ14-8D	6
PEG_30	KNZ14-9G	6
PEG_30	KNZ2-12A	6
PEG_30	KNZ2-12B	6
PEG_30	KNZ2-12C	6
PEG_30	KNZ2-1B	6
PEG_30	KNZ2-1C	6
PEG_30	KNZ2-2C	6
PEG_30	KNZ2-3C	6
PEG_30	KNZ2-4C	6
PEG_30	KNZ2-5B	6
PEG_30	KNZ2-5D	6
PEG_30	KNZ2-6B	6
PEG_30	KNZ2-7A	6
PEG_30	KNZ2-8D	6
PEG_30	KNZ2-9B	6
PEG_30	SVR3-10H	6
PEG_30	SVR3-12F	6
PEG_30	SVR3-5C	6
PEG_30	SVR3-5F	6
PEG_30	SVR3-6C	6
PEG_30	SVR3-7D	6
PEG_30	SVR3-7E	6
PEG_30	SVR3-7F	6
PEG_30	SVR3-9D	6
PEG_30	SVR3-9F	6
PEG_30	SVR3-9H	6
PEG_30	SVR4-1E	6
PEG_30	SVR4-2F	6
PEG_30	SVR4-3H	6
PEG_30	SVR4-7E	6
PEG_30	SVR4-9A	6
PEG_30	SVR4-9G	6
PEG_30	SVR5-10A	6
PEG_30	SVR5-11B	6
PEG_30	SVR5-12D	6
PEG_30	SVR5-12F	6
PEG_30	SVR5-12G	6
PEG_30	SVR5-1A	6
PEG_30	SVR5-1D	6
PEG_30	SVR5-1F	6
PEG_30	SVR5-1H	6
PEG_30	SVR5-2B	6
PEG_30	SVR5-2E	6
PEG_30	SVR5-3D	6
PEG_30	SVR5-3E	6
PEG_30	SVR5-3F	6
PEG_30	SVR5-4F	6
PEG_30	SVR5-4G	6
PEG_30	SVR5-4H	6
PEG_30	SVR5-5E	6
PEG_30	SVR5-5F	6
PEG_30	SVR5-5G	6
PEG_30	SVR6-10C	6
PEG_30	SVR6-11C	6
PEG_30	SVR6-11E	6
PEG_30	SVR6-1C	6
PEG_30	SVR6-7D	6
PEG_30	SVR6-8A	6
PEG_30	SVR6-9D	6
PEG_30	SVR8-6A	6
PEG_30	TLI6-11F	6
PEG_30	TLI6-11G	6
PEG_30	TLI6-12E	6
PEG_30	TLI6-12F	6
PEG_30	TLI6-12G	6
PEG_30	TLI6-1E	6
PEG_30	TLI6-3E	6
PEG_30	TLI6-3F	6
PEG_30	TLI6-3H	6
PEG_30	TLI6-5F	6
PEG_30	TLI6-5H	6
PEG_30	TLI6-6H	6
PEG_30	TLI6-7H	6
PEG_30	TLI6-8H	6
PEG_30	TLI6-9F	6
PEG_30	TLI7-11B	6
PEG_30	TLI7-2G	6
PEG_30	TLI7-4A	6
PEG_30	TLI7-5H	6
PEG_30	TLI7-6A	6
PEG_30	TLI7-6E	6
PEG_30	TLI7-7B	6
PEG_30	TLI7-7F	6
PEG_30	TLI7-7G	6
PEG_30	TLI7-8C	6
PEG_30	TLI7-9E	6
PEG_30	TLI8-10B	6
PEG_30	TLI8-10D	6
PEG_30	TLI8-10F	6
PEG_30	TLI8-12G	6
PEG_30	TLI8-1B	6
PEG_30	TLI8-1C	6
PEG_30	TLI8-3B	6
PEG_30	TLI8-5B	6
PEG_30	TLI8-6F	6
PEG_30	TLI8-6G	6
PEG_30	TLI8-8A	6
PEG_30	TLI8-8F	6
PEG_30	TLI8-8G	6
PEG_30	TLI8-9G	6
PEG_30	TLI8-9H	6
PEG_30	TLI9-11C	6
PEG_30	TLI9-1A	6
PEG_30	TLI9-3A	6
PEG_30	TLI9-7C	6
PEG_30	TLI9-8A	6
PEG_30	TLI9-8C	6
PEG_10	KNZ1-10F	6
PEG_10	KNZ1-1G	6
PEG_10	KNZ1-6H	6
PEG_10	KNZ12-10F	6
PEG_10	KNZ12-11B	6
PEG_10	KNZ12-1B	6
PEG_10	KNZ12-6H	6
PEG_10	KNZ13-10D	6
PEG_10	KNZ13-2H	6
PEG_10	KNZ13-9F	6
PEG_10	KNZ14-11G	6
PEG_10	KNZ14-12A	6
PEG_10	KNZ14-4C	6
PEG_10	KNZ14-4D	6
PEG_10	KNZ14-8D	6
PEG_10	KNZ2-12B	6
PEG_10	KNZ2-2C	6
PEG_10	KNZ2-3C	6
PEG_10	KNZ2-9B	6
PEG_10	SVR3-5F	6
PEG_10	SVR3-7F	6
PEG_10	SVR3-9H	6
PEG_10	SVR4-2F	6
PEG_10	SVR4-7E	6
PEG_10	SVR4-9A	6
PEG_10	SVR5-10A	6
PEG_10	SVR5-1F	6
PEG_10	SVR5-1H	6
PEG_10	SVR5-2E	6
PEG_10	SVR5-3C	6
PEG_10	SVR5-4G	6
PEG_10	SVR5-5E	6
PEG_10	SVR5-5G	6
PEG_10	SVR6-7A	6
PEG_10	SVR6-7D	6
PEG_10	SVR6-8A	6
PEG_10	TLI6-11G	6
PEG_10	TLI6-12E	6
PEG_10	TLI6-12F	6
PEG_10	TLI6-1E	6
PEG_10	TLI6-3E	6
PEG_10	TLI6-3H	6
PEG_10	TLI6-6H	6
PEG_10	TLI6-7H	6
PEG_10	TLI7-11B	6
PEG_10	TLI7-2G	6
PEG_10	TLI7-4A	6
PEG_10	TLI7-5H	6
PEG_10	TLI7-7F	6
PEG_10	TLI7-9E	6
PEG_10	TLI8-10D	6
PEG_10	TLI8-10F	6
PEG_10	TLI8-1B	6
PEG_10	TLI8-1C	6
PEG_10	TLI8-6G	6
PEG_10	TLI8-8F	6
PEG_10	TLI8-8G	6
PEG_10	TLI8-9G	6
PEG_10	TLI8-9H	6
PEG_10	TLI9-10C	6
PEG_10	TLI9-3A	6
PEG_10	TLI9-8C	6
