## Supplemental Table S11 for "Wild *Luteibacter* populations exhibit climate-associated divergence and distinct genomic strategies for osmotic stress tolerance"

### Sheet: Sheet1
strain	putative_species	species_site	site	region	Dry.Wet	removed_clone	gp37_CN	prophage_genes	pg04_05_variant	pilR_group_8679	precip_in	longitude	latitude	Genome_size_bp	fasta	gff	relative_growth_nacl	log10_relative_growth_nacl	relative_growth_peg	log10_relative_growth_peg
HAY1-4A	IV	IV_HAY	HAY	WK	dry	no	0	44	none	0	24.423	38.8356	-99.3033	4214195	assemblies/HAY1-4A.fasta	annotations/HAY1-4A.gff	5.42485	0.734388	5.95984	0.775234
KNZ1-1G	I	I_KNZ	KNZ	KNZ	wet	no	0	27	both	0	33.409	39.1018	-96.5962	4314445	assemblies/KNZ1-1G.fasta	annotations/KNZ1-1G.gff	0.0738856	-1.13143	0.182326	-0.739148
KNZ1-1H	I	I_KNZ	KNZ	KNZ	wet	yes	0	7	A	0	33.409	39.1018	-96.5962	4306499	assemblies/KNZ1-1H.fasta	annotations/KNZ1-1H.gff	0.107628	-0.968069	0.306826	-0.513107
KNZ1-4G	I	I_KNZ	KNZ	KNZ	wet	no	0	18	A	0	33.409	39.1018	-96.5962	4306293	assemblies/KNZ1-4G.fasta	annotations/KNZ1-4G.gff	0.491725	-0.308277	2.75492	0.44011
KNZ1-6H	I	I_KNZ	KNZ	KNZ	wet	no	0	12	B	0	33.409	39.1018	-96.5962	4306766	assemblies/KNZ1-6H.fasta	annotations/KNZ1-6H.gff	0.0729897	-1.13673	0.289141	-0.538889
KNZ1-9H	I	I_KNZ	KNZ	KNZ	wet	no	0	19	A	0	33.409	39.1018	-96.5962	4308367	assemblies/KNZ1-9H.fasta	annotations/KNZ1-9H.gff	0.407299	-0.390085	2.27525	0.35703
KNZ12-10F	I	I_KNZ	KNZ	KNZ	wet	yes	0	7	none	0	33.409	39.1018	-96.5962	4393225	assemblies/KNZ12-10F.fasta	annotations/KNZ12-10F.gff	0.0984707	-1.00669	0.523164	-0.281361
KNZ12-12B	I	I_KNZ	KNZ	KNZ	wet	no	0	7	none	0	33.409	39.1018	-96.5962	4395844	assemblies/KNZ12-12B.fasta	annotations/KNZ12-12B.gff	0.0600885	-1.2212	0.108179	-0.965851
KNZ12-1A	I	I_KNZ	KNZ	KNZ	wet	yes	0	7	none	0	33.409	39.1018	-96.5962	4392764	assemblies/KNZ12-1A.fasta	annotations/KNZ12-1A.gff	0.00388081	-2.41097
KNZ12-1B	I	I_KNZ	KNZ	KNZ	wet	no	0	7	none	0	33.409	39.1018	-96.5962	4391829	assemblies/KNZ12-1B.fasta	annotations/KNZ12-1B.gff	0.185449	-0.731773	0.463294	-0.334143
KNZ12-6F	I	I_KNZ	KNZ	KNZ	wet	no	0	7	none	0	33.409	39.1018	-96.5962	4395839	assemblies/KNZ12-6F.fasta	annotations/KNZ12-6F.gff	0.0164197	-1.78461
KNZ12-7H	I	I_KNZ	KNZ	KNZ	wet	no	0	7	none	0	33.409	39.1018	-96.5962	4392825	assemblies/KNZ12-7H.fasta	annotations/KNZ12-7H.gff	0.10953	-0.960464	0.379622	-0.420647
KNZ13-10G	I	I_KNZ	KNZ	KNZ	wet	no	0	7	none	0	33.409	39.1018	-96.5962	4392483	assemblies/KNZ13-10G.fasta	annotations/KNZ13-10G.gff	0.0338397	-1.47056
KNZ13-1A	I	I_KNZ	KNZ	KNZ	wet	no	0	7	none	0	33.409	39.1018	-96.5962	4394418	assemblies/KNZ13-1A.fasta	annotations/KNZ13-1A.gff	0.0335932	-1.47374
KNZ13-6D	I	I_KNZ	KNZ	KNZ	wet	no	0	8	none	0	33.409	39.1018	-96.5962	4397748	assemblies/KNZ13-6D.fasta	annotations/KNZ13-6D.gff	0.177304	-0.751279	0.660552	-0.180093
KNZ14-11B	I	I_KNZ	KNZ	KNZ	wet	no	0	7	none	0	33.409	39.1018	-96.5962	4395980	assemblies/KNZ14-11B.fasta	annotations/KNZ14-11B.gff	0.0236368	-1.62639	0.0228647	-1.64082
KNZ14-9G	I	I_KNZ	KNZ	KNZ	wet	no	0	7	none	0	33.409	39.1018	-96.5962	4393516	assemblies/KNZ14-9G.fasta	annotations/KNZ14-9G.gff	0.0273491	-1.56304	0.0232708	-1.63317
KNZ2-12A	I	I_KNZ	KNZ	KNZ	wet	no	0	18	A	0	33.409	39.1018	-96.5962	4308414	assemblies/KNZ2-12A.fasta	annotations/KNZ2-12A.gff	0.45886	-0.338318	0.134998	-0.86967
KNZ2-1B	I	I_KNZ	KNZ	KNZ	wet	no	0	17	A	0	33.409	39.1018	-96.5962	4307368	assemblies/KNZ2-1B.fasta	annotations/KNZ2-1B.gff	0.350149	-0.455746	0.766069	-0.115731
KNZ2-1C	I	I_KNZ	KNZ	KNZ	wet	no	0	18	A	0	33.409	39.1018	-96.5962	4305563	assemblies/KNZ2-1C.fasta	annotations/KNZ2-1C.gff	0.82058	-0.0858784	1.94864	0.289733
KNZ2-3D	I	I_KNZ	KNZ	KNZ	wet	no	0	15	A	0	33.409	39.1018	-96.5962	4315519	assemblies/KNZ2-3D.fasta	annotations/KNZ2-3D.gff	0.0793268	-1.10057
KNZ2-4C	I	I_KNZ	KNZ	KNZ	wet	no	0	13	B	0	33.409	39.1018	-96.5962	4305730	assemblies/KNZ2-4C.fasta	annotations/KNZ2-4C.gff	0.0224085	-1.64957	0	-6
KNZ2-5A	I	I_KNZ	KNZ	KNZ	wet	no	0	27	both	0	33.409	39.1018	-96.5962	4317516	assemblies/KNZ2-5A.fasta	annotations/KNZ2-5A.gff	1.49707	0.175243	2.11183	0.32466
KNZ2-5C	I	I_KNZ	KNZ	KNZ	wet	no	0	12	A	0	33.409	39.1018	-96.5962	4310816	assemblies/KNZ2-5C.fasta	annotations/KNZ2-5C.gff	0.016619	-1.77937	0.012295	-1.91024
KNZ2-5D	I	I_KNZ	KNZ	KNZ	wet	yes	0	19	A	0	33.409	39.1018	-96.5962	4304651	assemblies/KNZ2-5D.fasta	annotations/KNZ2-5D.gff	0.088978	-1.05071
KNZ2-6B	I	I_KNZ	KNZ	KNZ	wet	no	0	19	A	0	33.409	39.1018	-96.5962	4307756	assemblies/KNZ2-6B.fasta	annotations/KNZ2-6B.gff	1.07129	0.029909	0.908511	-0.0416695
KNZ2-6D	I	I_KNZ	KNZ	KNZ	wet	yes	0	28	both	0	33.409	39.1018	-96.5962	4312538	assemblies/KNZ2-6D.fasta	annotations/KNZ2-6D.gff	0.224211	-0.649341
KNZ2-7A	I	I_KNZ	KNZ	KNZ	wet	no	0	19	A	0	33.409	39.1018	-96.5962	4308016	assemblies/KNZ2-7A.fasta	annotations/KNZ2-7A.gff	1.3063	0.116042	1.39545	0.144714
KNZ2-8B	I	I_KNZ	KNZ	KNZ	wet	no	0	19	A	0	33.409	39.1018	-96.5962	4305037	assemblies/KNZ2-8B.fasta	annotations/KNZ2-8B.gff	1.08033	0.0335561	2.43755	0.386954
KNZ2-8D	I	I_KNZ	KNZ	KNZ	wet	no	0	19	A	0	33.409	39.1018	-96.5962	4307201	assemblies/KNZ2-8D.fasta	annotations/KNZ2-8D.gff	0.49009	-0.309723	0.384245	-0.415391
KNZ2-9B	I	I_KNZ	KNZ	KNZ	wet	no	0	17	A	0	33.409	39.1018	-96.5962	4304976	assemblies/KNZ2-9B.fasta	annotations/KNZ2-9B.gff	0.472495	-0.325602	0.322835	-0.491018
SVR3-12F	III	III_SVR	SVR	WK	dry	no	0	56	none	1	19.146	38.8742	-100.983	4295347	assemblies/SVR3-12F.fasta	annotations/SVR3-12F.gff	6.52223	0.814396	4.56305	0.659256
SVR3-5F	III	III_SVR	SVR	WK	dry	yes	0	59	none	1	19.146	38.8742	-100.983	4288968	assemblies/SVR3-5F.fasta	annotations/SVR3-5F.gff	0.119041	-0.9243	0.10404	-0.982796
SVR3-6C	III	III_SVR	SVR	WK	dry	no	0	58	none	1	19.146	38.8742	-100.983	4291759	assemblies/SVR3-6C.fasta	annotations/SVR3-6C.gff	0.0454612	-1.34235	0.0482794	-1.31623
SVR3-7D	II	II_SVR	SVR	WK	dry	no	8	0	none	0	19.146	38.8742	-100.983	4172080	assemblies/SVR3-7D.fasta	annotations/SVR3-7D.gff	2.29109	0.360042	2.84278	0.453744
SVR3-7F	III	III_SVR	SVR	WK	dry	no	0	61	none	1	19.146	38.8742	-100.983	4290275	assemblies/SVR3-7F.fasta	annotations/SVR3-7F.gff	0.0547465	-1.26164	0.405531	-0.391975
SVR3-8D	III	III_SVR	SVR	WK	dry	no	0	56	none	1	19.146	38.8742	-100.983	4290609	assemblies/SVR3-8D.fasta	annotations/SVR3-8D.gff	0.955347	-0.0198384	1.87892	0.273908
SVR3-8G	II	II_SVR	SVR	WK	dry	no	8	0	none	0	19.146	38.8742	-100.983	4174167	assemblies/SVR3-8G.fasta	annotations/SVR3-8G.gff	0.0393496	-1.40505
SVR3-9D	III	III_SVR	SVR	WK	dry	no	0	56	none	0	19.146	38.8742	-100.983	4289227	assemblies/SVR3-9D.fasta	annotations/SVR3-9D.gff	0.0603059	-1.21963	0.00186782	-2.72843
SVR3-9F	II	II_SVR	SVR	WK	dry	no	8	0	none	0	19.146	38.8742	-100.983	4173756	assemblies/SVR3-9F.fasta	annotations/SVR3-9F.gff	5.63676	0.75103	2.56462	0.409023
SVR3-9G	II	II_SVR	SVR	WK	dry	no	8	0	none	0	19.146	38.8742	-100.983	4179645	assemblies/SVR3-9G.fasta	annotations/SVR3-9G.gff	0.0143932	-1.84181
SVR3-9H	III	III_SVR	SVR	WK	dry	no	0	56	none	1	19.146	38.8742	-100.983	4291195	assemblies/SVR3-9H.fasta	annotations/SVR3-9H.gff	0.0959678	-1.01787	0.1001	-0.999564
SVR4-10G	II	II_SVR	SVR	WK	dry	no	7	0	none	0	19.146	38.8742	-100.983	4173209	assemblies/SVR4-10G.fasta	annotations/SVR4-10G.gff	0.00676903	-2.16941
SVR4-12F	III	III_SVR	SVR	WK	dry	no	0	59	none	1	19.146	38.8742	-100.983	4290051	assemblies/SVR4-12F.fasta	annotations/SVR4-12F.gff	0.0126613	-1.89749	0.0165516	-1.78113
SVR4-1A	III	III_SVR	SVR	WK	dry	no	0	59	none	1	19.146	38.8742	-100.983	4291872	assemblies/SVR4-1A.fasta	annotations/SVR4-1A.gff	0.171014	-0.766967	1.90779	0.280531
SVR4-1E	III	III_SVR	SVR	WK	dry	no	0	60	none	1	19.146	38.8742	-100.983	4294349	assemblies/SVR4-1E.fasta	annotations/SVR4-1E.gff	0.499267	-0.301667	1.04596	0.019516
SVR4-7E	II	II_SVR	SVR	WK	dry	no	9	0	none	0	19.146	38.8742	-100.983	4182722	assemblies/SVR4-7E.fasta	annotations/SVR4-7E.gff	1.82397	0.261018	1.80153	0.255642
SVR4-9A	III	III_SVR	SVR	WK	dry	no	0	56	none	1	19.146	38.8742	-100.983	4292357	assemblies/SVR4-9A.fasta	annotations/SVR4-9A.gff	0.157137	-0.80372	0.0942105	-1.0259
SVR4-9G	III	III_SVR	SVR	WK	dry	no	0	58	none	1	19.146	38.8742	-100.983	4293095	assemblies/SVR4-9G.fasta	annotations/SVR4-9G.gff	1.20427	0.0807255	0.0802933	-1.09532
SVR5-10A	III	III_SVR	SVR	WK	dry	no	0	56	none	1	19.146	38.8742	-100.983	4290969	assemblies/SVR5-10A.fasta	annotations/SVR5-10A.gff	0.0857863	-1.06658	0.194215	-0.711714
SVR5-11B	III	III_SVR	SVR	WK	dry	no	0	56	none	1	19.146	38.8742	-100.983	4290437	assemblies/SVR5-11B.fasta	annotations/SVR5-11B.gff	3.84105	0.58445	3.62408	0.559198
SVR5-12D	III	III_SVR	SVR	WK	dry	no	0	56	none	1	19.146	38.8742	-100.983	4291125	assemblies/SVR5-12D.fasta	annotations/SVR5-12D.gff	0.432159	-0.364356	0.756479	-0.121203
SVR5-12G	III	III_SVR	SVR	WK	dry	no	0	58	none	1	19.146	38.8742	-100.983	4292207	assemblies/SVR5-12G.fasta	annotations/SVR5-12G.gff	0.0652134	-1.18566	3.87303	0.588051
SVR5-1A	II	II_SVR	SVR	WK	dry	no	9	0	none	0	19.146	38.8742	-100.983	4172451	assemblies/SVR5-1A.fasta	annotations/SVR5-1A.gff	0.394231	-0.404249	1.23312	0.0910041
SVR5-1B	III	III_SVR	SVR	WK	dry	no	0	56	none	1	19.146	38.8742	-100.983	4292267	assemblies/SVR5-1B.fasta	annotations/SVR5-1B.gff	5.94655	0.774265	4.33875	0.637364
SVR5-1H	III	III_SVR	SVR	WK	dry	no	0	59	none	1	19.146	38.8742	-100.983	4291846	assemblies/SVR5-1H.fasta	annotations/SVR5-1H.gff	0.0700457	-1.15461	0.138121	-0.859738
SVR5-2B	III	III_SVR	SVR	WK	dry	no	0	56	none	1	19.146	38.8742	-100.983	4293667	assemblies/SVR5-2B.fasta	annotations/SVR5-2B.gff	0.110741	-0.955686	0.165718	-0.780628
SVR5-3A	II	II_SVR	SVR	WK	dry	no	9	0	none	0	19.146	38.8742	-100.983	4171141	assemblies/SVR5-3A.fasta	annotations/SVR5-3A.gff	0.0865609	-1.06267
SVR5-3C	III	III_SVR	SVR	WK	dry	no	0	59	none	1	19.146	38.8742	-100.983	4289977	assemblies/SVR5-3C.fasta	annotations/SVR5-3C.gff	0.0346393	-1.46042	0.222108	-0.653434
SVR5-3E	III	III_SVR	SVR	WK	dry	no	0	58	none	1	19.146	38.8742	-100.983	4292819	assemblies/SVR5-3E.fasta	annotations/SVR5-3E.gff	0.368109	-0.434023	0.438763	-0.357769
SVR5-4F	III	III_SVR	SVR	WK	dry	no	0	59	none	1	19.146	38.8742	-100.983	4288641	assemblies/SVR5-4F.fasta	annotations/SVR5-4F.gff	0.0141803	-1.84828	0.0161075	-1.79294
SVR5-5G	III	III_SVR	SVR	WK	dry	no	0	58	none	1	19.146	38.8742	-100.983	4292927	assemblies/SVR5-5G.fasta	annotations/SVR5-5G.gff	0.051653	-1.2869	0.121479	-0.915495
SVR5-9B	III	III_SVR	SVR	WK	dry	no	0	58	none	1	19.146	38.8742	-100.983	4293415	assemblies/SVR5-9B.fasta	annotations/SVR5-9B.gff	0.0041239	-2.38459
SVR6-10C	III	III_SVR	SVR	WK	dry	no	0	58	none	1	19.146	38.8742	-100.983	4291963	assemblies/SVR6-10C.fasta	annotations/SVR6-10C.gff	0.360308	-0.443325	0.210448	-0.676853
SVR6-10D	III	III_SVR	SVR	WK	dry	no	0	58	none	1	19.146	38.8742	-100.983	4290017	assemblies/SVR6-10D.fasta	annotations/SVR6-10D.gff	0.308005	-0.51144	0.40068	-0.397201
SVR6-11A	III	III_SVR	SVR	WK	dry	no	0	56	none	1	19.146	38.8742	-100.983	4289447	assemblies/SVR6-11A.fasta	annotations/SVR6-11A.gff	0.00837857	-2.07678
SVR6-11D	III	III_SVR	SVR	WK	dry	no	0	56	none	1	19.146	38.8742	-100.983	4290982	assemblies/SVR6-11D.fasta	annotations/SVR6-11D.gff	0.00215837	-2.66567
SVR6-7A	III	III_SVR	SVR	WK	dry	no	0	56	none	1	19.146	38.8742	-100.983	4291242	assemblies/SVR6-7A.fasta	annotations/SVR6-7A.gff	0.0339524	-1.46912	0.154752	-0.81036
SVR6-8A	III	III_SVR	SVR	WK	dry	no	0	58	none	1	19.146	38.8742	-100.983	4293308	assemblies/SVR6-8A.fasta	annotations/SVR6-8A.gff	0.0850027	-1.07056	0.0957397	-1.0189
SVR6-9D	III	III_SVR	SVR	WK	dry	no	0	58	none	1	19.146	38.8742	-100.983	4305450	assemblies/SVR6-9D.fasta	annotations/SVR6-9D.gff	0.514559	-0.288564	0.0993399	-1.00287
TLI6-10H	I	I_TLI	TLI	TLI	wet	no	0	7	none	0	29.413	38.7678	-97.5664	4301144	assemblies/TLI6-10H.fasta	annotations/TLI6-10H.gff	0.0417606	-1.37922
TLI6-11F	I	I_TLI	TLI	TLI	wet	yes	0	7	none	0	29.413	38.7678	-97.5664	4299202	assemblies/TLI6-11F.fasta	annotations/TLI6-11F.gff	0.142761	-0.845387	0.361931	-0.441373
TLI6-1G	I	I_TLI	TLI	TLI	wet	yes	0	8	none	0	29.413	38.7678	-97.5664	4300721	assemblies/TLI6-1G.fasta	annotations/TLI6-1G.gff	0.107093	-0.970236
TLI6-3F	I	I_TLI	TLI	TLI	wet	no	0	7	none	0	29.413	38.7678	-97.5664	4298329	assemblies/TLI6-3F.fasta	annotations/TLI6-3F.gff	1.209	0.0824276	3.16727	0.500685
TLI6-4A	I	I_TLI	TLI	TLI	wet	yes	0	7	none	0	29.413	38.7678	-97.5664	4298095	assemblies/TLI6-4A.fasta	annotations/TLI6-4A.gff
TLI6-5F	I	I_TLI	TLI	TLI	wet	no	0	7	none	0	29.413	38.7678	-97.5664	4300337	assemblies/TLI6-5F.fasta	annotations/TLI6-5F.gff	0.361031	-0.442454	0.367023	-0.435306
TLI6-5H	I	I_TLI	TLI	TLI	wet	yes	0	8	none	0	29.413	38.7678	-97.5664	4299346	assemblies/TLI6-5H.fasta	annotations/TLI6-5H.gff	0.0609124	-1.21529	0.0273536	-1.56297
TLI6-8H	I	I_TLI	TLI	TLI	wet	yes	0	7	none	0	29.413	38.7678	-97.5664	4297698	assemblies/TLI6-8H.fasta	annotations/TLI6-8H.gff	0.396551	-0.401699	0.39535	-0.403017
TLI6-IE	I	I_TLI	TLI	TLI	wet	yes	0	7	none	0	29.413	38.7678	-97.5664	4296943	assemblies/TLI6-IE.fasta	annotations/TLI6-IE.gff	0.360993	-0.4425	0.924452	-0.0341151
TLI7-5F	I	I_TLI	TLI	TLI	wet	no	0	7	none	0	29.413	38.7678	-97.5664	4300077	assemblies/TLI7-5F.fasta	annotations/TLI7-5F.gff	0.0332708	-1.47792
TLI7-6A	I	I_TLI	TLI	TLI	wet	yes	0	7	none	0	29.413	38.7678	-97.5664	4298673	assemblies/TLI7-6A.fasta	annotations/TLI7-6A.gff	0.384055	-0.415606	0.596841	-0.224141
TLI7-7B	I	I_TLI	TLI	TLI	wet	no	0	8	none	0	29.413	38.7678	-97.5664	4297196	assemblies/TLI7-7B.fasta	annotations/TLI7-7B.gff	0.0340847	-1.46743	0.0218377	-1.66077
TLI7-7G	I	I_TLI	TLI	TLI	wet	no	0	7	none	0	29.413	38.7678	-97.5664	4298734	assemblies/TLI7-7G.fasta	annotations/TLI7-7G.gff	0.139702	-0.854795	0.29098	-0.536135
TLI8-10B	I	I_TLI	TLI	TLI	wet	yes	0	8	none	0	29.413	38.7678	-97.5664	4297329	assemblies/TLI8-10B.fasta	annotations/TLI8-10B.gff	0.0546614	-1.26231	0.0240353	-1.61913
TLI8-4H	I	I_TLI	TLI	TLI	wet	yes	0	7	none	0	29.413	38.7678	-97.5664	4297895	assemblies/TLI8-4H.fasta	annotations/TLI8-4H.gff	0.0580012	-1.23656
TLI8-6C	I	I_TLI	TLI	TLI	wet	no	0	7	none	0	29.413	38.7678	-97.5664	4302638	assemblies/TLI8-6C.fasta	annotations/TLI8-6C.gff	0.0754723	-1.12221
TLI8-7A	I	I_TLI	TLI	TLI	wet	no	0	7	none	0	29.413	38.7678	-97.5664	4299978	assemblies/TLI8-7A.fasta	annotations/TLI8-7A.gff	0.00930182	-2.03139
TLI8-8A	I	I_TLI	TLI	TLI	wet	no	0	7	none	0	29.413	38.7678	-97.5664	4299912	assemblies/TLI8-8A.fasta	annotations/TLI8-8A.gff	0.0654123	-1.18433	0.041067	-1.3865
TLI8-8F	I	I_TLI	TLI	TLI	wet	no	0	7	none	0	29.413	38.7678	-97.5664	4299811	assemblies/TLI8-8F.fasta	annotations/TLI8-8F.gff	0.610887	-0.214038	0.628538	-0.201667
TLI8-9D	I	I_TLI	TLI	TLI	wet	yes	0	8	none	0	29.413	38.7678	-97.5664	4296014	assemblies/TLI8-9D.fasta	annotations/TLI8-9D.gff	0.0419743	-1.37701
TLI8-9H	I	I_TLI	TLI	TLI	wet	no	0	8	none	0	29.413	38.7678	-97.5664	4298053	assemblies/TLI8-9H.fasta	annotations/TLI8-9H.gff	0.0370242	-1.4315	0.111921	-0.951083
TLI9-11B	I	I_TLI	TLI	TLI	wet	yes	0	7	none	0	29.413	38.7678	-97.5664	4298584	assemblies/TLI9-11B.fasta	annotations/TLI9-11B.gff	0.0718651	-1.14348
TLI9-11C	I	I_TLI	TLI	TLI	wet	yes	0	7	none	0	29.413	38.7678	-97.5664	4297998	assemblies/TLI9-11C.fasta	annotations/TLI9-11C.gff	0.0570498	-1.24374	0.0422778	-1.37388
TLI9-12B	I	I_TLI	TLI	TLI	wet	no	0	7	none	0	29.413	38.7678	-97.5664	4297350	assemblies/TLI9-12B.fasta	annotations/TLI9-12B.gff	0.0381656	-1.41832	0.0225234	-1.64735
TLI9-1C	I	I_TLI	TLI	TLI	wet	yes	0	8	none	0	29.413	38.7678	-97.5664	4299075	assemblies/TLI9-1C.fasta	annotations/TLI9-1C.gff	0.346776	-0.459949
TLI9-3A	I	I_TLI	TLI	TLI	wet	no	0	7	none	0	29.413	38.7678	-97.5664	4296587	assemblies/TLI9-3A.fasta	annotations/TLI9-3A.gff	0.624261	-0.204633	0.480906	-0.317939
