## Supplemental Table S15 for "Wild *Luteibacter* populations exhibit climate-associated divergence and distinct genomic strategies for osmotic stress tolerance"

### Sheet: Sheet1
variant	bakta_gene_name	Kofam_gene_name	description	Related to	GWAS_strains	stressor	variant_type	filter-pvalue	lrt-pvalue	Tolerance	af	beta	beta-std-err	intercept	ko_ID	trusted_hit	score	evalue	threshold	score_minus_threshold	score_threshold_ratio
group_8680		atpI	ATP synthase protein I	energy	Semi-arid	PEG	gene	0.703	0.0106	increased	0.833	2.24	0.788	-2.39	K02116	no	12.1	0.12	20.5	-8.4	0.590244
group_30		DLAT, aceF, pdhC	pyruvate dehydrogenase E2 component (dihydrolipoyllysine-residue acetyltransferase) [EC:2.3.1.12]	energy	All	NaCl	gene	0.0652	0.00063	increased	0.12	2.01	0.559	-1.09	K00627	yes	575	1.9e-172	483.73	91.27	1.18868
group_30		DLAT, aceF, pdhC	pyruvate dehydrogenase E2 component (dihydrolipoyllysine-residue acetyltransferase) [EC:2.3.1.12]	energy	Semi-arid	NaCl	gene	0.0983	0.00112	increased	0.216	2.49	0.676	-1.42	K00627	yes	575	1.9e-172	483.73	91.27	1.18868
contig_22_2970_G_C	xrtA	epsF	protein tyrosine kinase modulator	biosynthesis of exopolysaccharides	Semi-arid	NaCl	snp	0.378	0.0457	increased	0.108	1.01	0.481	-0.989	K25590	yes	404.6	5.1e-121	284.17
group_7398		espI	ESX secretion-associated protein EspI	section system repressor	All	PEG	gene	0.494	0.000229	decreased	0.0333	-2.96	0.742	-0.479	K27092	no	7.9	0.98	491.27	-483.37	0.0160808
group_7398		espI	ESX secretion-associated protein EspI	section system repressor	Humid	NaCl	gene	0.24	0.00484	decreased	0.0556	-1.46	0.47	-0.799	K27092	no	7.9	0.98	491.27	-483.37	0.0160808
group_7398		espI	ESX secretion-associated protein EspI	section system repressor	Humid	PEG	gene	0.498	0.00858	decreased	0.0714	-2.96	0.989	-0.511	K27092	no	7.9	0.98	491.27	-483.37	0.0160808
contig_7_202347_G_C	fadB	fadN	3-hydroxyacyl-CoA dehydrogenase	fatty acid degradation	Semi-arid	PEG	snp	0.402	0.0322	increased	0.1	1.38	0.596	-0.654	K07516	yes	487.9	4.1e-146	378.77	109.13	1.28812
group_4853		gp04	Xanthomonas phage minor coat protein	phage	All	PEG	gene	0.0642	0.000165	increased	0.217	2.95	0.721	-1.22	K27026	no	80.6	5.7e-23	148.33	-67.73	0.543383
group_4853		gp04	Xanthomonas phage minor coat protein	phage	Humid	NaCl	gene	0.00046	0.0048	increased	0.389	1.46	0.471	-1.45	K27026	no	80.6	5.7e-23	148.33	-67.73	0.543383
group_4853		gp04	Xanthomonas phage minor coat protein	phage	Humid	PEG	gene	0.0348	0.00863	increased	0.464	2.97	0.992	-2.1	K27026	no	80.6	5.7e-23	148.33	-67.73	0.543383
group_4854		gp04	Xanthomonas phage minor coat protein	phage	All	PEG	gene	0.452	0.0289	decreased	0.0667	-1.4	0.62	-0.485	K27026	no	80.6	5.7e-23	148.33	-67.73	0.543383
group_4854		gp04	Xanthomonas phage minor coat protein	phage	Humid	NaCl	gene	0.887	0.0202	decreased	0.111	-0.812	0.326	-0.79	K27026	no	80.6	5.7e-23	148.33	-67.73	0.543383
group_4854		gp04	Xanthomonas phage minor coat protein	phage	Humid	PEG	gene	0.472	0.0397	decreased	0.143	-1.87	0.834	-0.456	K27026	no	80.6	5.7e-23	148.33	-67.73	0.543383
group_4852		gp05	Xanthomonas phage major coat protein	phage	All	PEG	gene	0.452	0.0289	decreased	0.0667	-1.4	0.62	-0.485	K27022	no	28.6	8.2e-07	-
group_4852		gp05	Xanthomonas phage major coat protein	phage	Humid	NaCl	gene	0.887	0.0202	decreased	0.111	-0.812	0.326	-0.79	K27022	no	28.6	8.2e-07	-
group_4852		gp05	Xanthomonas phage major coat protein	phage	Humid	PEG	gene	0.472	0.0397	decreased	0.143	-1.87	0.834	-0.456	K27022	no	28.6	8.2e-07	-
Virion coat protein B	Virion coat protein B	gp05	Xanthomonas phage major coat protein	phage	All	PEG	gene	0.0642	0.000165	increased	0.217	2.95	0.721	-1.22	K27022	no	28.6	8.2e-07	-
Virion coat protein B	Virion coat protein B	gp05	Xanthomonas phage major coat protein	phage	Humid	NaCl	gene	0.00046	0.0048	increased	0.389	1.46	0.471	-1.45	K27022	no	28.6	8.2e-07	-
Virion coat protein B	Virion coat protein B	gp05	Xanthomonas phage major coat protein	phage	Humid	PEG	gene	0.0348	0.00863	increased	0.464	2.97	0.992	-2.1	K27022	no	28.6	8.2e-07	-
group_12331		group_12331	uncharacterized	uncharacterized	Humid	PEG	gene	0.289	0.0264	increased	0.0714	3.27	1.34	-0.957	no hits
group_12335		group_12335	uncharacterized	uncharacterized	Humid	NaCl	gene	0.622	0.0159	increased	0.222	0.943	0.363	-1.09	no hits
group_1374		group_1374	uncharacterized	uncharacterized	All	PEG	gene	0.167	0.00547	decreased	0.117	-1.95	0.67	-0.35	no hits
group_1374		group_1374	uncharacterized	uncharacterized	Humid	PEG	gene	0.163	0.0439	decreased	0.25	-2.23	1.02	-0.165	no hits
group_247		group_247	uncharacterized	uncharacterized	Semi-arid	NaCl	gene	0.952	0.0523	increased	0.73	1.88	0.92	-2.25	no hits
group_7399		group_7399	uncharacterized	uncharacterized	All	PEG	gene	0.598	0.00036	decreased	0.0333	-2.92	0.76	-0.481	no hits
group_7399		group_7399	uncharacterized	uncharacterized	Humid	PEG	gene	0.606	0.0346	decreased	0.0714	-2.44	1.06	-0.548	no hits
group_7655		group_7655	uncharacterized	uncharacterized	All	PEG	gene	0.308	0.000944	decreased	0.0833	-1.96	0.557	-0.414	no hits
group_7655		group_7655	uncharacterized	uncharacterized	Humid	NaCl	gene	0.876	0.0468	decreased	0.167	-0.612	0.292	-0.778	no hits
group_7655		group_7655	uncharacterized	uncharacterized	Humid	PEG	gene	0.317	0.013	decreased	0.179	-2.06	0.736	-0.355	no hits
group_81		group_81	uncharacterized	uncharacterized	Humid	PEG	gene	0.123	0.0237	increased	0.429	1.53	0.611	-1.38	no hits
group_9106		group_9106	uncharacterized	uncharacterized	Semi-arid	PEG	gene	0.703	0.0106	increased	0.833	2.24	0.788	-2.39	no hits
group_9821		group_9821	uncharacterized	uncharacterized	Semi-arid	PEG	gene	0.00178	0.0174	decreased	0.833	-3.8	1.45	2.65	no hits
group_4859		nicK	putative DNA relaxase	conjugation or phage	All	PEG	gene	0.452	0.0289	decreased	0.0667	-1.4	0.62	-0.485	K07467	no	60.4	8.6e-17	85.67	-25.27	0.705031
group_4859		nicK	putative DNA relaxase	conjugation or phage	Humid	NaCl	gene	0.766	0.034	decreased	0.139	-0.715	0.318	-0.781	K07467	no	60.4	8.6e-17	85.67	-25.27	0.705031
group_4859		nicK	putative DNA relaxase	conjugation or phage	Humid	PEG	gene	0.472	0.0397	decreased	0.143	-1.87	0.834	-0.456	K07467	no	60.4	8.6e-17	85.67	-25.27	0.705031
Phage replication initiation protein	Phage replication initiation protein	nicK	putative DNA relaxase	conjugation or phage	All	PEG	gene	0.0642	0.000165	increased	0.217	2.95	0.721	-1.22	K07467	no	60.4	8.6e-17	85.67	-25.27	0.705031
Phage replication initiation protein	Phage replication initiation protein	nicK	putative DNA relaxase	conjugation or phage	Humid	NaCl	gene	0.000244	0.0303	increased	0.361	0.97	0.421	-1.23	K07467	no	60.4	8.6e-17	85.67	-25.27	0.705031
Phage replication initiation protein	Phage replication initiation protein	nicK	putative DNA relaxase	conjugation or phage	Humid	PEG	gene	0.0348	0.00863	increased	0.464	2.97	0.992	-2.1	K07467	no	60.4	8.6e-17	85.67	-25.27	0.705031
group_245		pilQ	type IV pilus assembly protein PilQ	T4P porthole	All	NaCl	gene	0.161	0.0108	decreased	0.0267	-1.59	0.604	-0.805	K02666	yes	727.7	1.2e-218	453.67	274.03	1.60403
group_245		pilQ	type IV pilus assembly protein PilQ	T4P porthole	Semi-arid	NaCl	gene	0.141	0.038	decreased	0.0541	-1.45	0.662	-0.801	K02666	yes	727.7	1.2e-218	453.67	274.03	1.60403
group_8679		pilR, pehR	two-component system, NtrC family, response regulator PilR	response regulator of T4P	Semi-arid	PEG	gene	0.703	0.0106	increased	0.833	2.24	0.788	-2.39	K02667	no	83	######	572.33	-489.3	0.145
contig_24_25518_G_C	uvrC	uvrC	excinuclease ABC subunit	DNA repair	Semi-arid	PEG	snp	0.0265	0.00305	increased	0.2	1.36	0.398	-0.788	K03703	yes	741.9	5.8e-223	243.43	498.47	3.04769
group_12338		xylB	D-xylose 1-dehydrogenase	xylose metabolism	Humid	NaCl	gene	0.141	0.00311	increased	0.139	1.06	0.322	-1.03	K22185	no	11.9	0.079	353.37	-341.47	0.0336758
contig_4_318893_A_G	trxA	ybbN	putative thioredoxin	heat stress resistance	Humid	PEG	snp	0.214	0.0564	increased	0.607	1.76	0.853	-1.79	K05838	yes	254.3	1.4e-75	151.87	102.43	1.67446
contig_4_318895_G_A	trxA	ybbN	putative thioredoxin	heat stress resistance	Humid	PEG	snp	0.214	0.0564	increased	0.607	1.76	0.853	-1.79	K05838	yes	254.3	1.4e-75	151.87	102.43	1.67446
