## Supplemental Table S13 for "Wild *Luteibacter* populations exhibit climate-associated divergence and distinct genomic strategies for osmotic stress tolerance"

### Sheet: Sheet1
test_annotation	chi.squared	df	p_value	p_adj_fdr	mean_raw_count_dry	mean_raw_count_wet	median_raw_count_dry	median_raw_count_wet	mean_norm_dry	mean_norm_wet	median_norm_dry	median_norm_wet	percent_present_dry	percent_present_wet	n_strains_dry	n_strains_wet	mean_norm_diff_dry_minus_wet	mean_raw_diff_dry_minus_wet	prevalence_diff_dry_minus_wet	brite_B_name
9102	56.7961	1	4.83e-14	7.84e-14	48.2308	39.4324	49	39	0.022649	0.018059	0.022972	0.017923	100	100	39	37	0.00459	8.79834	0	Energy metabolism
9103	56.8715	1	4.65e-14	7.84e-14	19	21	19	21	0.008923	0.009617	0.008912	0.009633	100	100	39	37	-0.00069	-2	0	Lipid metabolism
9104	56.8715	1	4.65e-14	7.84e-14	33.0256	33	33	33	0.01551	0.015112	0.015478	0.015138	100	100	39	37	0.000397	0.025641	0	Nucleotide metabolism
9105	56.8314	1	4.75e-14	7.84e-14	79.1539	79	79	79	0.037172	0.036178	0.037054	0.036239	100	100	39	37	0.000994	0.153846	0	Amino acid metabolism
9106	56.8142	1	4.79e-14	7.84e-14	17.7436	28	18	28	0.008332	0.012823	0.008439	0.012844	100	100	39	37	-0.00449	-10.2564	0	Metabolism of other amino acids
9107	56.8079	1	4.81e-14	7.84e-14	31.8462	28.8378	32	29	0.014955	0.013209	0.015009	0.013327	100	100	39	37	0.001746	3.00832	0	Glycan biosynthesis and metabolism
9109	56.8715	1	4.65e-14	7.84e-14	12	10	12	10	0.005636	0.00458	0.005629	0.004587	100	100	39	37	0.001056	2	0	Metabolism of terpenoids and polyketides
9110	56.8362	1	4.74e-14	7.84e-14	30.4615	34.2162	30	34	0.014307	0.015669	0.014071	0.015625	100	100	39	37	-0.00136	-3.75468	0	Biosynthesis of other secondary metabolites
9111	56.8362	1	4.74e-14	7.84e-14	26.7692	21.7838	26	22	0.012573	0.009975	0.012195	0.01011	100	100	39	37	0.002598	4.98545	0	Xenobiotics biodegradation and metabolism
9123	56.8715	1	4.65e-14	7.84e-14	7	7	7	7	0.003287	0.003206	0.003283	0.003211	100	100	39	37	8.17e-05	0	0	Folding, sorting and degradation
9131	56.8715	1	4.65e-14	7.84e-14	1	1	1	1	0.00047	0.000458	0.000469	0.000459	100	100	39	37	1.17e-05	0	0	Membrane transport
9132	56.8362	1	4.74e-14	7.84e-14	15.0513	22	15	22	0.007068	0.010075	0.007036	0.010092	100	100	39	37	-0.00301	-6.94872	0	Signal transduction
9141	56.8715	1	4.65e-14	7.84e-14	4	4	4	4	0.001879	0.001832	0.001876	0.001835	100	100	39	37	4.67e-05	0	0	Transport and catabolism
9143	56.8715	1	4.65e-14	7.84e-14	2.79487	4	3	4	0.001312	0.001832	0.001406	0.001835	100	100	39	37	-0.00052	-1.20513	0	Cell growth and death
9145	56.8362	1	4.74e-14	7.84e-14	24.7692	27.0811	25	27	0.011632	0.012402	0.011721	0.01225	100	100	39	37	-0.00077	-2.31185	0	Cellular community - prokaryotes
9159	56.8715	1	4.65e-14	7.84e-14	1.20513	1	1	1	0.000567	0.000458	0.000469	0.000459	100	100	39	37	0.000109	0.205128	0	Environmental adaptation
9175	56.8715	1	4.65e-14	7.84e-14	5	6	5	6	0.002348	0.002748	0.002345	0.002752	100	100	39	37	-0.0004	-1	0	Drug resistance: antimicrobial
9194	56.7836	1	4.87e-14	7.84e-14	106.359	105.027	107	105	0.049947	0.048095	0.050164	0.048165	100	100	39	37	0.001852	1.33195	0	Poorly characterized
9182	56.6326	1	5.25e-14	8.02e-14	484.82	483.405	487	484	0.22768	0.221376	0.228531	0.221507	100	100	39	37	0.006304	1.41511	0	Protein families: genetic information processing
9122	51.1563	1	8.53e-13	1.24e-12	1.02564	2	1	2	0.000482	0.000916	0.000469	0.000917	100	100	39	37	-0.00043	-0.97436	0	Translation
9108	50.6403	1	1.11e-12	1.53e-12	107.872	112.135	108	112	0.050659	0.051352	0.050633	0.051376	100	100	39	37	-0.00069	-4.26334	0	Metabolism of cofactors and vitamins
9183	41.5366	1	1.16e-10	1.52e-10	607.462	632.378	606	634	0.285286	0.289585	0.28424	0.290826	100	100	39	37	-0.0043	-24.9168	0	Protein families: signaling and cellular processes
9101	30.5654	1	3.23e-08	4.07e-08	65.4615	73.0541	64	72	0.030746	0.033457	0.030019	0.033028	100	100	39	37	-0.00271	-7.59252	0	Carbohydrate metabolism
9185	29.2093	1	6.5e-08	7.85e-08	5.38462	0.351351	7	0	0.002525	0.000161	0.003282	0	76.9231	35.1351	39	37	0.002364	5.03326	41.7879	Viral protein families
9181	19.7476	1	8.84e-06	1.03e-05	180.718	190.135	179	191	0.084875	0.087073	0.083959	0.086697	100	100	39	37	-0.0022	-9.41719	0	Protein families: metabolism
9171	16.4791	1	4.92e-05	5.49e-05	1.23077	2	1	2	0.000579	0.000916	0.000469	0.000917	100	100	39	37	-0.00034	-0.76923	0	Infectious disease: bacterial
9192	15.9692	1	6.44e-05	6.92e-05	27.7179	26.6216	29	26	0.013014	0.012193	0.013596	0.011797	100	100	39	37	0.000821	1.09633	0	Unclassified: genetic information processing
9191	8.95524	1	0.002767	0.002866	135.718	142.081	137	141	0.063733	0.06506	0.064229	0.064798	100	100	39	37	-0.00133	-6.36313	0	Unclassified: metabolism
9193	2.3754	1	0.12326	0.12326	46.5385	47.1351	47	48	0.021855	0.021585	0.022035	0.021779	100	100	39	37	0.00027	-0.59667	0	Unclassified: signaling and cellular processes
