## Supplemental Table S10 for "Wild *Luteibacter* populations exhibit climate-associated divergence and distinct genomic strategies for osmotic stress tolerance"

### Sheet: significant_genes
Roary_split_gene_cluster_ID	p	padj	Safe_Cluster_ID	Trusted_hit	KO	thrshld	score	Score_thrshold_ratio	E-value	KO definition
Glutaminyl-peptide cyclotransferase	1.99259e-15	3.60289e-15	cluster_009572	yes	K22757	94.3	352.5	3.73807	2.8e-105	glutaminyl-peptide cyclotransferase [EC:2.3.2.5]
Methyltransferase (TIGR04325 family)	1.99259e-15	3.60289e-15	cluster_009565		K24666	484.23	11.9	0.0245751	0.052	2-hydroxy-4-(methylsulfanyl)butanoate S-methyltransferase (Methylthiohydroxybutyrate methyltransferase) [EC:2.1.1.373]
group_1034	1.99259e-15	3.60289e-15	cluster_009568		K00852	233.83	144	0.615832	4.6e-42	ribokinase [EC:2.7.1.15]
group_10943	2.23036e-15	3.60289e-15	cluster_007184		no hits
group_209	1.99259e-15	3.60289e-15	cluster_000547		no hits
group_21	2.22645e-15	3.60289e-15	cluster_000539		K26778	1173.4	11.6	0.0098858	0.04	Straboviridae long-tail fiber protein Gp37
group_694	1.99259e-15	3.60289e-15	cluster_000529		K01771	88.1	12.5	0.141884	0.034	1-phosphatidylinositol phosphodiesterase [EC:4.6.1.13]
group_707	1.99259e-15	3.60289e-15	cluster_000530		K07286	68.33	14.7	0.215132	0.0099	uncharacterized lipoprotein
group_753	2.22645e-15	3.60289e-15	cluster_003408		no hits
group_755	1.99259e-15	3.60289e-15	cluster_007175		K23754	773.53	13	0.0168061	0.019	eudesmane-5,11-diol synthase [EC:4.2.3.197]
macB	1.99259e-15	3.60289e-15	cluster_000531	yes	K02003	289.2	314	1.08575	1e-93	putative ABC transport system ATP-binding protein
tDO2	1.99259e-15	3.60289e-15	cluster_000002	yes	K09699	433.03	334.3	0.772002	7.5e-100	2-oxoisovalerate dehydrogenase E2 component (dihydrolipoyl transacylase) [EC:2.3.1.168]
tuf	1.99259e-15	3.60289e-15	cluster_000001	yes	K02358	356.47	819.3	2.29837	2.2e-246	elongation factor Tu
group_745	2.69096e-15	4.03645e-15	cluster_000548	yes	K07126	63.03	172.9	2.74314	9.3e-51	uncharacterized protein
group_13	4.98838e-15	6.98373e-15	cluster_003447	yes	K03578	903.2	759.9	0.841342	0	ATP-dependent RNA helicase HrpA [EC:5.6.2.6]
group_1	1.81064e-14	2.11242e-14	cluster_003410		no hits
group_203	1.76697e-14	2.11242e-14	cluster_000532		K03615	275.27	6.7	0.0243397	1.2	H+/Na+-translocating ferredoxin:NAD+ oxidoreductase subunit C [EC:7.1.1.11 7.2.1.2]
group_205	1.76697e-14	2.11242e-14	cluster_000533		no hits
group_736	6.36099e-14	7.03057e-14	cluster_000534		K00790	199.83	12	0.060051	0.037	UDP-N-acetylglucosamine 1-carboxyvinyltransferase [EC:2.5.1.7]
Filamentous hemagglutinin N-terminal domain-containing protein	1.04323e-11	1.09539e-11	cluster_000546	yes	K15125	293.13	669.9	2.28533	6.9e-201	filamentous hemagglutinin
group_700	2.35154e-09	2.35154e-09	cluster_000544		no hits
