## Supplemental Table S4 for "Wild *Luteibacter* populations exhibit climate-associated divergence and distinct genomic strategies for osmotic stress tolerance"

### Sheet: Table S1
Sample	Total BP in Read Data	Read Pairs	Properly Paired Reads	Num. Assembled Contigs	Assembled Genome Size (bp)	Lineage
Averages	6.41538e+08	1.01006e+06	924874	46.125	4.29826e+06
HAY1-4A	524581252	960160	870185	23	4214195	IV
KNZ1-1G	294499350	539562	480308	47	4314445	I
KNZ1-1H	1022550984	1188275	1110141	39	4306499	I
KNZ1-4G	328075402	595047	531007	46	4306293	I
KNZ1-6H	675738892	1325571	1240791	33	4306766	I
KNZ1-9H	346093582	634566	572243	51	4308367	I
KNZ12-10F	491729708	887884	774616	34	4393225	I
KNZ12-12B	800863444	1231999	1162632	47	4395844	I
KNZ12-1A	891776592	1306910	1230253	33	4392764	I
KNZ12-1B	662147666	1208983	1101042	28	4391829	I
KNZ12-6F	309508474	576353	520158	48	4395839	I
KNZ12-7H	767959394	1221587	1146879	36	4392825	I
KNZ13-10G	737276586	1193198	1089829	27	4392483	I
KNZ13-1A	498900522	902591	800403	40	4394418	I
KNZ13-6D	230316062	438292	413797	56	4397748	I
KNZ14-11B	247740448	443790	387648	51	4395980	I
KNZ14-9G	635958164	1185839	1095910	36	4393516	I
KNZ2-12A	287555672	527911	476042	43	4308414	I
KNZ2-1B	336664048	617720	556741	46	4307368	I
KNZ2-1C	450709882	810407	681986	36	4305563	I
KNZ2-3D	343882908	619678	543384	55	4315519	I
KNZ2-4C	566386860	1012584	855863	32	4305730	I
KNZ2-5A	302467686	552393	494966	49	4317516	I
KNZ2-5C	333516780	616106	559896	52	4310816	I
KNZ2-5D	631603130	1128453	990358	32	4304651	I
KNZ2-6B	354684098	646650	579310	45	4307756	I
KNZ2-6D	817202042	1194005	1119760	38	4312538	I
KNZ2-7A	332835088	624959	573651	48	4308016	I
KNZ2-8B	510781566	912338	771551	31	4305037	I
KNZ2-8D	380267974	716496	657734	36	4307201	I
KNZ2-9B	574503848	1068714	972862	31	4304976	I
SVR3-12F	437583040	829805	756823	63	4295347	III
SVR3-5F	620237884	1154552	1049595	42	4288968	III
SVR3-6C	554550002	1035488	948918	51	4291759	III
SVR3-7D	791281602	1168900	1100723	48	4172080	II
SVR3-7F	727233808	1190241	1094733	43	4290275	III
SVR3-8D	1089222284	1172164	1077208	37	4290609	III
SVR3-8G	492769516	897348	778256	58	4174167	II
SVR3-9D	887935822	1169070	1070067	40	4289227	III
SVR3-9F	869108976	1181754	1112430	56	4173756	II
SVR3-9G	395318152	715782	618741	70	4179645	II
SVR3-9H	870717648	1157396	1047603	42	4291195	III
SVR4-10G	466415950	887503	789555	58	4173209	II
SVR4-12F	808629680	1150972	1027155	39	4290051	III
SVR4-1A	885492982	1194030	1131193	46	4291872	III
SVR4-1E	302671574	555011	502875	57	4294349	III
SVR4-7E	323951470	595113	537970	80	4182722	II
SVR4-9A	756050196	1180330	1069009	44	4292357	III
SVR4-9G	758525330	1238711	1182870	52	4293095	III
SVR5-10A	1068628144	1208426	1138166	43	4290969	III
SVR5-11B	739627808	1200556	1095498	54	4290437	III
SVR5-12D	1054433390	1193356	1118791	44	4291125	III
SVR5-12G	879866294	1208390	1132796	49	4292207	III
SVR5-1A	684017502	1271264	1158863	48	4172451	II
SVR5-1B	317320556	573799	509143	53	4292267	III
SVR5-1H	703895672	1305096	1213296	48	4291846	III
SVR5-2B	580226128	1091566	996950	50	4293667	III
SVR5-3A	579399636	1108987	1033509	41	4171141	II
SVR5-3C	868602672	1179023	1098766	44	4289977	III
SVR5-3E	783031498	1205901	1120930	50	4292819	III
SVR5-4F	817997782	1169020	1051655	45	4288641	III
SVR5-5G	738656052	1225889	1158366	46	4292927	III
SVR5-9B	253605654	451654	380447	67	4293415	III
SVR6-10C	1046272514	1209625	1140348	45	4291963	III
SVR6-10D	958571792	1206829	1144969	38	4290017	III
SVR6-11A	797014440	1191421	1100015	44	4289447	III
SVR6-11D	926666942	1198041	1119793	51	4290982	III
SVR6-7A	851472764	1205934	1132290	49	4291242	III
SVR6-8A	310605254	566555	509414	63	4293308	III
SVR6-9D	935164918	1419276	1317503	39	4305450	III
TLI6-10H	681519336	1279377	1177865	55	4301144	III
TLI6-11F	1075250600	1195130	1124992	48	4299202	III
TLI6-1G	735062488	1189110	1110757	53	4300721	III
TLI6-3F	850755994	1195422	1116132	47	4298329	III
TLI6-4A	497722574	898069	772329	47	4298095	III
TLI6-5F	914344442	1163257	1065105	54	4300337	III
TLI6-5H	890069388	1193181	1122711	50	4299346	III
TLI6-8H	635560988	1230447	1161612	43	4297698	III
TLI6-IE	388425868	696096	599100	46	4296943	III
TLI7-5F	685277322	1274787	1165262	53	4300077	III
TLI7-6A	847978056	1165468	1061933	47	4298673	III
TLI7-7B	838005890	1197684	1127143	46	4297196	III
TLI7-7G	751145542	1182701	1099118	42	4298734	III
TLI8-10B	980882450	1212084	1141647	48	4297329	III
TLI8-4H	706091428	1301440	1198362	41	4297895	III
TLI8-6C	778219710	1288934	1228153	57	4302638	III
TLI8-7A	454617986	851192	780655	56	4299978	III
TLI8-8A	328323562	597316	533065	53	4299912	III
TLI8-8F	329127406	611424	545491	57	4299811	III
TLI8-9D	611670140	1102966	968109	37	4296014	III
TLI8-9H	553104420	1005823	876497	45	4298053	III
TLI9-11B	877335498	1204078	1128030	46	4298584	III
TLI9-11C	500704046	893962	776837	43	4297998	III
TLI9-12B	571199098	1038697	922639	43	4297350	III
TLI9-1C	586611374	1069163	960348	45	4299075	III
TLI9-3A	897122170	1174029	1094841	40	4296587	III
