## Supplemental Table S5 for "Wild *Luteibacter* populations exhibit climate-associated divergence and distinct genomic strategies for osmotic stress tolerance"

### Sheet: Sheet1
Table S2. Summary of Bakta Annotation Results
Sample	Contigs with Annotations	Length of Annotated Contigs	CDS	rRNA	tRNA	tmRNA	ncRNA	ncRNA region	Hypothetical	Pseudogene
HAY1-4A	22	4214005	3719	4	48	1	5	12	341	2
KNZ13-10G	27	4392483	3773	3	50	1	6	13	327	3
KNZ12-1B	28	4391829	3771	3	50	1	6	13	325	3
KNZ2-9B	30	4304796	3701	5	48	1	6	13	321	4
KNZ2-5D	31	4304471	3699	5	48	1	6	13	317	4
KNZ2-8B	31	4305037	3703	5	48	1	6	13	320	4
KNZ12-10F	32	4392896	3773	3	50	1	6	13	326	3
KNZ12-1A	32	4392636	3773	3	50	1	6	13	329	3
KNZ2-4C	32	4305730	3700	5	48	1	6	13	319	4
KNZ1-6H	33	4306766	3707	5	48	1	6	13	329	4
KNZ2-8D	34	4306888	3702	5	48	1	6	13	320	6
TLI8-9D	34	4295493	3684	3	48	1	9	14	306	2
KNZ14-9G	35	4393382	3773	3	50	1	6	13	327	3
KNZ2-1C	35	4305416	3702	5	48	1	6	13	327	4
KNZ12-7H	36	4392825	3771	3	50	1	6	13	325	3
KNZ2-6D	37	4312364	3710	5	48	1	6	13	323	4
SVR3-8D	37	4290609	3770	5	47	1	4	10	366	2
SVR6-10D	37	4289884	3771	5	47	1	4	10	369	2
SVR4-12F	38	4289884	3773	5	47	1	4	10	367	2
TLI8-4H	38	4297379	3685	3	48	1	9	14	306	2
KNZ1-1H	39	4306499	3701	5	48	1	6	13	326	4
SVR3-9D	39	4289076	3770	5	47	1	4	10	368	2
SVR6-9D	39	4305450	3784	5	47	1	4	10	366	2
TLI9-3A	39	4296388	3686	3	48	1	9	14	309	2
KNZ13-1A	40	4394418	3771	3	50	1	6	13	324	3
SVR3-9H	40	4290875	3767	5	47	1	4	10	364	2
SVR5-3A	40	4171010	3607	5	49	1	4	11	283	1
TLI7-7G	40	4298416	3684	3	48	1	9	14	306	2
KNZ2-12A	41	4308060	3701	5	48	1	6	13	322	4
TLI6-8H	41	4297317	3684	3	48	1	9	14	305	2
TLI9-11C	41	4297640	3684	3	48	1	9	14	305	2
TLI9-12B	41	4296974	3685	3	48	1	9	14	305	2
SVR3-5F	42	4288968	3770	5	47	1	4	10	367	2
SVR3-7F	42	4290138	3770	5	47	1	4	10	368	2
SVR5-12D	42	4290833	3773	5	47	1	4	10	368	2
TLI7-6A	42	4297787	3683	3	48	1	9	14	305	2
TLI9-11B	42	4297871	3680	3	48	1	9	14	302	2
KNZ12-12B	43	4395257	3770	3	50	1	6	13	325	5
KNZ2-1B	43	4306868	3697	5	48	1	6	13	321	4
KNZ2-6B	43	4307425	3702	5	48	1	6	13	322	4
SVR4-9A	43	4292172	3776	5	47	1	4	10	371	3
SVR5-10A	43	4290969	3772	5	47	1	4	10	369	2
SVR5-3C	43	4289831	3774	5	47	1	4	10	370	2
TLI6-3F	43	4297697	3688	3	48	1	9	14	312	2
TLI8-9H	43	4297736	3687	3	48	1	9	14	308	2
SVR3-7D	44	4171441	3616	5	49	1	4	11	293	1
SVR5-1A	44	4171827	3611	5	49	1	4	11	288	1
SVR5-5G	44	4292580	3777	5	47	1	4	10	373	2
SVR6-10C	44	4291825	3774	5	47	1	4	10	372	2
SVR6-11A	44	4289447	3772	5	47	1	4	10	366	2
TLI6-4A	44	4297566	3686	3	48	1	9	14	308	2
TLI7-7B	44	4296860	3686	3	48	1	9	14	307	2
TLI9-1C	44	4298876	3684	3	48	1	9	14	305	2
KNZ1-4G	45	4306144	3699	5	48	1	6	13	320	4
KNZ12-6F	45	4395374	3776	3	50	1	6	13	332	3
KNZ2-7A	45	4307506	3702	5	48	1	6	13	326	5
SVR4-1A	45	4291719	3771	5	47	1	4	10	367	3
SVR5-12G	45	4291649	3767	5	47	1	4	10	364	2
SVR5-4F	45	4288641	3773	5	47	1	4	10	365	3
TLI6-IE	45	4296762	3682	3	48	1	9	14	304	2
TLI8-10B	45	4296788	3684	3	48	1	9	14	307	2
KNZ1-1G	46	4314271	3708	5	48	1	6	13	320	6
SVR4-9G	46	4292278	3777	5	47	1	4	10	373	2
SVR5-3E	46	4292261	3774	5	47	1	4	10	365	2
TLI6-11F	46	4298844	3683	3	48	1	9	14	304	2
TLI6-5H	46	4298644	3686	3	48	1	9	14	309	2
SVR5-1H	47	4291688	3772	5	47	1	4	10	368	2
KNZ2-5A	48	4317342	3710	5	48	1	6	13	323	4
SVR5-2B	48	4293393	3773	5	47	1	4	10	369	2
SVR6-7A	48	4291105	3771	5	47	1	4	10	367	2
KNZ1-9H	49	4308027	3701	5	48	1	6	13	325	4
SVR3-6C	49	4291463	3774	5	47	1	4	10	372	2
TLI7-5F	49	4299372	3684	3	48	1	9	14	305	2
KNZ14-11B	50	4395808	3772	3	50	1	6	13	326	5
KNZ2-5C	50	4310462	3703	5	48	1	6	13	323	4
SVR6-11D	50	4290849	3771	5	47	1	4	10	368	2
TLI6-1G	50	4300255	3686	3	48	1	9	14	308	2
TLI8-6C	50	4301521	3690	3	48	1	9	14	311	3
TLI8-8A	50	4299479	3684	3	48	1	9	14	308	2
SVR5-1B	51	4291952	3777	5	47	1	4	10	372	2
TLI6-10H	51	4300454	3681	3	48	1	9	14	302	2
TLI6-5F	51	4299848	3682	3	48	1	9	14	304	2
SVR5-11B	53	4290301	3776	5	47	1	4	10	377	2
TLI8-7A	53	4299487	3684	3	48	1	9	14	307	2
TLI8-8F	53	4299063	3684	3	48	1	9	14	306	2
SVR3-9F	54	4173492	3611	5	49	1	4	11	288	0
KNZ13-6D	55	4397616	3774	3	50	1	6	13	332	4
KNZ2-3D	55	4315519	3710	5	48	1	6	13	328	4
SVR4-1E	55	4294056	3773	5	47	1	4	10	367	2
SVR3-8G	57	4174030	3609	5	49	1	4	11	287	0
SVR4-10G	57	4173077	3609	5	49	1	4	11	288	0
SVR3-12F	61	4295082	3774	5	47	1	4	10	370	2
SVR6-8A	62	4293150	3773	5	47	1	4	10	372	3
SVR5-9B	66	4293240	3773	5	47	1	4	10	375	2
SVR3-9G	69	4179498	3613	5	49	1	4	11	292	1
SVR4-7E	79	4182572	3614	5	49	1	4	11	293	0
Averages	44.3229	4.29797e+06	3721.06	4.21875	47.9896	1	5.98958	12.125	331.062	2.54167
