## Supplemental Table S1 for "Wild *Luteibacter* populations exhibit climate-associated divergence and distinct genomic strategies for osmotic stress tolerance"

County	Year	precip
Allen	2010	43.3
Anderson	2010	43.97
Atchison	2010	39.84
Barber	2010	28.33
Barton	2010	25.96
Bourbon	2010	44.55
Brown	2010	37.58
Butler	2010	33.05
Chase	2010	37.59
Chautauqua	2010	34.83
Cherokee	2010	39.79
Cheyenne	2010	18.2
Clark	2010	21.22
Clay	2010	33.33
Cloud	2010	33.24
Coffey	2010	41.22
Comanche	2010	22.3
Cowley	2010	33.55
Crawford	2010	39.27
Decatur	2010	22.76
Dickinson	2010	32.04
Doniphan	2010	38.47
Douglas	2010	38.41
Edwards	2010	26.53
Elk	2010	36.31
Ellis	2010	21.12
Ellsworth	2010	26.23
Finney	2010	15.15
Ford	2010	24.45
Franklin	2010	41.69
Geary	2010	33.49
Gove	2010	19.52
Graham	2010	19.56
Grant	2010	13.85
Gray	2010	17.96
Greeley	2010	16.73
Greenwood	2010	37.34
Hamilton	2010	12.59
Harper	2010	31.03
Harvey	2010	32.41
Haskell	2010	15.2
Hodgeman	2010	19.84
Jackson	2010	37.6
Jefferson	2010	39.97
Jewell	2010	28.14
Johnson	2010	41.64
Kearny	2010	14.54
Kingman	2010	33.12
Kiowa	2010	25.69
Labette	2010	38.21
Lane	2010	16.56
Leavenworth	2010	39.81
Lincoln	2010	28.44
Linn	2010	42.88
Logan	2010	17.61
Lyon	2010	37.71
Marion	2010	35.46
Marshall	2010	34.83
McPherson	2010	30.53
Meade	2010	20.61
Miami	2010	42.63
Mitchell	2010	27.86
Montgomery	2010	37.94
Morris	2010	36.94
Morton	2010	14.22
Nemaha	2010	34.3
Neosho	2010	41.06
Ness	2010	15.25
Norton	2010	23.39
Osage	2010	39.76
Osborne	2010	25.72
Ottawa	2010	31.91
Pawnee	2010	23.11
Phillips	2010	26.32
Pottawatomie	2010	33.53
Pratt	2010	28.98
Rawlins	2010	18.76
Reno	2010	32.46
Republic	2010	31.12
Rice	2010	29.44
Riley	2010	32.78
Rooks	2010	20.96
Rush	2010	20.53
Russell	2010	24.01
Saline	2010	27.49
Scott	2010	17.72
Sedgwick	2010	30.32
Seward	2010	18.1
Shawnee	2010	37.25
Sheridan	2010	19.16
Sherman	2010	17.99
Smith	2010	28.76
Stafford	2010	26.69
Stanton	2010	14
Stevens	2010	16.92
Sumner	2010	30.35
Thomas	2010	18.31
Trego	2010	17.75
Wabaunsee	2010	37.34
Wallace	2010	15.15
Washington	2010	35.29
Wichita	2010	15.95
Wilson	2010	37.59
Woodson	2010	40.22
Wyandotte	2010	41.09
Allen	2011	32
Anderson	2011	34.73
Atchison	2011	37.06
Barber	2011	17.2
Barton	2011	19.51
Bourbon	2011	32.05
Brown	2011	35.83
Butler	2011	26.96
Chase	2011	28.78
Chautauqua	2011	32.71
Cherokee	2011	40.33
Cheyenne	2011	21.93
Clark	2011	12.88
Clay	2011	30.57
Cloud	2011	30.35
Coffey	2011	30.58
Comanche	2011	14.11
Cowley	2011	28.77
Crawford	2011	36.42
Decatur	2011	23.99
Dickinson	2011	29.37
Doniphan	2011	35.5
Douglas	2011	32.97
Edwards	2011	15.65
Elk	2011	30.29
Ellis	2011	21.47
Ellsworth	2011	24.15
Finney	2011	11.66
Ford	2011	12.48
Franklin	2011	32.51
Geary	2011	32.44
Gove	2011	20.89
Graham	2011	23.32
Grant	2011	11.88
Gray	2011	9.64
Greeley	2011	20.83
Greenwood	2011	28.34
Hamilton	2011	16.85
Harper	2011	20.32
Harvey	2011	21.62
Haskell	2011	9.53
Hodgeman	2011	12.41
Jackson	2011	33.32
Jefferson	2011	34.16
Jewell	2011	32.74
Johnson	2011	33.77
Kearny	2011	15.02
Kingman	2011	20.55
Kiowa	2011	15.72
Labette	2011	37.27
Lane	2011	16.51
Leavenworth	2011	35.13
Lincoln	2011	29.32
Linn	2011	34.5
Logan	2011	20.97
Lyon	2011	28.54
Marion	2011	27.02
Marshall	2011	29.93
McPherson	2011	23.71
Meade	2011	11.21
Miami	2011	33.77
Mitchell	2011	31.95
Montgomery	2011	35.55
Morris	2011	29.17
Morton	2011	11.22
Nemaha	2011	32.4
Neosho	2011	33.3
Ness	2011	16.74
Norton	2011	27.3
Osage	2011	30.38
Osborne	2011	28.93
Ottawa	2011	26.82
Pawnee	2011	16.77
Phillips	2011	28.17
Pottawatomie	2011	32.2
Pratt	2011	18.9
Rawlins	2011	22.5
Reno	2011	19.47
Republic	2011	28.46
Rice	2011	20.04
Riley	2011	32.82
Rooks	2011	24.18
Rush	2011	20.65
Russell	2011	24.28
Saline	2011	24.89
Scott	2011	16.89
Sedgwick	2011	24.35
Seward	2011	10.3
Shawnee	2011	30.71
Sheridan	2011	23.91
Sherman	2011	20.26
Smith	2011	31.81
Stafford	2011	17.32
Stanton	2011	12.34
Stevens	2011	11.8
Sumner	2011	25.76
Thomas	2011	21.63
Trego	2011	19.94
Wabaunsee	2011	30.36
Wallace	2011	20.13
Washington	2011	29.65
Wichita	2011	18.74
Wilson	2011	30.37
Woodson	2011	29.3
Wyandotte	2011	35.76
Allen	2012	30.24
Anderson	2012	29.16
Atchison	2012	23.31
Barber	2012	19.18
Barton	2012	15.44
Bourbon	2012	30.63
Brown	2012	24.78
Butler	2012	25.39
Chase	2012	23.51
Chautauqua	2012	28.26
Cherokee	2012	37.67
Cheyenne	2012	12.81
Clark	2012	14.01
Clay	2012	22.05
Cloud	2012	22.77
Coffey	2012	24.37
Comanche	2012	16.64
Cowley	2012	25.83
Crawford	2012	36.53
Decatur	2012	12.2
Dickinson	2012	21.41
Doniphan	2012	24.08
Douglas	2012	22.39
Edwards	2012	20.49
Elk	2012	26.65
Ellis	2012	14.96
Ellsworth	2012	18.67
Finney	2012	13.79
Ford	2012	18.02
Franklin	2012	23.62
Geary	2012	22.22
Gove	2012	12.5
Graham	2012	12.76
Grant	2012	12.49
Gray	2012	15.46
Greeley	2012	8.06
Greenwood	2012	23.82
Hamilton	2012	9.5
Harper	2012	20.28
Harvey	2012	23.4
Haskell	2012	14.32
Hodgeman	2012	19.07
Jackson	2012	22.24
Jefferson	2012	22.13
Jewell	2012	22.14
Johnson	2012	25.36
Kearny	2012	10.77
Kingman	2012	21.92
Kiowa	2012	18.32
Labette	2012	36.54
Lane	2012	13.72
Leavenworth	2012	23.23
Lincoln	2012	16.72
Linn	2012	30.7
Logan	2012	11.11
Lyon	2012	22.7
Marion	2012	24
Marshall	2012	23.36
McPherson	2012	20.27
Meade	2012	14.69
Miami	2012	27.23
Mitchell	2012	20.77
Montgomery	2012	33.36
Morris	2012	22.55
Morton	2012	13.09
Nemaha	2012	23.76
Neosho	2012	34.76
Ness	2012	17.34
Norton	2012	14.16
Osage	2012	22.4
Osborne	2012	16.19
Ottawa	2012	20.32
Pawnee	2012	18.46
Phillips	2012	14.23
Pottawatomie	2012	22.62
Pratt	2012	18.11
Rawlins	2012	11.97
Reno	2012	19.49
Republic	2012	22.76
Rice	2012	20.06
Riley	2012	23.16
Rooks	2012	15.99
Rush	2012	16.05
Russell	2012	14.94
Saline	2012	19.46
Scott	2012	11.06
Sedgwick	2012	24.27
Seward	2012	13.93
Shawnee	2012	22.92
Sheridan	2012	13.81
Sherman	2012	10.06
Smith	2012	16.18
Stafford	2012	17.11
Stanton	2012	11.65
Stevens	2012	13.31
Sumner	2012	22.82
Thomas	2012	11.12
Trego	2012	13.04
Wabaunsee	2012	22.63
Wallace	2012	8.84
Washington	2012	21.87
Wichita	2012	9.22
Wilson	2012	29.77
Woodson	2012	26.88
Wyandotte	2012	23.28
Allen	2013	49.44
Anderson	2013	42.12
Atchison	2013	33.66
Barber	2013	29.09
Barton	2013	32.56
Bourbon	2013	54.38
Brown	2013	34.87
Butler	2013	42.46
Chase	2013	39.96
Chautauqua	2013	48.82
Cherokee	2013	49.44
Cheyenne	2013	14.64
Clark	2013	22.38
Clay	2013	32.26
Cloud	2013	29.68
Coffey	2013	36.86
Comanche	2013	25.64
Cowley	2013	43.69
Crawford	2013	54.95
Decatur	2013	16.17
Dickinson	2013	37.15
Doniphan	2013	34.62
Douglas	2013	33.97
Edwards	2013	25.83
Elk	2013	45.73
Ellis	2013	21.64
Ellsworth	2013	35.39
Finney	2013	17.8
Ford	2013	22.85
Franklin	2013	37.68
Geary	2013	33.6
Gove	2013	18.83
Graham	2013	16.83
Grant	2013	15.15
Gray	2013	17.5
Greeley	2013	16.44
Greenwood	2013	41.9
Hamilton	2013	13.4
Harper	2013	32.4
Harvey	2013	41.87
Haskell	2013	16.59
Hodgeman	2013	20.72
Jackson	2013	30.83
Jefferson	2013	31.26
Jewell	2013	25.95
Johnson	2013	35.88
Kearny	2013	14.45
Kingman	2013	38.39
Kiowa	2013	27.58
Labette	2013	51.2
Lane	2013	19.96
Leavenworth	2013	32.46
Lincoln	2013	27.56
Linn	2013	44.44
Logan	2013	16.96
Lyon	2013	34.27
Marion	2013	41.32
Marshall	2013	32.01
McPherson	2013	38.84
Meade	2013	19.33
Miami	2013	38.54
Mitchell	2013	26.09
Montgomery	2013	51.79
Morris	2013	34.87
Morton	2013	14.93
Nemaha	2013	32.95
Neosho	2013	49.11
Ness	2013	17.9
Norton	2013	17.16
Osage	2013	33.53
Osborne	2013	22.14
Ottawa	2013	33.47
Pawnee	2013	24.79
Phillips	2013	17.43
Pottawatomie	2013	32.54
Pratt	2013	31.5
Rawlins	2013	18.07
Reno	2013	39.28
Republic	2013	26.97
Rice	2013	39.15
Riley	2013	33.21
Rooks	2013	19.87
Rush	2013	21.08
Russell	2013	23.94
Saline	2013	36.4
Scott	2013	18.2
Sedgwick	2013	40.98
Seward	2013	15.07
Shawnee	2013	31.52
Sheridan	2013	18.74
Sherman	2013	16.32
Smith	2013	21.76
Stafford	2013	33.39
Stanton	2013	14.17
Stevens	2013	14.92
Sumner	2013	37.85
Thomas	2013	18.28
Trego	2013	17.06
Wabaunsee	2013	33.42
Wallace	2013	15.79
Washington	2013	29.35
Wichita	2013	15.34
Wilson	2013	47.56
Woodson	2013	41.41
Wyandotte	2013	33.93
Allen	2014	34.22
Anderson	2014	34.78
Atchison	2014	35.77
Barber	2014	24.31
Barton	2014	27.29
Bourbon	2014	32.99
Brown	2014	31.68
Butler	2014	27.45
Chase	2014	29.18
Chautauqua	2014	29.56
Cherokee	2014	35.71
Cheyenne	2014	19.61
Clark	2014	22.81
Clay	2014	27.78
Cloud	2014	27.48
Coffey	2014	32.78
Comanche	2014	24.37
Cowley	2014	29.76
Crawford	2014	33.91
Decatur	2014	20.55
Dickinson	2014	27.16
Doniphan	2014	34.56
Douglas	2014	35.85
Edwards	2014	23.86
Elk	2014	31.02
Ellis	2014	24.59
Ellsworth	2014	27.47
Finney	2014	21.87
Ford	2014	24.59
Franklin	2014	32.74
Geary	2014	28.23
Gove	2014	21.9
Graham	2014	21.26
Grant	2014	15.88
Gray	2014	21.35
Greeley	2014	15.9
Greenwood	2014	31.86
Hamilton	2014	14.38
Harper	2014	22.78
Harvey	2014	27.84
Haskell	2014	19.94
Hodgeman	2014	23.92
Jackson	2014	31.71
Jefferson	2014	34.78
Jewell	2014	26.4
Johnson	2014	35.09
Kearny	2014	17.03
Kingman	2014	26.26
Kiowa	2014	26.22
Labette	2014	35.05
Lane	2014	22.77
Leavenworth	2014	37.37
Lincoln	2014	23.25
Linn	2014	36.44
Logan	2014	21.75
Lyon	2014	28.62
Marion	2014	26.5
Marshall	2014	27.55
McPherson	2014	29.27
Meade	2014	18.71
Miami	2014	35.43
Mitchell	2014	24.72
Montgomery	2014	35.42
Morris	2014	29.16
Morton	2014	13.6
Nemaha	2014	29.19
Neosho	2014	33.74
Ness	2014	23.96
Norton	2014	21.45
Osage	2014	29.24
Osborne	2014	22.33
Ottawa	2014	23.59
Pawnee	2014	23.46
Phillips	2014	20.16
Pottawatomie	2014	29.35
Pratt	2014	24.97
Rawlins	2014	19.91
Reno	2014	25.52
Republic	2014	24.43
Rice	2014	27.07
Riley	2014	28.8
Rooks	2014	21.65
Rush	2014	24.75
Russell	2014	24.91
Saline	2014	28.54
Scott	2014	20.15
Sedgwick	2014	25.96
Seward	2014	16.24
Shawnee	2014	31.11
Sheridan	2014	20.24
Sherman	2014	18.51
Smith	2014	23.58
Stafford	2014	25.85
Stanton	2014	13.28
Stevens	2014	14.53
Sumner	2014	25.81
Thomas	2014	20.38
Trego	2014	21.58
Wabaunsee	2014	30.11
Wallace	2014	15.54
Washington	2014	24.59
Wichita	2014	18.12
Wilson	2014	32.14
Woodson	2014	35.28
Wyandotte	2014	36.29
Allen	2015	45.6
Anderson	2015	42.4
Atchison	2015	41.56
Barber	2015	35.68
Barton	2015	24.95
Bourbon	2015	48.99
Brown	2015	42.49
Butler	2015	39.02
Chase	2015	38.07
Chautauqua	2015	40.8
Cherokee	2015	55.86
Cheyenne	2015	21.02
Clark	2015	32.06
Clay	2015	36.12
Cloud	2015	31.58
Coffey	2015	43.38
Comanche	2015	31.47
Cowley	2015	39.5
Crawford	2015	52.51
Decatur	2015	22.87
Dickinson	2015	36.32
Doniphan	2015	43.1
Douglas	2015	45.37
Edwards	2015	28.28
Elk	2015	41.54
Ellis	2015	21.9
Ellsworth	2015	28.5
Finney	2015	26.43
Ford	2015	30.35
Franklin	2015	42.59
Geary	2015	38.07
Gove	2015	21.22
Graham	2015	22.04
Grant	2015	26.57
Gray	2015	31.51
Greeley	2015	22.92
Greenwood	2015	37.74
Hamilton	2015	23.29
Harper	2015	39.54
Harvey	2015	39.3
Haskell	2015	31.35
Hodgeman	2015	30.04
Jackson	2015	41.54
Jefferson	2015	43.41
Jewell	2015	31.77
Johnson	2015	46.96
Kearny	2015	23.74
Kingman	2015	35.68
Kiowa	2015	29.6
Labette	2015	52.71
Lane	2015	26.27
Leavenworth	2015	43.93
Lincoln	2015	26.6
Linn	2015	47.62
Logan	2015	21.66
Lyon	2015	39.03
Marion	2015	38.74
Marshall	2015	38.1
McPherson	2015	35.23
Meade	2015	35.32
Miami	2015	47.12
Mitchell	2015	27.74
Montgomery	2015	46.45
Morris	2015	39.35
Morton	2015	23.6
Nemaha	2015	39.61
Neosho	2015	48.38
Ness	2015	24.36
Norton	2015	23.57
Osage	2015	41.17
Osborne	2015	25.43
Ottawa	2015	30.47
Pawnee	2015	28.4
Phillips	2015	23.97
Pottawatomie	2015	41.43
Pratt	2015	31.06
Rawlins	2015	23.81
Reno	2015	30.57
Republic	2015	31.71
Rice	2015	28.62
Riley	2015	39.04
Rooks	2015	21.95
Rush	2015	23.08
Russell	2015	24.12
Saline	2015	31.86
Scott	2015	23.89
Sedgwick	2015	40.48
Seward	2015	39.01
Shawnee	2015	46.29
Sheridan	2015	22.32
Sherman	2015	22.16
Smith	2015	28.28
Stafford	2015	26.42
Stanton	2015	24.09
Stevens	2015	30.31
Sumner	2015	39.23
Thomas	2015	22.22
Trego	2015	22.41
Wabaunsee	2015	39.97
Wallace	2015	23.99
Washington	2015	36.05
Wichita	2015	23.1
Wilson	2015	41.17
Woodson	2015	41.16
Wyandotte	2015	44.14
Allen	2016	44.62
Anderson	2016	38.58
Atchison	2016	38.87
Barber	2016	29.13
Barton	2016	26.38
Bourbon	2016	38.31
Brown	2016	40.28
Butler	2016	43.72
Chase	2016	41.99
Chautauqua	2016	40.03
Cherokee	2016	41.33
Cheyenne	2016	20.05
Clark	2016	24.2
Clay	2016	35.84
Cloud	2016	33.84
Coffey	2016	40.89
Comanche	2016	25.19
Cowley	2016	41.62
Crawford	2016	40.68
Decatur	2016	22.48
Dickinson	2016	35.92
Doniphan	2016	42.47
Douglas	2016	39.35
Edwards	2016	25.7
Elk	2016	43.48
Ellis	2016	27.36
Ellsworth	2016	32.52
Finney	2016	18.17
Ford	2016	24.37
Franklin	2016	38.06
Geary	2016	36.94
Gove	2016	18.78
Graham	2016	25.71
Grant	2016	18.39
Gray	2016	24.09
Greeley	2016	20.08
Greenwood	2016	45.88
Hamilton	2016	17.96
Harper	2016	30.06
Harvey	2016	39.76
Haskell	2016	22.24
Hodgeman	2016	25.37
Jackson	2016	42.13
Jefferson	2016	42.29
Jewell	2016	30.77
Johnson	2016	39.83
Kearny	2016	18.67
Kingman	2016	36.19
Kiowa	2016	25.2
Labette	2016	41.08
Lane	2016	19.22
Leavenworth	2016	42.51
Lincoln	2016	32.16
Linn	2016	38.22
Logan	2016	19.03
Lyon	2016	41.57
Marion	2016	38.72
Marshall	2016	32.22
McPherson	2016	35.82
Meade	2016	23.06
Miami	2016	39.17
Mitchell	2016	30.89
Montgomery	2016	39.54
Morris	2016	37.33
Morton	2016	15.86
Nemaha	2016	36.51
Neosho	2016	40.13
Ness	2016	24.22
Norton	2016	23.13
Osage	2016	39.07
Osborne	2016	32.67
Ottawa	2016	33.87
Pawnee	2016	28.72
Phillips	2016	25.54
Pottawatomie	2016	38.37
Pratt	2016	27.46
Rawlins	2016	19.78
Reno	2016	35.25
Republic	2016	30.92
Rice	2016	33.1
Riley	2016	36.4
Rooks	2016	27.38
Rush	2016	25.93
Russell	2016	30.78
Saline	2016	30.97
Scott	2016	16.64
Sedgwick	2016	43.63
Seward	2016	20.2
Shawnee	2016	42.1
Sheridan	2016	21.79
Sherman	2016	18.8
Smith	2016	28.84
Stafford	2016	26.21
Stanton	2016	17.01
Stevens	2016	17.88
Sumner	2016	37.98
Thomas	2016	18.18
Trego	2016	22.4
Wabaunsee	2016	39.91
Wallace	2016	20.46
Washington	2016	30.29
Wichita	2016	19.11
Wilson	2016	42.87
Woodson	2016	46.22
Wyandotte	2016	40.67
Allen	2017	43.24
Anderson	2017	36.67
Atchison	2017	34.02
Barber	2017	27.11
Barton	2017	24.02
Bourbon	2017	44.26
Brown	2017	29.83
Butler	2017	34.73
Chase	2017	32.92
Chautauqua	2017	41.77
Cherokee	2017	51.3
Cheyenne	2017	20.53
Clark	2017	22.04
Clay	2017	30.94
Cloud	2017	30.94
Coffey	2017	35.78
Comanche	2017	22.66
Cowley	2017	39.41
Crawford	2017	51.76
Decatur	2017	22.79
Dickinson	2017	30.25
Doniphan	2017	29.83
Douglas	2017	40.95
Edwards	2017	25.4
Elk	2017	35.77
Ellis	2017	25.67
Ellsworth	2017	27.76
Finney	2017	21.25
Ford	2017	25.54
Franklin	2017	39.64
Geary	2017	32.12
Gove	2017	24.15
Graham	2017	23.02
Grant	2017	25.09
Gray	2017	23.53
Greeley	2017	24.07
Greenwood	2017	36.29
Hamilton	2017	23.82
Harper	2017	29.56
Harvey	2017	28.1
Haskell	2017	23.26
Hodgeman	2017	25.71
Jackson	2017	32.91
Jefferson	2017	38.02
Jewell	2017	23.44
Johnson	2017	45.36
Kearny	2017	22.21
Kingman	2017	30.66
Kiowa	2017	23.65
Labette	2017	47.89
Lane	2017	21.87
Leavenworth	2017	43.47
Lincoln	2017	26.55
Linn	2017	43.28
Logan	2017	25.11
Lyon	2017	34.93
Marion	2017	28.42
Marshall	2017	28.23
McPherson	2017	26.2
Meade	2017	22.09
Miami	2017	45.18
Mitchell	2017	23.72
Montgomery	2017	43.86
Morris	2017	34.14
Morton	2017	22.41
Nemaha	2017	27.84
Neosho	2017	49.71
Ness	2017	23.12
Norton	2017	23.6
Osage	2017	36.45
Osborne	2017	22.44
Ottawa	2017	28.44
Pawnee	2017	24.21
Phillips	2017	24.68
Pottawatomie	2017	29.83
Pratt	2017	25.44
Rawlins	2017	24.97
Reno	2017	26.41
Republic	2017	25.89
Rice	2017	26.45
Riley	2017	29.75
Rooks	2017	21.67
Rush	2017	22.03
Russell	2017	22.44
Saline	2017	25.93
Scott	2017	21.84
Sedgwick	2017	31.51
Seward	2017	22.46
Shawnee	2017	36.41
Sheridan	2017	27.64
Sherman	2017	25.56
Smith	2017	23.98
Stafford	2017	23.48
Stanton	2017	22.96
Stevens	2017	26.47
Sumner	2017	34.64
Thomas	2017	27.42
Trego	2017	21.82
Wabaunsee	2017	34.43
Wallace	2017	24.95
Washington	2017	29.26
Wichita	2017	23.92
Wilson	2017	38.67
Woodson	2017	37.42
Wyandotte	2017	44.63
Allen	2018	46
Anderson	2018	42.89
Atchison	2018	33.81
Barber	2018	38.56
Barton	2018	31.04
Bourbon	2018	40.51
Brown	2018	34.85
Butler	2018	39.47
Chase	2018	36.35
Chautauqua	2018	39.55
Cherokee	2018	38.61
Cheyenne	2018	22.05
Clark	2018	28.82
Clay	2018	35.94
Cloud	2018	35.03
Coffey	2018	40.98
Comanche	2018	31.13
Cowley	2018	37.46
Crawford	2018	38.52
Decatur	2018	25.75
Dickinson	2018	35.49
Doniphan	2018	34.45
Douglas	2018	31.48
Edwards	2018	31.61
Elk	2018	37.33
Ellis	2018	35.16
Ellsworth	2018	31.62
Finney	2018	24.56
Ford	2018	30.73
Franklin	2018	36.28
Geary	2018	33.55
Gove	2018	27.13
Graham	2018	30.49
Grant	2018	24.13
Gray	2018	28.06
Greeley	2018	20.04
Greenwood	2018	39.94
Hamilton	2018	22.55
Harper	2018	35.85
Harvey	2018	35.58
Haskell	2018	25.45
Hodgeman	2018	29.17
Jackson	2018	30.71
Jefferson	2018	28.21
Jewell	2018	33.96
Johnson	2018	33.57
Kearny	2018	23
Kingman	2018	41.2
Kiowa	2018	32.56
Labette	2018	42.85
Lane	2018	23.85
Leavenworth	2018	31.79
Lincoln	2018	31.07
Linn	2018	42.01
Logan	2018	20.51
Lyon	2018	36.07
Marion	2018	35.29
Marshall	2018	38.08
McPherson	2018	35.42
Meade	2018	28.85
Miami	2018	35.31
Mitchell	2018	34.05
Montgomery	2018	43.21
Morris	2018	35.62
Morton	2018	20.78
Nemaha	2018	33.88
Neosho	2018	42.21
Ness	2018	27.38
Norton	2018	28.29
Osage	2018	32.9
Osborne	2018	33.85
Ottawa	2018	34.87
Pawnee	2018	30.37
Phillips	2018	28.63
Pottawatomie	2018	34.38
Pratt	2018	34.82
Rawlins	2018	23.39
Reno	2018	36.76
Republic	2018	33.3
Rice	2018	35.29
Riley	2018	34.47
Rooks	2018	32.37
Rush	2018	31.37
Russell	2018	31.38
Saline	2018	32.31
Scott	2018	19.75
Sedgwick	2018	33.35
Seward	2018	27.2
Shawnee	2018	29.16
Sheridan	2018	25.11
Sherman	2018	21.18
Smith	2018	30.43
Stafford	2018	32.51
Stanton	2018	21.54
Stevens	2018	25.2
Sumner	2018	35.29
Thomas	2018	22.4
Trego	2018	28.75
Wabaunsee	2018	32.48
Wallace	2018	19.92
Washington	2018	38.01
Wichita	2018	19.56
Wilson	2018	39.01
Woodson	2018	41.58
Wyandotte	2018	32.68
Allen	2019	61.12
Anderson	2019	54.49
Atchison	2019	46.54
Barber	2019	33.71
Barton	2019	31.69
Bourbon	2019	60.5
Brown	2019	45.59
Butler	2019	51.31
Chase	2019	47.77
Chautauqua	2019	50.7
Cherokee	2019	65.77
Cheyenne	2019	18.85
Clark	2019	27.58
Clay	2019	42.83
Cloud	2019	37.25
Coffey	2019	54.82
Comanche	2019	29.34
Cowley	2019	57.53
Crawford	2019	66.51
Decatur	2019	26.2
Dickinson	2019	39.4
Doniphan	2019	44.71
Douglas	2019	54.23
Edwards	2019	27.81
Elk	2019	50.14
Ellis	2019	32.09
Ellsworth	2019	34.26
Finney	2019	16.83
Ford	2019	25.13
Franklin	2019	56.45
Geary	2019	41.84
Gove	2019	23.31
Graham	2019	27.58
Grant	2019	16.93
Gray	2019	20.56
Greeley	2019	18.97
Greenwood	2019	55.41
Hamilton	2019	16.71
Harper	2019	40.45
Harvey	2019	41.71
Haskell	2019	18.56
Hodgeman	2019	22.91
Jackson	2019	46.73
Jefferson	2019	49.41
Jewell	2019	36.56
Johnson	2019	49.94
Kearny	2019	16.56
Kingman	2019	37.44
Kiowa	2019	28.92
Labette	2019	64.86
Lane	2019	19.66
Leavenworth	2019	49.06
Lincoln	2019	32.31
Linn	2019	56.66
Logan	2019	21.99
Lyon	2019	48.65
Marion	2019	42.18
Marshall	2019	45.38
McPherson	2019	38.55
Meade	2019	26.8
Miami	2019	51.04
Mitchell	2019	32.73
Montgomery	2019	57.39
Morris	2019	43.85
Morton	2019	16.66
Nemaha	2019	47.62
Neosho	2019	64.39
Ness	2019	23.84
Norton	2019	26.4
Osage	2019	51.94
Osborne	2019	31.78
Ottawa	2019	35.56
Pawnee	2019	28.09
Phillips	2019	27.6
Pottawatomie	2019	47.96
Pratt	2019	28.5
Rawlins	2019	23.66
Reno	2019	34.46
Republic	2019	38.83
Rice	2019	34.44
Riley	2019	45.76
Rooks	2019	29.31
Rush	2019	32.94
Russell	2019	30.4
Saline	2019	37.7
Scott	2019	18.16
Sedgwick	2019	44.97
Seward	2019	21.8
Shawnee	2019	46.9
Sheridan	2019	26.82
Sherman	2019	21.31
Smith	2019	30.05
Stafford	2019	27.7
Stanton	2019	15.51
Stevens	2019	19.84
Sumner	2019	50.72
Thomas	2019	25.15
Trego	2019	24.64
Wabaunsee	2019	47.6
Wallace	2019	21.74
Washington	2019	42.72
Wichita	2019	16.85
Wilson	2019	58.57
Woodson	2019	55.52
Wyandotte	2019	49.61
Allen	2020	36.21
Anderson	2020	34.47
Atchison	2020	38.38
Barber	2020	27.77
Barton	2020	24.64
Bourbon	2020	39.98
Brown	2020	33.69
Butler	2020	34.59
Chase	2020	33.45
Chautauqua	2020	41.98
Cherokee	2020	48.62
Cheyenne	2020	12.45
Clark	2020	22.66
Clay	2020	29.4
Cloud	2020	28.59
Coffey	2020	30.87
Comanche	2020	25.42
Cowley	2020	35.5
Crawford	2020	44.56
Decatur	2020	15.06
Dickinson	2020	29.81
Doniphan	2020	39.71
Douglas	2020	35.73
Edwards	2020	26.9
Elk	2020	38.27
Ellis	2020	22.69
Ellsworth	2020	27.31
Finney	2020	15.81
Ford	2020	24.17
Franklin	2020	33.5
Geary	2020	33.61
Gove	2020	15.15
Graham	2020	16.23
Grant	2020	13.63
Gray	2020	18.48
Greeley	2020	13.49
Greenwood	2020	36.05
Hamilton	2020	12.62
Harper	2020	30.32
Harvey	2020	28.29
Haskell	2020	16.1
Hodgeman	2020	22.72
Jackson	2020	33.07
Jefferson	2020	35.71
Jewell	2020	23.11
Johnson	2020	36.43
Kearny	2020	15.97
Kingman	2020	30.12
Kiowa	2020	26.42
Labette	2020	48.89
Lane	2020	17.37
Leavenworth	2020	35.7
Lincoln	2020	26.75
Linn	2020	37.03
Logan	2020	13.91
Lyon	2020	30.66
Marion	2020	27.78
Marshall	2020	31.02
McPherson	2020	27.62
Meade	2020	20.13
Miami	2020	37.96
Mitchell	2020	25.79
Montgomery	2020	45.81
Morris	2020	29.29
Morton	2020	12.74
Nemaha	2020	30.4
Neosho	2020	40.83
Ness	2020	20.34
Norton	2020	16.21
Osage	2020	31.38
Osborne	2020	23.74
Ottawa	2020	28.45
Pawnee	2020	25.35
Phillips	2020	17.62
Pottawatomie	2020	29.87
Pratt	2020	26.9
Rawlins	2020	13.02
Reno	2020	28.45
Republic	2020	23.68
Rice	2020	27.95
Riley	2020	31.31
Rooks	2020	20.02
Rush	2020	23.34
Russell	2020	24.37
Saline	2020	27.99
Scott	2020	15.28
Sedgwick	2020	29.32
Seward	2020	16.89
Shawnee	2020	33.63
Sheridan	2020	14.23
Sherman	2020	14.75
Smith	2020	20.4
Stafford	2020	29.3
Stanton	2020	11.85
Stevens	2020	15.56
Sumner	2020	31.43
Thomas	2020	14.42
Trego	2020	18.15
Wabaunsee	2020	31.59
Wallace	2020	11.38
Washington	2020	27.42
Wichita	2020	15.69
Wilson	2020	37.48
Woodson	2020	33.6
Wyandotte	2020	33.84
